# Transient non-integrative nuclear reprogramming promotes multifaceted reversal of aging in human cells

**DOI:** 10.1101/573386

**Authors:** Tapash Jay Sarkar, Marco Quarta, Shravani Mukherjee, Alex Colville, Patrick Paine, Linda Doan, Christopher M. Tran, Constance R. Chu, Steve Horvath, Nidhi Bhutani, Thomas A. Rando, Vittorio Sebastiano

## Abstract

Aging is characterized by a gradual loss of function occurring at the molecular, cellular, tissue and organismal levels^1-3^. At the chromatin level, aging is associated with the progressive accumulation of epigenetic errors that eventually lead to aberrant gene regulation, stem cell exhaustion, senescence, and deregulated cell/tissue homeostasis^3^. The technology of nuclear reprogramming to pluripotency, through over-expression of a small number of transcription factors, can revert both the age and the identity of any cell to that of an embryonic cell by driving epigenetic reprogramming^2,4,5^. Recent evidence has shown that transient transgenic reprogramming can ameliorate age-associated hallmarks and extend lifespan in progeroid mice^6^. However, it is unknown how this form of ‘epigenetic rejuvenation’ would apply to physiologically aged cells and, importantly, how it might translate to human cells. Here we show that transient reprogramming, mediated by transient expression of mRNAs, promotes a rapid reversal of both cellular aging and of epigenetic clock in human fibroblasts and endothelial cells, reduces the inflammatory profile in human chondrocytes, and restores youthful regenerative response to aged, human muscle stem cells, in each case without abolishing cellular identity. Our method, that we named Epigenetic Reprogramming of Aging (ERA), paves the way to a novel, potentially translatable strategy for *ex vivo* cell rejuvenation treatment. In addition, ERA holds promise for *in vivo* tissue rejuvenation therapies to reverse the physiological manifestations of aging and the risk for the development of age-related diseases.
