## Supplementary material for "Transient non-integrative nuclear reprogramming promotes multifaceted reversal of aging in human cells": UY vs UA gene signature fibroblasts

### Sheet: Sheet1
Young vs Aged Gene Signature in Fibroblasts
Gene Name	Ratio Y vs A	p value
SFRP1	3.47695	0.03793
HIC1	2.61985	0.000613592
FOS	2.59483	0.00164045
CCDC28B	2.50219	0.0180448
CENPV	2.45578	0.0204748
STAC	2.39179	0.00113717
SNORD10	2.3552	0.00102872
TNFAIP2	2.33545	0.00662754
DHCR24	2.29839	0.0140617
ICA1L	2.25145	0.00197255
SNORD35A	2.2454	0.00282422
PTGIS	2.23447	0.0495229
SNHG5	2.22498	0.0179362
SAP30	2.13615	0.00864953
LONP1	2.09827	0.0181396
C11orf74	2.09793	0.00450006
PHGDH	2.09585	0.0138533
OGFRL1	2.09075	0.00976261
RPS4Y1	2.08164	0.037095
MPHOSPH6	2.08131	0.040903
CENPH	2.05201	0.0145504
MDP1	2.00883	0.00503264
S100A13	1.99404	0.0159934
SEMA3B	1.99292	0.0177816
CRLS1	1.98342	0.00874472
LOC654342	1.96925	0.0158119
THYN1	1.96702	0.0392113
SNORA63	1.96611	0.035206
FAM111A	1.96305	0.00353826
TMEM218	1.94989	0.0117657
CEP57	1.92746	0.00648838
PYGL	1.92177	0.0453654
HSPE1	1.91666	0.00514007
HMGN3-AS1	1.88852	0.00428817
GFPT2	1.88724	0.0446307
LINC00342	1.88538	0.0428561
FBXL8	1.87878	4.02305e-05
LAGE3	1.86756	0.0237381
TMEM251	1.85866	0.0338385
SNORD38A	1.85561	0.0123624
C6orf203	1.84961	0.0202516
SNORD104	1.84866	0.00831949
IFI44	1.84566	0.0029724
SNORA40	1.82894	0.00725147
GDF5	1.80925	0.017046
TXNL4B	1.80847	0.00648076
CLEC3B	1.79162	0.0366107
SNORD15B	1.78665	0.0409964
RILPL2	1.77551	0.0277653
ST20	1.77205	0.00183339
POLR2I	1.76662	0.0483973
HLA-H	1.76262	0.0133854
ARHGAP11B	1.7618	0.041795
SRC	1.75272	0.0272685
GRB10	1.75187	0.0427453
TMEM54	1.75032	0.0424162
MRPL9	1.74729	0.0401131
FNTB	1.74595	0.00102304
CDC42EP4	1.73322	0.0245754
THAP11	1.73303	0.0229285
MCCC1	1.72886	0.0109551
ZPR1	1.72515	0.032137
CUL7	1.72094	0.00367497
FBXL15	1.71868	0.0102081
GTF2I	1.71749	2.30359e-05
FADD	1.71574	0.0226076
SAFB2	1.71157	0.0444299
SLX1A-SULT1A3	1.71152	0.00393925
SV2A	1.70239	0.00408556
RSRC2	1.70203	0.0368248
MARCKS	1.69072	0.0363206
ADM	1.6905	0.0223924
RCCD1	1.68976	0.000623694
NUB1	1.67554	0.0477691
HDHD3	1.66724	0.00189987
CRNDE	1.66419	0.0331269
SERPINH1	1.66403	0.00101563
PIF1	1.65936	0.00503651
DIEXF	1.6583	0.0260752
SCPEP1	1.65804	0.0220088
RNF126P1	1.6559	0.0380297
WBP1L	1.65515	0.019253
SNAP47	1.65246	0.0381687
MFSD7	1.65224	0.0405461
PDCD2	1.65103	0.0213334
ETAA1	1.64914	0.000288743
PC	1.64861	0.029481
PCOLCE-AS1	1.64855	0.0389565
SNORA17B	1.64825	0.0234555
ANP32D	1.63765	0.0230913
ZBTB8OS	1.63409	0.0288267
FAM173A	1.63375	0.0492393
ZCCHC8	1.63313	0.0206815
C12orf45	1.6267	0.0445389
RBM10	1.62487	0.0400701
SNX33	1.62149	0.0172991
ACSL3	1.61929	0.02255
ABHD17C	1.61742	0.0294254
NDUFS3	1.61741	0.0162812
HNRNPH2	1.61614	0.0311099
TRMT12	1.61056	0.00411408
HILPDA	1.60102	0.0102746
GPI	1.60049	0.0297807
ANAPC10	1.59981	0.00734268
ERMARD	1.59922	0.0195618
PRMT6	1.59799	0.00513272
KRT19	1.59183	0.0391975
NDUFB3	1.58852	0.0391115
TGDS	1.58669	0.0130776
ELK3	1.58542	0.0350379
RPL36A	1.58541	0.0129994
SNORD2	1.58107	0.0266269
SNRPE	1.58099	0.0360295
LOC100288152	1.57909	0.0294983
TNFAIP8	1.5775	0.0385705
MTERF3	1.57652	0.0421669
COG4	1.56878	0.0235238
MT1X	1.56819	0.0468437
DIRAS1	1.56563	0.0499055
ASL	1.56511	0.0105244
PCCB	1.56469	0.0296442
FAM126A	1.56234	0.0367923
TCEAL7	1.56015	0.0245243
REV3L	1.55879	0.0335045
DPM3	1.55495	0.0253486
C1orf131	1.55467	0.0222782
DHRS1	1.55156	0.0287572
LOC100129931	1.5507	0.0274722
FBXO21	1.54912	0.0185336
TMEM99	1.54809	0.00775497
OXLD1	1.54751	0.0331629
ACYP2	1.547	0.0126835
SET	1.54367	0.0269622
RBBP6	1.5434	0.000444258
PCOLCE	1.54305	0.0203317
MT1M	1.54243	0.0127027
PRPF38A	1.5363	0.0173361
ACBD6	1.53393	0.029066
ERAP1	1.53322	0.0346885
SGPL1	1.53208	0.0098759
SMURF1	1.53117	0.0290064
RPUSD2	1.52966	0.0054226
SNORD60	1.52673	0.0180556
IRF2	1.52232	0.038799
UBE2D2	1.5221	0.0338486
TMA7	1.52085	0.0123978
KLHDC2	1.5191	0.0292008
SHMT1	1.51485	0.000458391
FOXRED1	1.51484	0.0166609
MPND	1.51312	0.00101977
PHF13	1.51103	0.0365329
FAM98C	1.51062	0.0331807
C12orf10	1.51044	0.0224375
MED18	1.50844	0.0346198
C2CD2	1.5025	0.00803862
PABPC1L	1.502	0.024229
NT5C	1.49927	0.0318793
CACNB3	1.48954	0.0367346
DYRK3	1.48892	0.00911301
ZFAND1	1.48586	0.0137755
TMSB15A	1.48244	0.0152153
C7orf55	1.47731	0.0481912
TJAP1	1.47719	0.0493805
PITX2	1.47292	0.0469788
AFTPH	1.47089	0.0157213
ZNF771	1.4674	0.0294027
TRPV2	1.46618	0.0223727
RALGDS	1.46587	0.0423855
DUSP12	1.46344	0.0456042
POLR3E	1.4631	0.0124695
H2AFY2	1.46016	0.0211543
NUDCD2	1.46003	0.023912
DLGAP1-AS1	1.45775	0.0224764
ZNF410	1.4517	0.0463936
ANKRD11	1.44787	0.0344153
USP19	1.44689	0.0335385
CHKB	1.43803	0.0499664
KDELC2	1.4349	0.0168269
RUSC1-AS1	1.43478	0.0487762
FAIM	1.43377	0.031376
FBXL14	1.43079	0.0068964
LOC105369340	1.42973	0.027024
NPM3	1.42971	0.0221377
KATNB1	1.42953	0.012955
EDEM1	1.42944	0.0409836
ZC3H13	1.42933	0.0105176
ADA	1.42849	0.022599
FAM96A	1.42581	0.0384237
MCTS1	1.4242	0.0338291
ITM2C	1.42372	0.0438977
KEAP1	1.42184	0.0367984
TFB2M	1.42181	0.0108803
C8orf76	1.4142	0.00719302
ARRB2	1.41042	0.0157482
TWF2	1.40777	0.0296264
MVD	1.40556	0.0496316
FANCL	1.40553	0.0402476
LINC00987	1.40479	0.00292184
ARMCX5-GPRASP2	1.4034	0.00321653
ATP5G1	1.4012	0.00700367
CBX6	1.40099	0.0311658
PCIF1	1.40088	0.0412395
DBR1	1.40081	0.00700276
PPP2R5E	1.39836	0.00125112
PUM3	1.39765	0.0398311
C16orf70	1.39764	0.0298497
GPER1	1.39448	0.0347526
NDUFB1	1.39336	0.0246162
DUS2	1.39149	0.020253
CDA	1.39124	0.020632
KIFC2	1.39124	0.01601
SFXN2	1.38904	0.00711581
RPA3	1.38429	0.030936
GINS4	1.38379	0.0377265
NAT10	1.38302	0.0367133
HMMR-AS1	1.37913	0.00194417
SHPK	1.37751	0.00669869
C9orf64	1.37572	0.028801
CEBPB	1.37143	0.0208822
NOA1	1.3712	0.0474353
SNORD78	1.36973	0.00263986
TNNT1	1.36923	0.0349701
SLC25A26	1.36828	0.0267212
ZC3H11A	1.36506	0.0430119
DYNC2LI1	1.36455	0.0118436
CCDC77	1.36304	0.0218595
CPNE1	1.35774	0.0282231
SLC39A14	1.35743	0.0450075
2.MAGED4	1.35467	0.0409971
FBLN7	1.35143	0.0158473
INTS7	1.34971	0.019815
FAM192A	1.34823	0.033894
GLI4	1.34746	0.0296652
KRCC1	1.34699	0.0469915
PSRC1	1.3468	0.0275588
SNORD16	1.34652	0.00170411
NFYB	1.34555	0.0286528
SHMT2	1.34487	0.00722927
TMEM243	1.34472	0.0262028
ZNF841	1.34455	0.00715087
GP1BB	1.34328	0.0281358
TMEM246	1.34299	0.008052
APBB3	1.34065	0.00337946
SMCO4	1.34036	0.0220634
TMEM121	1.3376	0.0334343
SLC1A5	1.33291	0.0101737
NUDT21	1.33209	0.0252711
NFKB1	1.3291	0.0316452
SLTM	1.32825	0.0290905
CELF1	1.32451	0.0152087
MRPS30	1.32255	0.0207986
IKBKE	1.32106	0.0364842
CACTIN	1.3208	0.0355843
SESN2	1.32019	0.0217389
TP73-AS1	1.31963	0.0149351
BBS7	1.31937	0.00310455
UQCRBP1	1.3192	0.0252006
MFAP1	1.31803	0.027154
CSF1	1.31424	0.0417983
PRKAR1B	1.31366	0.0287842
RPL23P8	1.31201	0.0452598
WIPF1	1.30994	0.0450389
PHF3	1.30928	0.00761434
ZC3H18	1.30465	0.0421527
PEX7	1.30098	0.0161089
SNORA10	1.30004	0.00077403
MRPL27	1.29948	0.0419739
ZNF350	1.29927	0.0103243
C16orf91	1.29813	0.0326122
SBNO2	1.29706	0.0156294
CCDC71	1.2936	0.0228828
CCDC117	1.29326	0.0360038
SNW1	1.29242	0.0325924
2.LOC645166	1.29146	0.0361866
SNORD102	1.28984	0.00825212
CHEK2	1.28873	0.00430368
ACTR1B	1.28846	0.0346384
FAM149B1	1.28749	0.0395375
CCDC97	1.28712	0.03208
ZBTB14	1.28322	0.00940386
LAS1L	1.28011	0.0343686
MIR4458HG	1.27924	0.00376888
2.SMN1	1.2742	0.0461714
USP28	1.27312	0.0359662
SNORA64	1.27164	0.0205467
DNAJC25	1.26552	0.00431019
RBMX2	1.26484	0.0264895
LPIN1	1.26395	0.0261344
GPR89B	1.26242	0.0277683
EPM2AIP1	1.26005	0.00907727
AARS2	1.25877	0.011575
ZNF789	1.25563	0.022018
PBX1	1.25366	0.0407739
ROM1	1.25192	0.011045
WDFY2	1.25089	0.00797921
SNRPF	1.24988	0.0468806
CA12	1.24536	0.030499
PRPF40B	1.24379	0.0125836
SFT2D3	1.24153	0.00541763
RNF166	1.23992	0.0269992
ZNF302	1.23947	0.0429363
ERV3-1	1.23916	0.0219465
SART3	1.23914	0.00870224
SLC25A14	1.23888	0.0415613
TRAFD1	1.23608	0.0334483
MT1E	1.23164	0.00278176
ROBO3	1.22989	0.0313292
SREBF1	1.22907	0.0266243
TMEM140	1.22893	0.0297656
PDCD7	1.22818	0.0484463
RAB29	1.22684	0.00477338
NPHP3	1.22644	0.00187109
TRIM27	1.22395	0.038682
BASP1	1.22286	0.0466078
C22orf39	1.21962	0.0498784
MIR205HG	1.2192	0.0069529
SRSF6	1.21797	0.0108128
ECE2	1.21795	0.0223775
PDCD2L	1.21376	0.0392752
PET100	1.21119	0.0436707
CTU2	1.21011	0.0327614
AGA	1.20302	0.0431693
IDI1	1.20173	0.0337041
PGAP3	1.20055	0.0228796
RERE	1.19971	0.0310738
CTSC	1.19935	0.045458
OSBPL7	1.19911	0.00512222
MRM1	1.19644	0.0119074
MGC57346	1.19472	0.002447
RRNAD1	1.1943	0.0177013
MKRN2	1.19299	0.03548
COL5A2	1.1897	0.00993103
ALKBH1	1.18896	0.0403873
TMEM185A	1.1886	0.00111653
WDR81	1.18755	0.0325327
AGRN	1.18257	0.0170523
SNORA50C	1.18209	0.005914
TMSB10	1.18024	0.0021045
ETS1	1.17991	0.0275286
HIST2H4B	1.17688	0.0497191
MRPL49	1.17182	0.03257
NR1D1	1.16843	0.028373
SLC3A2	1.16684	0.0491693
KIAA1429	1.16633	0.0189994
ADCK1	1.16408	0.00905778
C9orf116	1.16366	0.0193646
SLMAP	1.16291	0.0115897
KIF9	1.16074	0.0292005
COQ7	1.15806	0.00842674
PANK2	1.15498	0.0497273
GNL2	1.15287	0.0151856
ZNF703	1.15086	0.0281724
ZNF577	1.15069	0.0367953
PLPP5	1.14915	0.0483804
ERCC5	1.14745	0.0440608
RBBP5	1.14618	0.0470111
SNRPG	1.14516	0.0383974
ING3	1.13936	0.0193961
TM2D3	1.13688	0.00906234
FMNL2	1.13539	0.00965427
URB1-AS1	1.13505	0.0288201
POT1	1.13485	0.0487445
SGOL2	1.13456	0.001003
NAA38	1.13396	0.0246101
ARHGEF19	1.13216	0.0398106
APOBEC3C	1.1316	0.0250398
LINC01023	1.13004	0.0474849
ZNF700	1.12961	0.0245569
EEF2K	1.12691	0.0062221
SHROOM3	1.12253	0.00713963
SMO	1.12252	0.026121
LINC00888	1.12173	0.0165571
CACFD1	1.12121	0.00353636
CPOX	1.12035	0.0173641
ASB16-AS1	1.11548	0.00868935
GPHN	1.11519	0.0330189
BMP2K	1.11255	0.000382822
HNRNPU	1.10986	0.0128573
VRK2	1.10933	0.0374705
NEURL1B	1.10899	0.0050612
ARHGEF9	1.10724	0.0264132
UST	1.1062	0.00257003
LOC100289361	1.10522	0.0421892
RSBN1L	1.1047	0.0145887
HENMT1	1.10375	0.0431341
NCKIPSD	1.10368	0.0135674
KCTD13	1.10096	0.026706
FOXN3	1.09954	0.0232399
LOC100506691	1.09806	0.043218
CARNMT1	1.09695	0.0127105
SLC38A1	1.0953	0.0400241
ITGB3BP	1.0951	0.0268876
SERAC1	1.09348	0.0325891
METTL7B	1.09158	0.0466731
SLC27A3	1.09158	0.043631
EMP2	1.08975	0.0184724
LHPP	1.08899	0.0412657
ARSI	1.08528	0.012163
CASP9	1.08521	0.0308635
DZIP1	1.08449	0.0263872
ZNF548	1.08334	0.0333317
B3GAT2	1.08143	0.0215649
MEIS3P1	1.07751	0.0194076
GNRH1	1.0755	0.0226695
WASF3	1.07108	0.0165712
FAM111B	1.07099	0.0315852
ZNF691	1.06899	0.023208
ZCCHC11	1.06792	0.00883791
GPT2	1.06574	0.0439568
AP1G2	1.06493	0.00238211
NFKB2	1.06208	0.0481633
C19orf44	1.06174	0.00547975
NUP88	1.05502	0.0372648
TRABD2A	1.05482	0.000808645
KDM4C	1.05281	0.0277298
GPANK1	1.05219	0.0398636
LIPE-AS1	1.05151	0.00384224
SPSB1	1.04983	0.0471994
ZDHHC1	1.04752	0.0319968
HNRNPUL1	1.04644	0.0127032
SSRP1	1.0456	0.0230233
FITM2	1.04498	0.0143106
NMRK1	1.04367	0.0313676
ATP5I	1.04299	0.00570018
PDCD6	1.04239	0.0473002
PDE7A	1.04199	0.0115268
FAM35A	1.04162	0.0334561
SLIT2	1.03562	0.0336017
ANKZF1	1.03469	0.0296376
MZT2A	1.03298	0.0480394
USP38	1.03279	0.0463676
SCYL2	1.03275	0.0266829
FRA10AC1	1.03267	0.045967
NAT14	1.03146	0.0443088
SNORA103	1.03103	0.0375517
SNRPA	1.03019	0.0246056
LOC102546298	1.02869	0.00355002
ATPIF1	1.02782	0.00493964
POLR2F	1.02746	0.0207371
IPP	1.02711	0.0243137
PIBF1	1.02462	0.0463468
LPCAT3	1.02257	0.0453936
CCNT1	1.02184	0.0483801
FMNL3	1.02042	0.000693259
MTA2	1.0182	0.023316
DCAF13	1.01596	0.0261215
RMND5A	1.01286	0.0472472
SEC61G	1.01229	0.0091112
RPS21	1.01195	0.0488195
IFT88	1.01128	0.0194382
RNF2	1.00891	0.0186036
DHX57	1.00856	0.0221346
WDR19	1.00774	0.0346265
RECQL5	1.00702	0.0365372
SNORD23	1.00643	0.0441217
LIPT1	1.00175	0.0386916
PML	1.00124	0.0346094
ZBTB22	1.00084	0.049855
KCNQ5	0.998337	0.0115564
CREB3L1	0.997645	0.0116369
SENP1	0.99555	0.00462632
SNORA70	0.994971	0.0369492
CEP41	0.994001	0.0299376
ARHGEF11	0.988504	0.0220279
RPS29	0.98531	0.0484777
ZNF71	0.984748	0.034235
SNORA24	0.984748	0.0168323
CLPB	0.984106	0.0495481
ST13P4	0.983587	0.00360537
STARD4-AS1	0.982722	0.0154544
LOC100506603	0.9816	0.00224458
PAXIP1	0.981582	0.00192395
SPECC1	0.981432	0.0333195
SLC43A1	0.979916	0.00475927
MDM4	0.978877	0.0269612
HP1BP3	0.974756	0.046482
TOB2	0.974654	0.0448524
RLF	0.974465	0.0325131
AGO4	0.972693	0.00445928
NOCT	0.970184	0.00881466
ZNF239	0.968036	0.0119379
ETV6	0.963972	0.0298876
ZNF337-AS1	0.963972	0.00165802
ANAPC1	0.963163	0.00757139
RYK	0.963019	0.0242238
BIN1	0.962374	0.042131
RSRC1	0.961753	0.0357269
HTR7P1	0.961256	0.000911548
EIF4H	0.959991	0.0452183
SCRN3	0.959713	0.0255974
CHCHD1	0.958337	0.030841
CIT	0.957863	0.00176596
ZNF346	0.957495	0.0357558
LOC100506844	0.955098	0.0195459
NFATC4	0.950803	0.0122826
FUK	0.949748	0.0159047
TRIM68	0.949472	0.0184952
CYB5D1	0.945943	0.0474377
UBE2J2	0.94526	0.0349212
TLK1	0.939495	0.0352339
PSME2	0.938859	0.00361848
SNRNP40	0.938838	0.0213627
LRRC20	0.938599	0.0129125
PGBD2	0.936849	0.0453666
MOCS1	0.936842	0.0366418
ABCF1	0.932617	0.0494133
ABCB10	0.928447	0.0492762
TMEM240	0.927744	0.0398533
SAMD14	0.925847	0.0176737
COPG1	0.925507	0.041717
CTH	0.922521	0.0412262
BTAF1	0.920972	0.0111432
C17orf100	0.92083	0.0178294
TCF7L2	0.920813	0.00244844
GAS8	0.919758	0.0367692
PIP4K2C	0.916551	0.038791
RCN3	0.914135	0.0272295
TMEM256	0.913655	0.0211603
VSTM4	0.910074	0.0100915
RGS19	0.908769	0.0439039
SMPD4	0.906305	0.0285008
SMARCB1	0.905839	0.0388407
RPP25L	0.905202	0.0299184
USP30	0.905202	0.0245856
ATF4	0.902948	0.0399248
RUVBL2	0.902065	0.0436619
ZNF438	0.898924	0.0358416
NSUN3	0.895411	0.0427994
DNAH17	0.894772	0.026859
MLLT1	0.892671	0.0499239
ARID3A	0.891784	0.0112191
ZNF197	0.890844	0.0120724
APOLD1	0.889381	0.0383727
KIF20B	0.888859	0.0282211
LOC642852	0.888743	0.00901502
BTBD2	0.888398	0.0332937
ANP32B	0.888325	0.0221706
PTRHD1	0.888281	0.0443418
BNC2	0.886827	0.0093873
CSNK1G1	0.881356	0.00149925
GSDMB	0.881356	0.0165158
PTGR1	0.881143	0.039735
KLHDC3	0.874882	0.00934054
DHTKD1	0.873308	0.0419633
2.SMG1P2	0.870717	0.0430174
AP1M1	0.869276	0.0428105
NDUFA9	0.868246	0.0078739
UCKL1	0.866889	0.0251948
GTPBP2	0.866594	0.0188071
OTUD7B	0.866249	0.0285501
PHKA2	0.864464	0.0162743
ZCCHC3	0.859948	0.0421082
C17orf62	0.854559	0.00687306
NUDT14	0.852484	0.0437229
NINL	0.852218	0.0223985
SNX12	0.849844	0.0100357
ULBP3	0.849666	0.0219105
SNORD50B	0.848739	0.0245426
TSSC2	0.848538	0.0490312
ZNF320	0.847679	0.00854307
ZNF304	0.846491	0.0197246
SFPQ	0.840508	0.0206601
ATXN1	0.840186	0.00831369
C8orf48	0.837117	0.0308711
MYEOV2	0.831102	0.0327958
UTP15	0.829282	0.0414867
MAGI1	0.828908	0.0325383
SEMA5A	0.828457	0.0133305
GPAM	0.825289	0.00507423
LINC00106	0.821854	0.0354039
EME2	0.821663	0.0273926
ZSCAN29	0.821247	0.00795364
SOS1	0.811275	0.00373746
KRBA1	0.810495	0.0224297
RHOT2	0.809831	0.0487283
AIMP1	0.809129	0.0128673
TCF25	0.80885	0.028851
MGA	0.804717	0.0112659
SNORD58A	0.803347	0.0444113
P2RX5-TAX1BP3	0.799121	0.041147
DRG2	0.796705	0.0038404
HNRNPF	0.796582	0.0427963
GLRB	0.796467	0.0423725
SERINC4	0.796311	0.0343584
ZNF593	0.794601	0.0471612
TMEM5-AS1	0.7938	0.000696161
PIH1D1	0.786592	0.0372452
ZNF182	0.785175	0.00352952
PAQR5	0.774666	0.046969
TIRAP	0.774543	0.00807502
MTF1	0.772931	0.0279757
SNORD58C	0.772679	0.0212413
ARF5	0.771446	0.0279982
PAXIP1-AS2	0.771309	0.011017
GID4	0.771227	0.0140569
KNTC1	0.771076	0.032013
FAAP24	0.770412	0.0120784
PDE7B	0.769387	0.0210003
KDM1A	0.76862	0.00276528
SSB	0.767678	0.0189728
RSPH3	0.766447	0.0320014
PIPSL	0.76571	0.0110009
ASB7	0.763068	0.0392553
UQCRB	0.762008	0.0208562
UQCRQ	0.76139	0.00741591
C11orf71	0.759663	0.0177427
TRERF1	0.759584	0.039209
B3GNT9	0.757956	0.0198914
C17orf97	0.75311	0.0334737
USP18	0.752291	0.0397281
DPCD	0.752052	0.0303811
SCNN1D	0.746473	0.0218351
NOL4L	0.743819	0.0292148
RRN3P1	0.742612	0.033611
LRRCC1	0.738826	0.0222852
FRAT2	0.738177	0.00474072
MTURN	0.737511	0.0345797
LINC-PINT	0.736966	0.0461867
PRR14L	0.735795	0.0259692
UROD	0.735719	0.0488911
GPR161	0.733645	0.0213976
ZNF264	0.731352	0.0280004
TCTEX1D1	0.728297	0.0307257
RPL37	0.726831	0.0171642
AARS	0.719612	0.0109643
SRSF3	0.716862	0.0202937
LOC105373383	0.713156	0.0256877
APOM	0.710658	0.00638908
PCDHGB4	0.709759	0.0371986
AMPD3	0.707962	0.0256017
RNF219-AS1	0.704413	0.0198883
PARP1	0.700673	0.037099
AK2	0.700513	0.0258732
PRDM5	0.700203	0.0042606
HSPBAP1	0.697334	0.038494
A2M	0.697314	0.0235762
ANKRD65	0.697314	0.0147204
DUSP16	0.697314	0.0183876
LOC100132831	0.696608	0.0353648
ZEB1-AS1	0.69583	0.0378485
PACRGL	0.695568	0.0126415
PHB2	0.695192	0.0244291
LOC730102	0.694374	0.0418791
ZNHIT2	0.686842	0.0223947
DANCR	0.685604	0.0349056
CES1	0.683596	0.0445905
ZBTB26	0.682006	0.00749022
MARS	0.679479	0.0268044
EBF1	0.673968	0.0053399
CARD6	0.666706	0.0232511
ODF3B	0.6651	0.0435675
TARBP2	0.663457	0.000570698
CDK4	0.662399	0.028307
RPL36A-HNRNPH2	0.661628	0.0330941
TBL2	0.660293	0.0487929
TMC3-AS1	0.656623	0.00660287
SNHG10	0.645005	0.0474946
MYCBP2	0.644669	0.0195599
POLR2G	0.643257	0.0106378
LOC100506302	0.642078	0.0263589
ZNF8	0.637635	0.0326392
CEP135	0.635428	0.00757752
IMPDH1	0.631711	0.0156173
GUCD1	0.631349	0.0481992
SND1	0.630665	0.0448923
RPS3	0.630025	0.0270301
USP42	0.627234	0.0413938
SPTY2D1-AS1	0.624408	0.0272546
ACTL10	0.617794	0.0175429
LOC153684	0.614996	0.0156883
CNTRL	0.611381	0.0134969
HIPK3	0.61092	0.0306775
FAM234B	0.600904	0.0066135
FAM89A	0.598446	0.00770955
GCFC2	0.598231	0.00492365
PARS2	0.5947	0.0163132
INTS2	0.593546	0.0367792
MIATNB	0.591949	0.0397054
SREK1IP1	0.590587	0.0403907
CEP72	0.589471	0.0241309
MVK	0.589063	0.0121748
ATE1-AS1	0.586048	0.0156596
THRAP3	0.583495	0.010001
HADH	0.582013	0.0179296
ZSWIM3	0.581816	0.00758392
CHM	0.580793	0.0202162
SUPT5H	0.579121	0.0301592
ARMC6	0.577587	0.043674
ZFP41	0.571157	0.00444592
ZNF862	0.569366	0.0172951
PLRG1	0.566024	0.0114878
P4HB	0.565378	0.0394722
MED12	0.564188	0.0497158
CCAR2	0.563313	0.0221006
SCARNA7	0.552247	0.0462397
NDUFA11	0.547557	0.0240465
ZNF12	0.546542	0.0138295
RBFA	0.544429	0.0130941
STAP2	0.541354	0.0126146
DENND4A	0.536053	0.0161853
SLC26A1	0.534417	0.00703064
KMT2A	0.529733	0.0242488
QTRT1	0.527268	0.0196514
CRTC1	0.52553	0.0118702
LAMB1	0.522251	0.0341463
LIN54	0.521019	0.0204162
SNRPD2	0.519591	0.0280511
GART	0.51819	0.0111867
TIGD7	0.513624	0.0235067
RXRB	0.513591	0.0192566
PPFIA4	0.510908	0.0162571
GBGT1	0.507439	0.0366532
TOMM22	0.507029	0.0300267
HOXA-AS3	0.506082	0.00572204
RASSF1-AS1	0.500141	0.0139208
DNAAF1	-0.501692	0.0152233
SOAT2	-0.501692	0.0112778
ZC3H12D	-0.501692	0.0112778
EFEMP2	-0.503553	0.047611
ANKRD63	-0.505891	0.0119597
ATP1A2	-0.505891	0.0119597
CACNA1I	-0.505891	0.0119597
CACNA1S	-0.505891	0.0119597
CCDC13	-0.505891	0.0119597
CCDC62	-0.505891	0.0119597
CFAP74	-0.505891	0.0119597
CILP	-0.505891	0.0119597
CLIC5	-0.505891	0.0119597
CNBD2	-0.505891	0.0119597
CSMD1	-0.505891	0.0119597
DLL4	-0.505891	0.0119597
DOK6	-0.505891	0.0119597
FAM163A	-0.505891	0.0119597
GP5	-0.505891	0.0119597
GPRIN3	-0.505891	0.0119597
GRIK5	-0.505891	0.0119597
KU-MEL-3	-0.505891	0.0119597
LDB3	-0.505891	0.0119597
LOC100506895	-0.505891	0.0119597
LPL	-0.505891	0.0119597
MGAT3	-0.505891	0.0119597
MLC1	-0.505891	0.0119597
NOD2	-0.505891	0.0119597
PIPOX	-0.505891	0.0119597
RP1L1	-0.505891	0.0119597
S1PR4	-0.505891	0.0119597
SCN11A	-0.505891	0.0119597
SLC5A12	-0.505891	0.0119597
SSUH2	-0.505891	0.0119597
ZNF704	-0.505891	0.0119597
METTL3	-0.506139	0.0355167
C4orf22	-0.506461	0.0183136
GNG12-AS1	-0.506461	0.0263446
NUTM2G	-0.510962	0.0178267
CTSS	-0.514573	0.00947814
CFAP54	-0.519265	0.00893095
ZNF493	-0.520971	0.0127074
MYH8	-0.522725	0.00877388
2.RGPD1	-0.525808	0.00882084
BEX2	-0.526069	0.00834461
BTC	-0.526069	0.00834461
GOLGA6L17P	-0.526069	0.00834461
GVQW2	-0.526069	0.00834461
PLAC4	-0.526069	0.00834461
TMEM52B	-0.526069	0.00834461
LOC202181	-0.528144	0.0414609
CYP46A1	-0.532733	0.00765266
KIAA1211	-0.532733	0.00765266
MS4A1	-0.532733	0.00765266
NTRK2	-0.532733	0.00765266
SCN3B	-0.532733	0.00765266
FBXL16	-0.534113	0.00955207
ACTR3C	-0.536053	0.0228494
ZNF341-AS1	-0.536968	0.0355783
EPHA1	-0.538805	0.00903813
IQCH	-0.5414	0.0459324
LINC01094	-0.542871	0.0159611
PADI1	-0.542871	0.0159611
GLRX3	-0.546162	0.04461
BLACAT1	-0.547015	0.0347626
CLDN9	-0.547015	0.0347626
ENO4	-0.547015	0.0275299
TTC41P	-0.547015	0.0275299
ARL8A	-0.54837	0.042242
DHH	-0.552541	0.00664731
IGFL2	-0.552541	0.00664731
LOC100507065	-0.552541	0.00664731
LOC101929227	-0.552541	0.00664731
LOC730100	-0.552541	0.00664731
LRRTM3	-0.552541	0.00664731
RBM46	-0.552541	0.00664731
SLC5A1	-0.552541	0.00664731
ZSCAN23	-0.552541	0.00664731
CNTNAP3B	-0.552972	0.00782894
GADD45G	-0.553392	0.0108408
FGFR2	-0.558773	0.0190333
HMGN2P46	-0.559084	0.00659881
LOC100130111	-0.559267	0.0312577
SPATA1	-0.559267	0.0382651
GRPEL2-AS1	-0.562344	0.00662022
HCG4	-0.562344	0.00662022
LINC00693	-0.562344	0.00662022
ROBO2	-0.562344	0.00662022
KCNE5	-0.562936	0.011886
CLEC12A	-0.566103	0.0122906
SETD3	-0.5665	0.0178277
SNORA26	-0.567962	0.020441
2.TRIM73	-0.569466	0.0188664
AADACL3	-0.572081	0.00685392
BTBD18	-0.572081	0.00685392
CCNI2	-0.572081	0.00685392
CNGB1	-0.572081	0.00685392
CRHR2	-0.572081	0.00685392
EYA1	-0.572081	0.00685392
FGF12	-0.572081	0.00685392
FRG2KP	-0.572081	0.00685392
GDA	-0.572081	0.00685392
LRRTM4	-0.572081	0.00685392
NOS1AP	-0.572081	0.00685392
NPM2	-0.572081	0.00685392
OLFM3	-0.572081	0.00685392
RAB11FIP4	-0.572081	0.00685392
SCN7A	-0.572081	0.00685392
SYT13	-0.572081	0.00685392
TMEM74	-0.572081	0.00685392
TRIM58	-0.572081	0.00685392
UROC1	-0.572081	0.00685392
FAM188A	-0.573755	0.0349142
C11orf45	-0.574236	0.0228391
ADAM21P1	-0.581795	0.0100543
GOLGA6C	-0.581795	0.0100543
TRAF3IP2-AS1	-0.581972	0.0423529
LOC100506368	-0.586488	0.0263019
GPR65	-0.59136	0.00802537
IL1B	-0.59136	0.00802537
MAL2	-0.59136	0.00802537
MEI4	-0.59136	0.00802537
A4GNT	-0.595678	0.0274215
RPS6KA5	-0.595678	0.0274215
BEX5	-0.600904	0.00894413
ABCA4	-0.606658	0.0199071
FAM66D	-0.609416	0.0290966
EZR	-0.613367	0.0438663
RYR2	-0.613532	0.0105039
TIGD4	-0.613532	0.0105039
3/10/2017	-0.61891	0.0230417
RAPGEF4	-0.61891	0.0230417
LRRC46	-0.62287	0.0360013
DFFA	-0.625106	0.0399914
TCAF2	-0.62605	0.0124375
GORASP2	-0.631418	0.0382837
ABCB4	-0.632268	0.0135407
ARHGEF10	-0.640339	0.0283946
B4GALNT3	-0.644625	0.016009
CAMKV	-0.644625	0.016009
DBH	-0.644625	0.016009
EPHA8	-0.644625	0.016009
HMCN2	-0.644625	0.016009
LINC00202-2	-0.644625	0.016009
LRP2	-0.644625	0.016009
PTAFR	-0.644625	0.016009
TEKT4	-0.644625	0.016009
DDN	-0.64956	0.0456978
TM4SF4	-0.652077	0.0331664
COL19A1	-0.656878	0.0188083
HNRNPKP3	-0.656878	0.0188083
LINC01581	-0.656878	0.0188083
SLC34A2	-0.656878	0.0188083
SLCO1C1	-0.656878	0.0188083
POU5F1B	-0.669027	0.021912
FAM105A	-0.672793	0.0404824
KCNJ3	-0.678072	0.0244214
RPL23AP87	-0.679703	0.0316595
RHOA	-0.680788	0.0409576
CERS5	-0.682756	0.0268485
NTSR1	-0.684071	0.0261734
ASUN	-0.684712	0.00804403
ATP6V1G1	-0.689232	0.0466678
CAPN10	-0.689961	0.00471138
MAGI2-AS3	-0.698785	0.0125684
MYOM3	-0.698959	0.0307993
NAA20	-0.705517	0.0239371
KPNA6	-0.708723	0.0446421
C2orf91	-0.710761	0.0347189
DUSP26	-0.710761	0.0347189
LINC00701	-0.710761	0.0347189
MIR133A1HG	-0.710761	0.0347189
NBPF7	-0.710761	0.0347189
NKX2-2	-0.710761	0.0347189
PCDHA5	-0.710761	0.0347189
SEPT7-AS1	-0.710761	0.0347189
ZBED9	-0.710761	0.0347189
DEGS1	-0.720679	0.00276529
BEND4	-0.722466	0.0387979
LOC101927359	-0.722466	0.0387979
STX7	-0.729044	0.0379462
GABRA3	-0.736966	0.0440742
GRIK3	-0.748461	0.0484028
KCNJ16	-0.748461	0.0484028
LINC00461	-0.748461	0.0484028
SMCR5	-0.748461	0.0484028
WDR86	-0.748461	0.0484028
ARHGAP23	-0.754492	0.012748
CYB5A	-0.780634	0.0483587
ZSCAN18	-0.792208	0.0407054
PTTG1IP	-0.793619	0.0225502
CCDC106	-0.797143	0.00416383
C1GALT1	-0.82316	0.0254178
ARL6IP5	-0.839543	0.0354563
TPM3	-0.84065	0.00234053
CPSF6	-0.843303	0.0159855
MRAS	-0.890492	0.00739181
TESK1	-0.894471	0.00985222
2.HIST2H2AA3	-0.912262	0.0087355
TIPRL	-0.925211	0.0119105
RAB11FIP5	-0.93645	0.00301702
TDG	-0.954196	0.0427332
CAMKMT	-0.970094	0.0499814
UNK	-0.974005	0.043902
BOLA2-SMG1P6	-1.01106	0.0447927
TMEM59	-1.04213	0.0249997
SMUG1	-1.04593	0.0484334
SMAD2	-1.06121	0.0476225
IQCB1	-1.08731	0.00283405
ARHGAP21	-1.09616	0.0318332
RANBP6	-1.10181	0.0460166
BDNF	-1.10785	0.0133393
ASMTL-AS1	-1.10881	0.0467829
UMAD1	-1.11078	0.0192827
RAB2A	-1.12826	0.0201846
C1orf53	-1.13165	0.0318802
CCDC91	-1.14536	0.0337753
NIPAL3	-1.1494	0.000394702
FGF2	-1.15616	0.026877
CALM1	-1.21817	0.0095942
ZMIZ2	-1.23669	0.0221678
KIAA1715	-1.2471	0.0014017
ATP6V0E1	-1.26365	0.0391983
RNF11	-1.31059	0.0231046
PRSS23	-1.3696	0.0395574
C16orf87	-1.37396	0.0454871
SPINT2	-1.37631	0.0255383
SLC35G2	-1.41417	0.0300618
ERI1	-1.41881	0.0237387
CYLD	-1.46539	0.0402385
CALD1	-1.47394	0.00347241
MDFIC	-1.52299	0.0267199
LOXL1-AS1	-1.53085	0.0483851
RRAS2	-1.54587	0.0110395
XRCC4	-1.58875	0.0467117
SCAMP1	-1.60521	0.0400667
NTM	-1.63264	0.0051171
DDX58	-1.65681	0.0139512
ENC1	-1.69149	0.0107678
TAGLN	-1.70363	0.0029475
NAPG	-1.73883	0.0233259
CMPK1	-1.78292	0.0408601
SSFA2	-1.98386	0.0397883
PMAIP1	-2.21275	0.0104445
MFAP5	-2.46853	0.00164553
BCAP29	-2.68404	0.0355973
