## Supplementary material for "Transient non-integrative nuclear reprogramming promotes multifaceted reversal of aging in human cells": UY vs UA gene signature endothelial cells

### Sheet: Sheet1
Young vs Aged Gene Signature in Endothelial cells
Gene Name	Ratio Y vs A	p value
TWF1	3.91982	0.021393
COL5A1	3.70739	0.014671
GATA6	3.28712	0.043446
GDF6	3.17902	0.037755
SMAD7	2.99257	0.010895
ID2	2.66433	0.013412
ITGB3	2.55731	0.038369
LOC100128164	2.41122	0.001775
SAT1	2.23977	0.01236
STX16	2.20144	0.030269
ARMCX6	2.19227	0.043163
ZC3H7B	2.09356	0.025176
DDX6	2.04313	0.03717
SERPINE2	2.02574	0.035637
DKK1	2.01796	0.020952
ASUN	2.01522	0.012975
DDX21	2.00509	0.001577
B4GALT1	2.0049	0.007127
TOMM20	1.99356	0.024566
LIPG	1.9744	0.022414
ARMCX2	1.92415	0.007758
EIF3A	1.91615	0.045758
EFR3A	1.91186	0.035952
ACTR3	1.89269	0.039952
RAF1	1.83923	0.023917
AGRN	1.83471	0.033709
SNORD26	1.83357	0.045236
CCDC82	1.83356	0.048594
TPP1	1.83356	0.048248
ANO6	1.82587	0.040602
XPOT	1.81861	0.027039
IL6ST	1.80551	0.032681
MYH10	1.7945	0.010083
TTL	1.78821	0.007129
HMGA2	1.78612	0.037608
KLF6	1.78573	0.042961
EPRS	1.78056	0.003579
SNCA	1.75662	0.017466
ANKRD1	1.75119	0.038103
FAM120A	1.72842	0.038611
PTPRF	1.70107	0.042539
LDHA	1.69728	0.023811
FUBP1	1.69273	0.0324
CCNI	1.69014	0.020486
VCL	1.68765	0.004682
ZFR	1.67844	0.003256
TMEM30A	1.67678	0.016175
CNOT4	1.66297	0.047032
IDS	1.65256	0.030197
MBTPS2	1.65134	0.046791
VEZT	1.64993	0.033956
GOLGA2	1.64682	0.010548
SLC38A2	1.62655	0.028248
ARHGAP18	1.60975	0.024092
LANCL1	1.59347	0.011821
RASSF3	1.59	0.00439
ESYT1	1.58853	0.006484
IGF2BP1	1.58655	0.0171
AJUBA	1.57809	0.011998
LTA4H	1.53329	0.011826
NRP1	1.52694	0.049656
NKIRAS2	1.47929	0.025593
TNFRSF10D	1.47659	0.023316
PAPPA-AS1	1.47412	0.010432
VIM	1.46884	0.014118
MARVELD1	1.46832	0.044939
KLHL5	1.45567	0.041521
LPCAT1	1.43345	0.020805
NOMO1	1.41939	0.020265
IK	1.41701	0.031353
SKI	1.41133	0.004968
ZNF638	1.39213	0.021352
MEX3D	1.3737	0.02876
CSGALNACT2	1.37001	0.026167
FBXO9	1.36169	0.037692
CCNK	1.35103	0.039476
CFAP157	1.3428	0.013431
SERPINE1	1.3424	0.026614
TTYH3	1.32459	0.018641
FBLN2	1.32384	0.019474
SLC1A5	1.32296	0.005138
SBDSP1	1.31929	0.048008
ZC3H7A	1.31923	0.040282
SCARB2	1.31527	0.032013
PHLDB1	1.31188	0.011497
EPHB4	1.31187	0.035978
IDH1	1.30992	0.049855
HSD17B4	1.30389	0.044624
ALDH18A1	1.29764	0.015531
LCLAT1	1.29322	0.020371
CPT1A	1.29128	0.038032
WRB	1.29003	0.038724
USP14	1.28132	0.02284
FAM171B	1.27335	0.004985
P3H4	1.26427	0.023412
AHNAK	1.26165	0.033597
SMAD9	1.25345	0.005769
MICAL1	1.25203	0.018952
MXI1	1.25028	0.031534
BMP6	1.24888	0.00067
GINM1	1.24351	0.024722
LOC642852	1.24273	0.011793
PUM3	1.24043	0.036268
LTN1	1.23736	0.039727
USP25	1.23379	0.025487
XRN1	1.21861	0.043102
ADK	1.2166	0.037129
UBE2Z	1.21649	0.009952
CAND1	1.21459	0.025229
ACTL6A	1.21073	0.019699
AZIN1	1.20368	0.0098
BASP1	1.19771	0.006647
SPAST	1.19264	0.032753
OXCT1	1.1856	0.000678
NDUFS1	1.18205	0.008208
SRSF6	1.17542	0.032831
DHFRL1	1.17522	0.036972
XPO1	1.16092	0.014175
COL8A1	1.16089	0.013299
UBQLN1	1.15848	0.035233
JARID2	1.15176	0.007059
TCEA1	1.15169	0.040216
LEMD3	1.14113	0.043143
SBNO2	1.13934	0.014063
PAFAH1B2	1.13851	0.026703
STAT6	1.12923	0.012019
UHRF2	1.12843	0.048125
SRP72	1.12829	0.011562
ZNF445	1.12571	0.012925
DKC1	1.12268	0.035203
ZNF275	1.12135	0.000202
LOC100130417	1.11915	0.002906
TRIM62	1.11038	0.036687
HNRNPH2	1.10118	0.038271
ZNF776	1.0958	0.035268
RECK	1.09291	0.033914
FAM171A1	1.09261	0.010861
FAM26E	1.09019	0.03108
PMEPA1	1.08998	0.013571
TAX1BP1	1.08715	0.030696
KDELR2	1.08704	0.045216
SYNJ2	1.07957	0.002808
MAP3K5	1.07507	0.03684
AR	1.06993	0.001194
LMTK2	1.06309	0.000453
SEC16A	1.06034	0.03496
FGD5P1	1.05392	4.59e-05
ZNF37A	1.05355	0.007109
CLCN6	1.04982	0.011166
TMEM123	1.03701	0.006632
MASP2	1.03103	0.010043
SUGP2	1.02025	0.033603
MAP4	1.01991	0.025058
SNORA26	1.01792	0.012939
NXF1	1.01086	0.025411
DAB2	1.01059	0.02936
LIMD1-AS1	1.00908	0.047922
LOC100652999	1.00715	0.001119
ZNF827	1.00447	0.003549
CTNND1	1.00314	0.006295
MYCBP2-AS1	1.00239	0.017752
ZNF468	0.996371	0.033344
SLC4A2	0.993836	0.041268
NUP37	0.988886	0.017323
LOC90246	0.983182	0.00674
MRPL3	0.979546	0.024877
DDX46	0.976575	0.008608
TIMM23	0.972772	0.012074
ZCCHC11	0.971431	0.02184
ZNF808	0.971049	0.010279
ZDHHC20	0.962417	0.046402
SEC14L1	0.953701	0.048708
2.ARL17A	0.946471	0.026143
MKL2	0.942242	0.003969
WASH5P	0.941504	0.006799
ZNF773	0.938135	0.02414
CHPF2	0.933575	0.015601
EIF4G1	0.930451	0.028566
HOXB-AS3	0.929825	0.00487
RMND1	0.928496	0.029498
PHF8	0.922989	0.032512
KARS	0.922052	0.015075
KLHDC2	0.913898	0.023593
DFNB31	0.91388	0.008158
CERK	0.912876	0.020361
SLF1	0.911357	0.008313
ITPR1	0.907488	0.000731
CLMN	0.904891	0.028574
CHD7	0.904752	0.025065
2.RGPD5	0.90453	0.01412
GAREM2	0.903702	0.00123
RPL23AP53	0.902002	0.000144
SOCS5	0.901011	0.030694
LINC00852	0.897916	0.003582
ARHGAP39	0.888252	0.000175
AMOTL2	0.887277	0.02748
LOC101928123	0.884166	0.045301
ZSCAN12	0.880536	0.00271
MAST3	0.875337	0.042609
SIRPB2	0.87012	0.024888
ASXL2	0.867504	0.004052
GLTSCR1L	0.864883	0.017752
ZNF100	0.864883	0.010443
LNPEP	0.864709	0.036199
FAM188B	0.864648	0.031984
PRKACA	0.861678	0.044207
KLHL4	0.858787	0.010392
FOXO3B	0.857535	0.002269
LOC100505715	0.854352	0.001262
ZNF25	0.847997	0.049122
PDIK1L	0.846503	0.008613
DIAPH2	0.846404	0.00145
ZNF91	0.846404	0.01124
MKLN1-AS	0.846404	0.005109
EXOC8	0.845829	0.008995
LOC105369438	0.843744	0.001694
LINC00884	0.833058	0.035709
ZNF649-AS1	0.833058	0.04031
GGNBP2	0.829517	0.014959
C14orf132	0.828954	0.010549
RFX7	0.828888	0.008532
CAPN11	0.828047	0.009255
TXNDC16	0.822291	0.003491
GORASP1	0.821247	0.019329
PCSK1	0.81883	0.048885
ZNF605	0.814241	0.048467
LINC00641	0.812428	0.013109
RANBP17	0.811444	0.00864
PWARSN	0.811444	0.015213
PLCG1-AS1	0.808634	0.019531
EVC2	0.805519	0.003687
LOC728323	0.803509	0.001476
TGOLN2	0.800433	0.039936
STAG3	0.799975	0.005609
ZNF398	0.797737	0.013592
LONRF1	0.796858	0.015674
SASS6	0.795018	0.048355
PGM5P2	0.791322	0.005465
CLINT1	0.788689	0.04123
NPHP4	0.787455	0.035407
ZFAT	0.783963	0.017435
CA5B	0.783963	0.029647
GXYLT2	0.778404	0.007102
G3BP2	0.77641	0.043568
KIAA1328	0.775616	0.014583
PHLPP2	0.77433	0.021225
BMPR1A	0.772823	0.012353
HCG16	0.770024	0.009572
TRIM56	0.769336	0.012237
MAP3K14	0.762104	0.031734
TINF2	0.761733	0.032056
OTOGL	0.761595	0.031443
ZNF280C	0.758775	0.016772
COX10-AS1	0.755949	0.023733
SP100	0.755104	0.016362
TGFBR3	0.753117	0.012679
GPR157	0.75028	0.026999
BECN1	0.749051	0.032467
GSTCD	0.746527	0.021764
GALNT13	0.744589	0.024731
KIF21A	0.740057	0.024502
CCDC121	0.738875	0.017415
MALT1	0.737745	0.001701
LOC101927179	0.737721	0.012452
WAC	0.736284	0.019872
SUPT5H	0.734325	0.012244
HNMT	0.733139	0.016919
MDC1-AS1	0.733139	0.026181
ATP7B	0.733139	0.031733
BICD1	0.732149	0.032859
DISP1	0.728553	0.015336
C19orf35	0.724491	0.023694
CLCN5	0.723939	0.015252
TAS2R14	0.721597	0.020726
SLC2A10	0.719747	0.045597
SNX29	0.719469	0.019909
FLOT2	0.71734	0.037172
NCOA2	0.71288	0.027248
NCS1	0.711195	0.026095
SATB1	0.710271	0.016942
FAM86HP	0.709962	0.030727
ZC3H12C	0.70941	0.002542
ZNF675	0.708044	0.016178
WDR66	0.708002	0.031535
C8orf37	0.708002	0.010086
ZYG11A	0.70411	0.035621
INTS6-AS1	0.698233	0.031647
ADAM12	0.697639	0.031087
ZNF569	0.695499	0.024581
ST7-AS2	0.694786	0.034768
NBPF20	0.692708	0.013177
EDRF1-AS1	0.692333	0.032167
LINC01061	0.691451	0.01649
NHLRC1	0.689373	0.033694
LINC01355	0.689373	0.0437
ZNF594	0.683445	0.024662
LNP1	0.680458	0.045331
LMLN	0.675038	0.006825
TRIM66	0.675038	0.008965
SLC2A13	0.671488	0.042692
BEST1	0.668486	0.045989
PRDM10	0.667425	0.007244
GNPDA1	0.65851	0.049067
LOC102724231	0.652077	0.024316
ULBP1	0.637725	0.03197
2.RGPD8	0.633872	0.028181
TBX20	0.629085	0.041236
LOC100507002	0.623279	0.039749
ZNF718	0.623279	0.037548
CELSR1	0.620411	0.036601
FOXO4	0.608206	0.030763
RBM43	0.607683	0.011073
TMTC2	0.605827	0.011386
C1orf100	0.605616	0.016247
MMS22L	0.602369	0.018134
ZNF599	0.589237	0.04664
KIAA2026	0.587365	0.035148
USP27X	0.583535	0.048096
UBE2D2	0.57356	0.014631
RELN	0.571727	0.040423
CASP8AP2	0.56995	0.034956
ZBTB34	0.568801	0.027593
MNS1	0.556393	0.036055
ZBED3	0.546121	0.02759
ZNF786	0.544996	0.037868
SGK494	0.536053	0.049779
DHRS13	0.523722	0.04542
ZNF749	0.521698	0.034769
CCT6A	0.504939	0.029895
L2HGDH	0.502282	0.045755
MRPS33	-0.51068	0.024313
EID3	-0.51187	0.012013
MRPL4	-0.51453	0.049715
ZCCHC14	-0.52149	0.006931
CDK9	-0.54052	0.041398
FAM185A	-0.54775	0.014504
RSBN1L	-0.5495	0.042887
GPRIN1	-0.55611	0.019891
RAD52	-0.58051	0.009675
FIBP	-0.58373	0.04625
NUDT7	-0.58818	0.019451
ANGEL2	-0.59322	0.042218
GPR153	-0.5957	0.021026
CYP27A1	-0.6005	0.032801
TMCC1	-0.60741	0.047917
LSM4	-0.61139	0.000273
RHEB	-0.62581	0.04002
PLA2G4B	-0.62966	0.022532
FAM129A	-0.63132	0.015843
CCDC157	-0.63132	0.038356
TADA3	-0.63336	0.010671
NEDD4L	-0.63485	0.049655
CYFIP2	-0.65863	0.045733
RBM48	-0.66149	0.016026
RALY	-0.68316	0.013749
PLCXD1	-0.68596	0.027882
GHRLOS	-0.68643	0.022923
BANP	-0.69219	0.030249
ADRB2	-0.70044	0.025152
YTHDC2	-0.7042	0.01464
VPS4A	-0.70797	0.034844
ITPKC	-0.71264	0.0458
VKORC1	-0.71573	0.03693
LOC102723672	-0.7165	0.044607
IRF2	-0.71715	0.034469
FAM175A	-0.71872	0.019472
DTYMK	-0.73566	0.024225
MTRF1	-0.7377	0.008163
PARD6A	-0.75072	0.009447
ZNF287	-0.76231	0.001734
HIST1H3H	-0.76366	0.041964
MAP3K10	-0.76742	0.008111
TMEM86B	-0.76826	0.047317
PITHD1	-0.77003	0.021662
FBXO42	-0.77218	0.040606
GNPTG	-0.7764	0.016313
ZFYVE21	-0.77813	0.04454
FBF1	-0.77906	0.000832
LINS1	-0.78075	0.019112
PDCD10	-0.78165	0.019908
SELENBP1	-0.79231	0.047117
PRPSAP1	-0.79313	0.022044
MPG	-0.79767	0.015853
SYT1	-0.79837	0.003287
NSMCE1	-0.79975	0.027245
POLDIP2	-0.80116	0.049473
PCCA	-0.80191	0.021116
CPNE8	-0.80553	0.027837
THAP8	-0.80877	0.045656
NDUFV1	-0.81209	0.047863
MORF4L1	-0.81656	0.027511
LOC100287072	-0.81826	0.00132
TP53I3	-0.81875	0.037062
CCNJL	-0.82699	0.016742
WIPF1	-0.82994	0.019304
STAG3L3	-0.83789	0.045305
TMEM135	-0.8423	0.016732
NLRX1	-0.84549	0.022899
LOC220729	-0.84586	0.021261
LINC00094	-0.8583	0.029376
RNF126	-0.85896	0.015091
EML2-AS1	-0.86284	0.009134
BBS4	-0.86865	0.031502
ORAI3	-0.86905	0.036659
LY75-CD302	-0.87473	0.027779
ZNF671	-0.886	0.019353
PHLDA3	-0.88998	0.027194
ACTG1P20	-0.89168	0.046254
OTULIN	-0.89444	0.016601
PIPSL	-0.8984	0.046937
TAPBPL	-0.89846	0.011154
RAB27A	-0.90375	0.015084
ZCCHC4	-0.90655	0.000377
ZFYVE1	-0.90698	0.022096
ACADSB	-0.90707	0.027642
TSSC4	-0.91217	0.049183
SNORA52	-0.91337	0.033667
SPPL3	-0.9213	0.015097
EEFSEC	-0.92359	0.039801
CINP	-0.92885	0.009696
PDSS1	-0.93077	0.024746
CNPY3	-0.93621	0.028442
VCAM1	-0.93839	0.013251
MAGOH	-0.93849	0.016529
C15orf38-AP3S2	-0.93985	0.039763
UBOX5	-0.94221	0.002628
ZNF579	-0.94331	0.022969
MOB2	-0.96478	0.043776
SNHG16	-0.98077	0.005723
MAP2K6	-0.98089	0.005078
C2orf68	-0.98695	0.018619
REEP3	-0.98697	0.02077
KPTN	-0.99012	0.042284
DVL2	-0.99296	0.028604
NUDC	-0.99842	0.008504
FN3K	-1.00115	0.013004
PTCD2	-1.00549	0.01165
DHRS11	-1.00558	0.040843
ING1	-1.01401	0.036557
PEX14	-1.02785	0.029744
SLC25A25	-1.02837	0.040338
PGAM5	-1.02995	0.043017
PACRGL	-1.03031	0.02477
MCPH1	-1.03877	0.005337
LETM2	-1.04433	0.00021
FRMD5	-1.04435	0.012857
LOC100507577	-1.04974	0.04664
ZNF692	-1.06156	0.046339
IRF1	-1.06236	0.013338
VPS33A	-1.06965	0.028731
CYP2R1	-1.07251	0.021222
LOC107133515	-1.07364	0.019348
WDR5	-1.07406	0.041008
VPS36	-1.07445	0.028983
MDFIC	-1.07627	0.024384
THAP1	-1.08052	0.002914
AGAP2	-1.08056	0.048203
KIAA1586	-1.08081	0.014066
TMEM81	-1.08158	0.018757
ID2-AS1	-1.08295	0.030687
VTI1A	-1.08573	0.011946
ETAA1	-1.08624	0.042105
TARBP1	-1.0877	0.011454
MTO1	-1.08772	0.022428
2.LOC645166	-1.08861	0.044324
RPUSD3	-1.0902	0.007248
LOC389641	-1.09302	0.046402
SUOX	-1.10424	0.040304
RFC5	-1.10846	0.030191
PGD	-1.10861	0.011007
LOC254896	-1.10956	0.040779
ADCK2	-1.11035	0.032266
IFI30	-1.11371	0.015413
MED4-AS1	-1.11472	0.040632
ZACN	-1.11696	0.045732
CYSTM1	-1.11799	0.001832
CLOCK	-1.12338	0.01715
HDAC10	-1.12594	0.042179
PRRG1	-1.12958	0.049583
MRPS26	-1.1305	0.034136
EFCAB10	-1.13436	0.031748
RGS12	-1.13473	0.020608
LOC103021295	-1.13661	0.042218
ADPRHL2	-1.13794	0.03575
GMNN	-1.13936	0.048961
TLK2	-1.13949	0.013812
MSL3P1	-1.13955	0.014178
THAP3	-1.1408	0.044505
MYL4	-1.14666	0.046408
RABEP2	-1.15947	0.049658
LFNG	-1.16152	0.012199
RBM19	-1.16953	0.011187
MBL1P	-1.16993	0.044808
P4HA2-AS1	-1.17363	0.030302
ICA1	-1.17842	0.036408
SLC18B1	-1.18051	0.008534
GJC2	-1.18057	0.02322
RRNAD1	-1.18099	0.042988
ISY1	-1.18258	0.001329
HOXB2	-1.1872	0.035197
TMEM80	-1.19013	0.027685
ZFPL1	-1.19027	0.04174
GTF2E1	-1.19132	0.042476
LZIC	-1.19146	0.017102
GXYLT1	-1.19252	0.004241
PCOLCE	-1.19281	0.004862
VPS37B	-1.19345	0.037327
TMUB1	-1.19504	0.008889
ATPAF2	-1.19601	0.040679
B3GNT8	-1.19707	0.036894
FKBPL	-1.1982	0.027436
CALML4	-1.19859	0.043954
LINC00963	-1.20038	0.029655
USF2	-1.2026	0.042661
MTERF4	-1.20306	0.044493
MRPL30	-1.20839	0.031574
GBP3	-1.20889	0.023537
CCNE2	-1.21339	0.002546
ADCK4	-1.21375	0.012148
SNORD65	-1.21732	0.045404
WDR20	-1.22179	0.005794
LOC100506844	-1.22299	0.036081
SNORD99	-1.22415	0.041432
AIFM2	-1.22743	0.001523
MTMR14	-1.23771	0.031328
WARS2	-1.24127	0.013272
FAM96A	-1.24209	0.04651
ZNF446	-1.24242	0.004964
STARD13	-1.24499	0.010441
CD40	-1.2467	0.047041
EMP3	-1.24746	0.04262
LYPLA2	-1.25001	0.010505
ZDHHC24	-1.25093	0.034041
SNORA61	-1.25336	0.043076
WDR4	-1.25419	0.002926
EXOG	-1.25463	0.004448
PSMB10	-1.25751	0.003958
STRADB	-1.25919	0.031531
HAUS1	-1.26138	0.043371
DPF3	-1.26467	0.036104
DDX54	-1.26749	0.026064
MRPS11	-1.26952	0.043537
FNDC4	-1.27116	0.024012
ATAD3C	-1.27201	0.037603
PXMP4	-1.27916	0.04151
BTG2	-1.28196	0.041868
HOXD1	-1.28255	0.035766
ZSCAN22	-1.28297	0.014329
OAZ2	-1.28381	0.036231
C21orf33	-1.28442	0.049671
FBL	-1.28487	0.036119
TMEM140	-1.28629	0.045291
EHD1	-1.28794	0.039684
UFSP2	-1.28825	0.044007
VRK1	-1.29354	0.04995
PCYT2	-1.30113	0.014915
LOC101927377	-1.30131	0.026911
PRIMPOL	-1.30139	0.045563
PKNOX1	-1.30445	0.001344
NELFA	-1.30482	0.002202
CROCC	-1.30635	0.046656
ARPC4-TTLL3	-1.30704	0.011024
OGFOD3	-1.30798	0.026411
RPS6KB1	-1.30801	0.048876
OARD1	-1.3097	0.033606
MIIP	-1.3098	0.044693
SURF1	-1.31199	0.046791
HAUS2	-1.3144	0.042054
HIBCH	-1.3152	0.041338
PRMT2	-1.31559	0.039386
C19orf52	-1.31981	0.017073
SMARCAL1	-1.32115	0.021143
UPK3BL	-1.32443	0.01864
CLUAP1	-1.32838	0.014311
ATG16L2	-1.33537	0.002657
RMI2	-1.33612	0.000949
PPIF	-1.33669	0.049034
BCAT2	-1.33924	0.025478
TMEM110-MUSTN1	-1.33928	0.017345
ILKAP	-1.34294	0.024743
TMEM255B	-1.34729	0.046952
LYRM9	-1.35013	0.010153
SNORD96A	-1.35013	0.016057
IDUA	-1.35099	0.034005
GLTSCR2	-1.35271	0.046258
FAM212B	-1.36058	0.007263
C9orf16	-1.36452	0.01957
TMEM186	-1.36844	0.011724
PNKD	-1.3692	0.023209
LOC101928525	-1.36949	0.012331
ZNF581	-1.3699	0.003278
MRPS2	-1.37016	0.034864
NME3	-1.37311	0.018218
C9orf85	-1.37643	0.002701
CLDN14	-1.37732	0.03671
ISCA2	-1.37784	0.049703
RFX2	-1.37954	0.037105
TM4SF18	-1.38071	0.037075
SS18L2	-1.38082	0.041342
MED18	-1.39368	0.029351
TMEM261	-1.39384	0.035243
FLJ44635	-1.39552	0.047939
RMND5B	-1.39595	0.0159
FARSA	-1.39816	0.015416
CDK3	-1.40012	0.03902
SLC9A3R1	-1.40076	0.013486
UQCC1	-1.40463	0.02523
GPATCH3	-1.41125	0.003342
SURF6	-1.41166	0.041852
ZFAND6	-1.41215	0.022455
ABHD5	-1.41354	0.047763
VPS18	-1.41555	0.028877
OXLD1	-1.42174	0.034606
MPND	-1.42361	0.034679
SCYL3	-1.4237	0.020876
SH2D3C	-1.42838	0.038162
ANAPC11	-1.42867	0.002646
USHBP1	-1.43106	0.032428
MED27	-1.43439	0.031208
LRFN3	-1.44356	0.008875
HIST2H4B	-1.45031	0.042687
MEF2B	-1.45089	0.011515
TXNL4B	-1.46137	0.022617
MMEL1	-1.46142	0.017299
ATP5D	-1.46207	0.036214
LOC115110	-1.46839	0.039267
PYCARD	-1.46861	0.04796
CDKN2AIPNL	-1.47252	0.031406
HAS3	-1.4743	0.020344
SLC5A10	-1.47464	0.031452
SENCR	-1.47695	0.008863
RNU11	-1.48182	0.033207
0×0 char	-1.48214	0.036309
AGTRAP	-1.48581	0.028164
FTX	-1.49057	0.025685
ATG7	-1.4945	0.025162
CASP1	-1.49507	0.029072
HOXB9	-1.49925	0.012186
NMI	-1.50368	0.016006
ARL16	-1.5041	0.003502
CROCCP2	-1.51032	0.038126
SNORA33	-1.51079	0.035621
TPMT	-1.51479	0.011638
COQ10A	-1.51642	0.003776
RMDN1	-1.51763	0.045346
EIF1B	-1.52066	0.026563
PRKAG2	-1.52282	0.032466
RHBDD3	-1.52708	0.034561
C9orf78	-1.53161	0.029827
C17orf62	-1.5336	0.02418
SULT1A2	-1.54218	0.023892
SIGIRR	-1.54482	0.033452
CYB561	-1.54519	0.020978
PIM3	-1.54577	0.025897
IFI35	-1.55666	0.038932
SDF2L1	-1.5589	0.02735
CHCHD6	-1.56467	0.023006
CASKIN1	-1.56498	0.036174
MRPS25	-1.56781	0.026209
HIST1H2AE	-1.56875	0.040294
TMEM42	-1.56893	0.012135
TMEM120B	-1.57745	0.013726
MRPL12	-1.57887	0.008531
CRYL1	-1.58175	0.048787
DDIT4	-1.58265	3.1e-05
CCDC28A	-1.59436	0.006574
HN1	-1.59877	0.020016
C19orf66	-1.60244	0.028899
2.SULT1A4	-1.60324	0.007447
HIST1H2BO	-1.60386	0.021423
MGC72080	-1.613	0.011943
COX11	-1.61393	0.011763
LINC01137	-1.61878	0.045283
FAM104A	-1.63194	0.025466
LPAR6	-1.63276	0.026442
BIN3	-1.63501	0.018036
SPSB2	-1.63952	0.027969
ICT1	-1.64947	0.013614
NAT6	-1.65455	0.03696
EEF1AKMT1	-1.6562	0.031392
PLEKHF1	-1.65627	0.002448
OCIAD1	-1.65762	0.027176
HIST1H4C	-1.66442	0.008049
SNORD34	-1.66758	0.039158
CHMP6	-1.67819	0.001668
KRT15	-1.68717	0.049937
MAP1LC3A	-1.69686	0.038774
PLAU	-1.69746	0.024765
RHOF	-1.71007	0.001997
GALE	-1.71172	0.015566
TMED1	-1.71745	0.036904
SELO	-1.72254	0.007278
CORO6	-1.73715	0.049644
SKA2	-1.75734	0.014117
PHGDH	-1.76205	0.028719
CCDC14	-1.78352	0.006912
C10orf10	-1.78372	0.042509
MTFP1	-1.80657	0.02331
PRSS3	-1.80758	0.021129
MVB12A	-1.80817	0.003625
DCXR	-1.80842	0.016396
PPIAL4A	-1.8236	0.00413
CCRL2	-1.83102	0.01168
ZNF576	-1.83203	0.023047
LOC100506860	-1.83582	0.00897
ISG20	-1.84329	0.04347
DNTTIP1	-1.87189	0.008955
XRCC6P5	-1.88233	0.010747
BCL2L12	-1.89379	0.010958
DNAH17	-1.93559	0.015281
HDHD3	-1.95381	0.009951
MGST2	-1.95479	0.010275
HIST2H2AC	-1.95493	5.97e-05
C19orf24	-1.97352	0.021286
CFAP73	-1.98079	0.021323
COA5	-1.98171	0.005467
PSMB8	-1.9852	0.042084
LOC407835	-1.99637	0.037521
SLC25A19	-2.00099	0.02374
ENDOV	-2.03521	0.021442
HIST1H4E	-2.03799	0.017012
B3GNTL1	-2.03905	0.032471
LOC644762	-2.0421	0.024833
PMCH	-2.04424	0.001102
TMEM54	-2.0457	0.033084
GAS6-AS1	-2.05274	0.035477
HIST3H2A	-2.05537	0.026105
HIF1A-AS2	-2.05821	0.00139
PDE4B	-2.10794	0.029512
SCARNA10	-2.12459	0.040038
ECM1	-2.13037	0.003854
MYZAP	-2.15515	0.039363
STRA13	-2.21159	0.002385
NPFF	-2.21993	0.003027
EMC9	-2.2457	0.015947
C5orf45	-2.29071	0.013869
LOC643733	-2.29625	0.010288
TMEM11	-2.30876	0.045336
GCHFR	-2.33282	0.00293
DIRAS3	-2.3388	0.010057
2.HIST2H2AA3	-2.40509	0.036705
ADTRP	-2.48897	0.028204
ICAM2	-2.53092	0.012555
CXCL2	-2.58868	0.040567
CLDN5	-2.63298	0.030444
PRR29	-3.0486	0.00252
TNFSF18	-3.09285	0.037355
