## Supplementary material for "Transient non-integrative nuclear reprogramming promotes multifaceted reversal of aging in human cells": MSigDB UY vs UA fibdrobalsts.

### Sheet: Sheet1
MSigDB Y vs A Fibroblasts
HALLMARK_OXIDATIVE_PHOSPHORYLATION [200]	Genes encoding proteins involved in oxidative phosphorylation.	17		1.25 e-7	6.23 e-6
HALLMARK_DNA_REPAIR [150]	Genes involved in DNA repair.	14		5.14 e-7	1.1 e-5
HALLMARK_MITOTIC_SPINDLE [200]	Genes important for mitotic spindle assembly.	16		6.59 e-7	1.1 e-5
HALLMARK_EPITHELIAL_MESENCHYMAL_TRANSI	Genes defining epithelial-mesenchymal transition, as in wound healing, fibrosis and metastasis.	14		1.51 e-5	1.51 e-4
NSITION [200]
HALLMARK_MYC_TARGETS_V1 [200]	A subgroup of genes regulated by MYC - version 1 (v1).	14		1.51 e-5	1.51 e-4
HALLMARK_MTORC1_SIGNALING [200]	Genes up-regulated through activation of mTORC1 complex.	13		6.47 e-5	4.62 e-4
HALLMARK_MYOGENESIS [200]	Genes involved in development of skeletal muscle (myogenesis).	13		6.47 e-5	4.62 e-4
HALLMARK_ADIPOGENESIS [200]	Genes up-regulated during adipocyte differentiation (adipogenesis).	12		2.58 e-4	1.17 e-3
HALLMARK_GLYCOLYSIS [200]	Genes encoding proteins involved in glycolysis and gluconeogenesis.	12		2.58 e-4	1.17 e-3
HALLMARK_TNFA_SIGNALING_VIA_NFKB [200]	Genes regulated by NF-kB in response to TNF [GeneID=7124].	12		2.58 e-4	1.17 e-3
HALLMARK_XENOBIOTIC_METABOLISM [200]	Genes encoding proteins involved in processing of drugs and other xenobiotics.	12		2.58 e-4	1.17 e-3
HALLMARK_INTERFERON_ALPHA_RESPONSE [97]	Genes up-regulated in response to alpha interferon proteins.	8		3.36 e-4	1.4 e-3
HALLMARK_BILE_ACID_METABOLISM [112]	Genes involve in metabolism of bile acids and salts.	8		8.76 e-4	3.15 e-3
HALLMARK_E2F_TARGETS [200]	Genes encoding cell cycle related targets of E2F transcription factors.	11		9.44 e-4	3.15 e-3
HALLMARK_G2M_CHECKPOINT [200]	Genes involved in the G2/M checkpoint, as in progression through the cell division cycle.	11		9.44 e-4	3.15 e-3
HALLMARK_CHOLESTEROL_HOMEOSTASIS [74]	Genes involved in cholesterol homeostasis.	6		2.01 e-3	6.28 e-3
HALLMARK_HYPOXIA [200]	Genes up-regulated in response to low oxygen levels (hypoxia).	10		3.17 e-3	8.8 e-3
HALLMARK_INTERFERON_GAMMA_RESPONSE [200]	Genes up-regulated in response to IFNG [GeneID=3458].	10		3.17 e-3	8.8 e-3
HALLMARK_COMPLEMENT [200]	Genes encoding components of the complement system, which is part of the innate immune system.	9		9.68 e-3	2.55 e-2
HALLMARK_UV_RESPONSE_DN [144]	Genes down-regulated in response to ultraviolet (UV) radiation.	7		1.45 e-2	3.62 e-2
HALLMARK_MYC_TARGETS_V2 [58]	A subgroup of genes regulated by MYC - version 2 (v2).	4		1.94 e-2	4.62 e-2
