## Supplementary material for "Transient non-integrative nuclear reprogramming promotes multifaceted reversal of aging in human cells": MSigDB UY vs UA endothelial cells

### Sheet: Sheet1
MSigDB Y vs A Endothelila Cells
HALLMARK_EPITHELIAL_MESENCHYMAL_TRANSI	Genes defining epithelial-mesenchymal transition, as in wound healing, fibrosis and metastasis.	19		1.54 e-10	7.71 e-9
NSITION [200]
HALLMARK_INTERFERON_ALPHA_RESPONSE [97]	Genes up-regulated in response to alpha interferon proteins.	11		1.87 e-7	4.66 e-6
HALLMARK_MTORC1_SIGNALING [200]	Genes up-regulated through activation of mTORC1 complex.	15		2.99 e-7	4.99 e-6
HALLMARK_TNFA_SIGNALING_VIA_NFKB [200]	Genes regulated by NF-kB in response to TNF [GeneID=7124].	14		1.68 e-6	2.11 e-5
HALLMARK_GLYCOLYSIS [200]	Genes encoding proteins involved in glycolysis and gluconeogenesis.	13		8.8 e-6	6.29 e-5
HALLMARK_INFLAMMATORY_RESPONSE [200]	Genes defining inflammatory response.	13		8.8 e-6	6.29 e-5
HALLMARK_INTERFERON_GAMMA_RESPONSE [200]	Genes up-regulated in response to IFNG [GeneID=3458].	13		8.8 e-6	6.29 e-5
HALLMARK_TGF_BETA_SIGNALING [54]	Genes up-regulated in response to TGFB1 [GeneID=7040].	7		1.33 e-5	8.29 e-5
HALLMARK_HEME_METABOLISM [200]	Genes involved in metabolism of heme (a cofactor consisting of iron and porphyrin) and erythroblast differentiation.	12		4.25 e-5	2.36 e-4
HALLMARK_UV_RESPONSE_DN [144]	Genes down-regulated in response to ultraviolet (UV) radiation.	10		5.42 e-5	2.71 e-4
HALLMARK_DNA_REPAIR [150]	Genes involved in DNA repair.	10		7.64 e-5	3.47 e-4
HALLMARK_HYPOXIA [200]	Genes up-regulated in response to low oxygen levels (hypoxia).	11		1.89 e-4	6.75 e-4
HALLMARK_OXIDATIVE_PHOSPHORYLATION [200]	Genes encoding proteins involved in oxidative phosphorylation.	11		1.89 e-4	6.75 e-4
HALLMARK_P53_PATHWAY [200]	Genes involved in p53 pathways and networks.	11		1.89 e-4	6.75 e-4
HALLMARK_UV_RESPONSE_UP [158]	Genes up-regulated in response to ultraviolet (UV) radiation.	9		5.53 e-4	1.84 e-3
HALLMARK_APOPTOSIS [161]	Genes mediating programmed cell death (apoptosis) by activation of caspases.	9		6.33 e-4	1.98 e-3
HALLMARK_XENOBIOTIC_METABOLISM [200]	Genes encoding proteins involved in processing of drugs and other xenobiotics.	10		7.69 e-4	2.26 e-3
HALLMARK_UNFOLDED_PROTEIN_RESPONSE [113]	Genes up-regulated during unfolded protein response, a cellular stress response related to the endoplasmic reticulum.	7		1.38 e-3	3.84 e-3
HALLMARK_ADIPOGENESIS [200]	Genes up-regulated during adipocyte differentiation (adipogenesis).	9		2.84 e-3	6.76 e-3
HALLMARK_APICAL_JUNCTION [200]	Genes encoding components of apical junction complex.	9		2.84 e-3	6.76 e-3
HALLMARK_COMPLEMENT [200]	Genes encoding components of the complement system, which is part of the innate immune system.	9		2.84 e-3	6.76 e-3
HALLMARK_APICAL_SURFACE [44]	Genes encoding proteins over-represented on the apical surface of epithelial cells, e.g., important for cell polarity (apical area).	4		3.83 e-3	8.7 e-3
HALLMARK_ESTROGEN_RESPONSE_LATE [200]	Genes defining late response to estrogen.	8		9.45 e-3	1.89 e-2
HALLMARK_IL2_STAT5_SIGNALING [200]	Genes up-regulated by STAT5 in response to IL2 stimulation.	8		9.45 e-3	1.89 e-2
HALLMARK_MYC_TARGETS_V1 [200]	A subgroup of genes regulated by MYC - version 1 (v1).	8		9.45 e-3	1.89 e-2
HALLMARK_BILE_ACID_METABOLISM [112]	Genes involve in metabolism of bile acids and salts.	5		2.44 e-2	4.69 e-2
