## Supplementary material for "Transient non-integrative nuclear reprogramming promotes multifaceted reversal of aging in human cells": TA vs UA gene signature fibroblasts

### Sheet: Sheet1
Treated vs Aged Gene Signature in Fibroblasts
Gene Name	Ratio T vs A	p value
2.ARHGAP11B	0.471583	0.0431371
2.EIF3CL	1.30563	0.00102644
2.FAM156A	1.83629	0.0243474
2.LOC440895	-0.557313	0.0415101
2.NPIPA3	0.447256	0.000253931
2.SMN1	1.57923	0.000390654
2.VAMP7	1.47574	0.0191896
A1BG-AS1	0.964444	0.0192967
AADACL3	-0.559572	0.0360043
ABRACL	2.9412	0.0379003
ABTB1	0.849571	0.0418685
ACAT1	1.24704	0.0391689
ACSL3	2.3718	0.0441427
ACSL5	-0.342596	0.0240279
ACSS1	-0.235872	0.0470938
ACTR6	1.2824	0.00289278
ADAM19	1.01763	0.0466899
ADAM9	2.23056	0.0414547
ADAT1	1.23527	0.0209438
ADCY8	-0.559572	0.0360043
ADD3	2.24753	0.0247519
ADRA2C	-1.54911	0.0242122
ADRBK2	-0.342497	0.0228602
AGA	1.63142	0.0263523
AGT	-0.248801	0.0483692
AGTPBP1	1.21874	0.02649
AK3	2.82609	0.0365409
AKAP13	0.997025	0.00388654
AKAP9	1.76255	0.00589606
AKIRIN1	0.469111	0.00290641
AKR1C1	2.62762	0.00502794
AKR1C2	2.54558	0.0375553
AKR1C3	1.70411	0.0466545
AKR7A2	-1.01862	0.0317927
AKR7L	-0.68642	0.00827689
ALDH1L2	1.7369	0.0322213
ALDOA	-0.804052	0.0434334
ALG14	1.00123	0.021514
AMIGO1	-0.293514	0.015648
AMPD3	0.586457	0.0330483
AMT	0.87519	0.0382136
AMZ2P1	1.06873	0.0311574
ANAPC10	1.70866	0.0343698
ANGEL2	0.878233	0.0332823
ANK1	-0.263334	0.0295157
ANKH	0.478409	0.0494881
ANKIB1	1.77695	0.00667032
ANKRD10	1.74467	0.00953129
ANKRD19P	0.620509	0.0464089
ANKRD49	0.995871	0.017376
ANKRD52	1.45148	0.00437079
ANKRD63	-0.493371	0.048562
ANKZF1	1.54357	0.0421356
ANO3	-0.493371	0.048562
ANXA2P3	0.923579	0.0486405
AP3S2	2.48854	0.00995895
AP4E1	1.23138	0.0485904
APBB3	1.50322	0.0201082
APCDD1L	0.886981	0.0128195
APH1A	-0.443189	0.0294656
APLN	-0.42516	0.0466174
APOA1	-0.295609	0.0233199
APOC1	0.485296	0.014
APOM	0.763695	0.0371774
ARFIP2	1.0184	0.0128219
ARHGAP11B	1.20477	0.0245486
ARHGAP23	-0.868799	0.0225088
ARHGAP42	-0.526869	0.039366
ARHGEF19	0.669005	0.0404554
ARID3A	1.33242	0.0478685
ARL5B	0.727779	0.00161822
ARMC10	1.84692	0.00401475
ARMCX3	1.12148	0.0411747
ARMCX5-GPRASP2	1.80908	0.00395316
ASB3	1.20341	0.0281967
ASCC3	2.23409	0.0330908
ASTN2	0.946297	0.026251
ATAD2	-0.683781	0.0496294
ATF4	0.679902	0.0486336
ATG13	-0.45255	0.0419388
ATG3	2.94465	0.0373619
ATP5L	0.549928	0.0416235
ATP6V0C	-1.08494	0.0460077
ATP6V1A	2.39025	0.0142902
ATP6V1B1-AS1	-0.524223	0.0354228
ATPIF1	1.62931	0.037312
AZIN1	2.44856	0.00877139
B3GAT2	0.727964	0.0428148
B4GALNT3	-0.562916	0.0415101
BAGE4	-0.291562	0.0454464
BAX	0.514879	0.0101748
BBIP1	1.32206	0.0323767
BBS10	1.7765	0.0294851
BBS5	0.522588	0.0150788
BBS7	2.38175	0.0243233
BBX	1.23867	0.0299438
BCAT1	2.18252	0.0236673
BCDIN3D	0.851932	0.0486121
BCO2	-0.385854	0.0111365
BDH2	2.13559	0.0164381
BEGAIN	-0.310709	0.00633431
BIVM-ERCC5	1.96692	0.031538
BLOC1S2	0.67817	0.0404481
BMP2K	1.116	0.0228278
BORCS8	0.859768	0.0229624
BPGM	2.58166	0.00128873
BPHL	1.6138	0.0209002
BRCAT54	-0.493371	0.048562
BSDC1	0.923396	0.0483349
BUB1	-0.836751	0.00567109
BZRAP1	-0.541275	0.0354228
C11orf63	0.506887	0.0242078
C11orf74	2.42278	0.0183698
C15orf52	1.86845	0.00625968
C15orf62	0.140967	0.000472255
C6orf203	2.99561	0.0343868
C7orf55	2.23525	0.04111
C8orf4	1.71651	0.0133528
C8orf48	1.03767	0.0424148
C8orf76	2.28074	0.0108474
C9orf131	-0.267553	0.0348676
CAB39L	0.617231	0.0424892
CACNA1I	-0.431639	0.015925
CACNA1S	-0.493371	0.048562
CADM4	0.229238	0.0108404
CADPS	-0.467099	0.0363337
CALCOCO1	2.3503	0.00454839
CAMK1	-0.714583	0.0364186
CAPN10	-0.793815	0.0192584
CAPN7	1.00611	0.00804698
CARD16	1.06031	0.0385135
CARNMT1	1.42486	0.0459083
CASC10	1.34897	0.047854
CASP3	1.37254	0.00574263
CBARP	0.403913	0.0428306
CCAR1	1.30165	0.00227658
CCDC106	-1.63948	0.0111728
CCDC117	1.25334	0.0251034
CCDC13	-0.352048	0.024398
CCDC28B	2.32053	0.0313544
CCDC51	1.69673	0.0228118
CCNG2	1.4967	0.0484091
CCNI2	-0.559572	0.0360043
CCNT1	1.55123	0.0182504
CCPG1	2.07416	0.00485664
CCS	2.33129	0.00520512
CCT6B	-0.18476	0.0257686
CCZ1	1.06675	0.00403801
CD55	3.79619	0.0363276
CD72	-0.466823	0.0272041
CDC123	0.883702	0.00517037
CDC37L1	0.651619	0.00349125
CDC6	-1.199	0.0370378
CDK11A	1.55589	0.00528287
CDK19	0.7189	0.0291975
CDK3	1.02347	0.0436593
CDKN2A	1.51209	0.0153872
CELF1	1.58699	0.004287
CENPH	1.20263	0.0391419
CENPV	1.80714	0.0454322
CEP120	0.966654	0.0115177
CEP250	1.40042	0.0263724
CEP55	-1.30296	0.0255156
CEP57	2.07484	0.0382923
CEPT1	1.77473	0.0253938
CERCAM	-0.707673	0.0438557
CETN2	0.402828	0.0105615
CFAP54	-0.511164	0.0261309
CFAP74	-0.493371	0.048562
CHAF1B	-1.52398	0.000538729
CHCHD1	1.2726	0.0424725
CHKB	1.90127	0.0215081
CHPT1	0.411928	0.0118776
CIR1	2.40649	0.00770916
CLEC16A	1.10272	0.0414585
CLEC2D	0.911038	0.0118039
CLINT1	3.03727	0.0492261
CLK4	1.19734	0.0192341
CLPB	0.839655	0.0392376
CLU	3.95741	0.00376583
CNGB1	-0.559572	0.0360043
CNTNAP3B	-0.495005	0.0269027
COG6	1.6308	0.0108691
COIL	1.51726	0.0404639
COL11A1	2.94089	0.027547
COL23A1	-0.493371	0.048562
COL4A6	-0.511164	0.0261309
COL7A1	3.28682	0.0475773
COQ5	0.794709	0.0105
COX7C	0.812895	0.0130634
CPEB1	-0.157338	0.0129755
CPQ	-0.314089	0.0400013
CPSF6	-1.50569	0.0103069
CRABP2	3.04742	0.0325589
CRBN	0.919452	0.049469
CREBZF	1.46061	0.0450793
CRMP1	1.49062	9.33758e-05
CSAD	1.49808	0.0144766
CSF2RB	0.34739	0.0441474
CSMD1	-0.493371	0.048562
CSRP1	-0.790056	0.0248915
CTB-113P19.1	1.04755	0.0401371
CTC-436P18.1	1.98552	0.0150043
CTDNEP1	-0.769062	0.00072747
CTHRC1	3.88526	0.0361531
CTSS	-0.376648	0.046664
CUL4B	2.24068	0.0325445
CYP20A1	1.44465	0.0335574
CYP46A1	-0.416256	0.027196
CYS1	-0.292222	0.044944
DAB2	-0.384579	0.0325147
DCAF13	1.39745	0.0438355
DCTN4	0.730209	0.0238377
DCUN1D4	1.89795	0.00919965
DDIT3	4.30084	0.0462682
DDX18	1.67927	0.0302694
DEGS1	-0.384451	0.0484476
DET1	0.702642	0.0410768
DFFA	-0.839371	0.0135521
DHH	-0.511164	0.0261309
DHX40	1.70314	0.0016997
DIS3	1.90789	0.0434468
DLG4	1.17909	0.0183363
DLGAP1-AS1	1.41734	0.0176666
DLX3	-0.495005	0.0269027
DMC1	-0.474723	0.048562
DNAAF1	-0.559572	0.0360043
DNAJC24	1.41273	0.0055356
DNAJC25	1.12492	0.0410229
DNAJC7	2.72473	0.0305818
DNAJC8	1.05486	0.027229
DOCK5	1.16446	0.000254303
DPH3	2.09524	0.00831328
DPH5	2.57357	0.0162161
DPY19L3	1.1621	0.00265447
DPYSL3	3.55112	0.0242208
DPYSL4	-0.396306	0.009741
DSCAM	-0.505718	0.0381839
DUSP1	-0.372251	0.00798607
DUSP11	1.94014	0.018567
DVL2	-0.835435	0.00769312
DYNC2LI1	1.70277	0.0108123
DYNLL1	-0.342144	0.0234037
DZIP3	1.10275	0.0116036
EBAG9	1.7327	0.0497588
EBNA1BP2	-0.494005	0.0287801
EDIL3	1.65387	0.00885277
EEF1B2	1.45458	0.00575278
EFEMP2	-0.749483	0.0348788
EFNA5	-0.257917	0.0263833
EIF2AK4	1.84829	0.00906249
EIF2B3	0.164702	0.0144663
EIF4A1	-0.234986	0.0346696
EIF5B	3.90199	0.0397811
ELAVL2	-0.434348	0.0107112
ELOVL2	-0.485299	0.0266108
EMC2	2.97608	0.0102453
ENC1	1.63053	0.0459569
ENOX1	0.276379	0.0277982
ENTPD4	1.89029	0.0326277
EPHA1	-0.502466	0.0261309
EPHA8	-0.458185	0.0390123
EPM2AIP1	1.75382	0.0227513
EPRS	3.12042	0.010547
EPS8L2	1.939	0.00601223
ERCC5	2.19597	0.0275657
ERMAP	1.1145	0.0402685
ERMARD	1.81279	0.0147306
ETAA1	1.15956	0.0108782
ETFA	1.35716	0.0320753
EVI2B	-0.325379	0.0308235
EXOC1	1.68115	0.0292096
EXTL2	2.31082	0.00644606
EYA1	-0.559572	0.0360043
EZR	-0.875218	0.034764
FAM101B	-0.718149	0.00541687
FAM111A	1.46789	0.00344511
FAM126A	3.11291	0.0228162
FAM133B	0.740688	0.03984
FAM156B	1.34649	0.0383123
FAM160A1	-0.464234	0.0323284
FAM163A	-0.493371	0.048562
FAM171B	1.20138	0.0348679
FAM200A	0.991254	0.00118589
FAM208B	1.85078	0.0267907
FAM210B	1.69551	0.0219476
FAM217B	1.08064	0.00703159
FAM27E3	-0.495189	0.0359681
FAM35A	1.98763	0.0166787
FAM57A	-0.829121	0.0488041
FAM83D	-1.79816	0.0487029
FAM86C1	-1.58419	0.0194379
FAM86HP	0.465599	0.0482516
FANCL	1.38373	0.0131798
FASTKD1	1.04571	0.00260291
FBLN7	-0.305686	0.023664
FBXL16	-0.481462	0.0213312
FBXL3	1.42947	0.0316627
FBXL8	1.72403	0.010269
FBXO17	-1.13437	0.0387628
FBXO22	1.03242	0.0118766
FBXO3	1.50127	0.000682077
FBXO46	0.822821	0.0276975
FBXW7	1.4727	0.0487625
FGF12	-0.559572	0.0360043
FGFR2	-0.490042	0.0374561
FIBIN	2.42937	0.00973355
FILIP1L	1.35556	0.0309068
FKBP10	-0.326986	0.000471972
FKBP1A	-0.138137	0.0449963
FKBP1B	2.55758	0.0324693
FKBP2	3.02772	0.043989
FLCN	1.28774	0.0112383
FMNL2	2.04851	0.0444638
FMNL3	1.0374	0.0131851
FNDC4	1.97878	0.0486035
FNTA	1.02247	0.0409508
FNTB	2.19991	0.0371235
FOSL2	-0.162318	0.0294911
FOXN2	0.635653	0.0190986
FOXP2	-0.354003	0.031202
FPGT-TNNI3K	0.85774	0.0144303
FRA10AC1	1.51521	0.0364136
FRMD6	3.61746	0.00151141
FUT11	-0.391615	0.0309993
FYTTD1	2.3667	0.029381
FZD6	1.40854	0.0225601
GABRA5	-0.55023	0.0360043
GADD45G	-0.412665	0.0107112
GALC	1.73118	0.0182367
GALNT1	1.44141	0.0228303
GARS	0.975699	0.00343857
GAS6-AS2	1.4111	0.0397094
GATB	1.92508	0.0251107
GBP2	0.747022	0.0139813
GDA	-0.559572	0.0360043
GDF15	2.25688	0.044979
GHITM	0.807832	0.0384873
GINS2	-1.26866	0.0420943
GLI2	1.4283	0.000268607
GLS	1.46195	0.0326122
GLT8D1	0.550076	0.0172873
GLYATL1	-0.46389	0.0298244
GMPPB	-0.77003	0.0434325
GNB2L1	-0.666243	0.0399093
GNG12-AS1	-0.505933	0.0282221
GNGT2	-0.493371	0.048562
GOLGA4	2.13364	0.0257319
GOLGA6C	-0.555271	0.0484428
GOLGA7	2.29765	0.0332824
GOPC	2.35976	0.0480895
GORASP2	-0.58648	0.0342256
GP5	-0.315575	0.0416047
GPAT2	-1.16175	0.0355038
GPHN	0.438534	0.0393292
GPR173	0.989719	0.0120454
GPR19	-0.513366	0.0381839
GPRIN3	-0.493371	0.048562
GPSM1	0.413339	0.0350608
GPX7	3.28152	0.00635601
GRAMD1C	-0.481572	0.0374561
GRIK5	-0.493371	0.048562
GSTA1	-0.463971	0.0390284
GTF2H1	2.11149	0.0407629
GTF2I	1.55267	0.0343924
GTF3C5	-1.20124	0.048003
HAAO	-0.474903	0.0261309
HADHB	0.626789	0.0245919
HAX1	0.71639	0.0187019
HCG4	-0.461509	0.0235937
HDHD3	0.837938	0.0225472
HGSNAT	0.475151	0.0234216
HHAT	1.85593	0.0390916
HIPK3	1.20998	0.000730785
HIST1H1B	-0.384888	0.0484313
HIST1H1C	3.83645	0.0287089
HIST1H2BK	3.78854	0.0131452
HIST2H2BE	1.49139	0.00223475
HMG20A	1.37817	0.029566
HMGN3-AS1	2.50719	0.00652262
HN1L	-0.505464	0.0456509
HNF1A	-0.395839	0.0291502
HNRNPH2	3.3047	0.0290721
HNRNPUL2	-1.32873	0.0403759
HOXC10	-0.414994	0.0311466
HPS5	1.98417	0.0383096
HSF2BP	0.216559	0.00413652
HSPE1	3.45204	0.0402341
HTATIP2	1.66313	0.0330631
HUNK	-0.435045	0.043985
IBTK	1.63843	0.0447155
ICA1L	2.6906	0.041299
IDH1	1.16277	0.0476451
IFT20	2.61915	0.0200854
IGFBPL1	-0.559572	0.0360043
IL17RC	-0.708059	0.0154444
IL37	-0.386775	0.0484313
ING2	-0.431478	0.0469705
ING4	1.59266	0.00980254
INHBA	4.07959	0.0483393
INPP4A	0.856693	0.0390139
INTS7	1.4943	0.0420662
IP6K1	-0.55623	0.043261
IRF2BP1	-0.889139	0.0118725
IRF2BPL	1.53413	0.040446
IRGQ	1.14875	0.0418744
IRS1	1.17659	0.0414522
ISM2	-0.354003	0.031202
ITCH	0.348688	0.0251072
ITGA1	1.55698	0.0222046
ITGA8	-0.3695	0.0255941
ITPKB	-0.397821	0.041098
JDP2	1.81932	0.0115012
JMJD1C	1.21634	0.0071392
KBTBD11	-0.530078	0.0433052
KBTBD7	0.467341	0.00642613
KCND2	-0.493371	0.048562
KHDRBS3	-0.928787	0.0275748
KIAA0141	1.50789	0.00152438
KIAA0196	1.79482	0.0373846
KIAA1033	1.82504	0.0113092
KIAA1211	-0.521702	0.0381839
KLHDC3	0.915784	0.0176277
KLHL9	2.00698	0.00709837
KMO	0.853284	0.00691543
KPNA5	0.670787	0.00809006
KPNA6	-0.654363	0.0419675
KRBA1	0.578629	0.00807137
KRCC1	2.32783	0.035375
L3MBTL3	0.68365	0.0105646
LATS1	0.567128	0.0334298
LCOR	0.765994	0.00686354
LDLR	-1.20542	0.0119902
LENG8	1.93528	0.0489264
LGR5	-0.189607	0.0232624
LIMS1	1.44904	0.0130237
LIN28A	11.2962	0.006818
LINC00242	-0.365896	0.0475078
LINC00565	1.45099	0.00870505
LINC00595	-0.432303	0.0398981
LINC00899	0.369914	0.0204478
LINC00909	0.283523	0.0301107
LINC01572	-0.195826	0.0395119
LIPA	0.450107	0.00509361
LIPE	-0.483962	0.0433645
LMBR1L	0.859983	0.0188721
LMTK3	-0.493371	0.048562
LOC100126784	-0.305112	0.00544222
LOC100128288	-0.192192	0.0481808
LOC100129148	2.21698	0.0233343
LOC100129518	2.21422	0.0185974
LOC100129917	0.415845	0.00594731
LOC100499194	-0.443776	0.0216664
LOC100506022	-0.234745	0.0433933
LOC100507437	-0.346149	0.0412201
LOC100507547	-0.223029	0.0060482
LOC100652768	0.807769	0.0473788
LOC101927244	-0.513366	0.0381839
LOC101927755	0.941331	0.0253586
LOC101927809	0.651593	0.0133663
LOC101928068	-0.493371	0.048562
LOC101928464	2.10545	0.0457836
LOC101929089	-0.1493	0.0269899
LOC101929227	-0.541275	0.0354228
LOC102723885	0.813116	0.0230161
LOC105378853	-0.45079	0.0149803
LOC220729	1.23555	0.0131773
LOC254896	-0.417752	0.0392546
LOC641367	0.51488	0.0297065
LOC642852	1.6932	0.0425412
LOC646813	-0.442301	0.0246952
LOC727896	1.66123	0.0443011
LOC729987	-0.384888	0.0484313
LOC730100	-0.541275	0.0354228
LPL	-0.493371	0.048562
LRRC29	0.948719	0.0480083
LRRC45	-1.0486	0.0378548
LRRFIP1	1.99513	0.0272184
LRRFIP2	2.06401	0.0190903
LRRTM3	-0.541275	0.0354228
LRRTM4	-0.559572	0.0360043
LSAMP	-0.377093	0.0475078
LUC7L3	2.44135	0.0378067
LYL1	-0.582753	0.0442655
LYRM2	1.32508	0.0442465
MACF1	0.868054	0.0160543
MAFG	2.24157	0.033306
MAGOHB	1.57125	0.00328941
MAGT1	2.32243	0.0218814
MAL2	-0.576715	0.0391671
MANEAL	-0.496861	0.0330217
MAP10	-0.396457	0.0413685
MAP1LC3B2	1.67984	0.0469637
MAP2K3	-0.936123	0.0335949
MASTL	-1.36478	0.00827753
MAT2A	0.842334	0.00852254
MBD5	0.240705	0.0116963
MBP	1.10158	0.0199677
MC4R	-0.328987	0.0447632
MCCC1	1.53616	0.000586675
MCRS1	-0.384022	0.0382607
MDM4	0.816689	0.0287579
MDP1	2.02928	0.018113
MED1	1.19178	0.0329134
MED12	0.846756	0.039374
MED4	1.81275	0.00494285
MED8	1.12973	0.0446958
MEI4	-0.576715	0.0391671
MFAP1	2.30152	0.0129264
MGA	1.00166	0.040839
MGAT3	-0.407667	0.00673408
MGEA5	1.05255	0.0167167
MLC1	-0.493371	0.048562
MMADHC	0.664632	0.0423197
MMP16	1.62129	0.0388419
MOCOS	0.67077	0.042164
MORN3	-0.309168	0.00296297
MOXD1	1.9817	0.0217709
MPHOSPH10	1.93657	0.020173
MPP5	1.96343	0.0302419
MRPL32	1.09465	0.0459528
MRPL47	0.487796	0.0260235
MRPS36	2.17627	0.0498143
MS4A1	-0.47114	0.0184881
MSC-AS1	0.985697	0.00500626
MST1R	-0.44075	0.047799
MSTO2P	0.75828	0.0129891
MSX2P1	-0.485986	0.0451483
MTMR6	1.60233	0.0428184
MTMR9LP	1.17187	0.0333158
MTOR	0.867568	0.0450636
MTX2	0.63556	0.00751982
MYB	-0.46309	0.0184881
MYBL2	-1.22763	0.0269813
MYCBP2	1.26172	0.0137039
MYL12B	-0.539831	0.00824818
MYL6B	0.336748	0.0235919
MYO18A	1.40784	0.0145678
NACAD	-0.109228	0.0407058
NANOG	10.5029	0.00369197
NAP1L1	0.997628	0.0135625
NARS	1.18503	0.0253584
NAT14	0.556761	0.00796092
NAT9	0.620615	0.0446634
NBPF7	-0.556147	0.0473706
NCK1	1.66296	0.0452036
NCK1-AS1	0.881609	0.0464303
NDUFA12	0.88555	0.0444127
NDUFA9	0.846128	0.00613107
NDUFAB1	0.673645	0.0444384
NDUFB1	2.08276	0.00329357
NDUFS3	3.48681	0.0363475
NDUFV2-AS1	-0.266405	0.0224153
NECAP1	2.0363	0.0469718
NEDD4	1.4089	0.0341732
NEDD8-MDP1	0.931516	0.00564712
NEFH	-0.305209	0.0101969
NEK1	1.25755	0.00151079
NEK11	1.13418	0.0282689
NEURL1B	-0.405526	0.027196
NFAT5	0.943537	0.0346346
NFE2L1	0.416962	0.0225045
NFYB	1.4107	0.00103864
NIM1K	-0.511164	0.0261309
NIPSNAP1	0.444033	0.0221593
NKAPL	0.470015	0.0197107
NKTR	1.9784	0.0095709
NKX2-2	-0.559686	0.0484735
NME4	1.27029	0.0369556
NMRK1	0.748751	0.0159378
NOA1	2.18246	0.000704483
NOD2	-0.493371	0.048562
NOL11	0.661188	0.0273515
NOL3	-0.618798	0.0368672
NOL4L	0.953504	0.0495223
NOS1AP	-0.445755	0.0432017
NOSTRIN	-0.293514	0.015648
NPEPL1	1.96232	0.0418666
NPHP4	0.618882	0.0166511
NPM2	-0.505718	0.0381839
NR1D2	1.71955	0.0319229
NR2C1	1.89	0.0299766
NR4A3	-0.435045	0.043985
NRIP3	0.886254	0.0435485
NSG1	-0.577601	0.042386
NSMAF	-0.554994	0.0220533
NT5M	-0.320398	0.0336541
NTSR1	-0.556702	0.0442655
NUDT14	-0.122711	0.0399843
NUF2	-0.856243	0.00384523
NUP37	-0.656782	0.00550409
NUPL2	1.60519	0.0164865
OLFM3	-0.559572	0.0360043
OR7E5P	-0.306272	0.0391804
OSBPL3	1.34349	0.0103434
OSR1	-1.10974	0.0434681
OST4	1.22471	0.00216456
OTUD7B	0.676934	0.00319578
PABPC1L	2.72171	0.0201083
PAN3	0.572399	0.0378683
PAQR3	1.30926	0.0104084
PARP3	1.52978	0.0177606
PARP9	1.20088	0.0130435
PARS2	0.505154	0.0303232
PAXIP1-AS2	0.721666	0.0150011
PCBP1	-0.817943	0.0197929
PCCB	1.80626	0.0482238
PCDHA3	-0.54751	0.0352851
PCDHB16	-0.321286	0.0462091
PCNX2	0.522841	0.0200135
PDCD2	2.15341	0.0235598
PDE1C	1.43711	0.00913261
PDE3B	-0.559572	0.0360043
PDIK1L	-0.108121	0.00331676
PECR	0.986707	0.010785
PET100	2.38165	0.00832449
PEX11G	0.808344	0.0183522
PEX14	-0.861668	0.0437591
PGAM1	-0.878235	0.0392374
PGAM1P5	-0.435045	0.043985
PGAM2	1.46173	0.0488105
PGAM5	-1.17797	0.0326336
PGPEP1	1.32054	0.0355168
PHF20L1	1.12789	0.0232138
PHF3	1.75579	0.0448617
PHTF2	1.2573	0.0311209
PI4K2B	1.57151	0.0437234
PIAS1	2.01584	0.0454782
PIBF1	1.79067	0.00780513
PIGN	1.42693	0.00990945
PIGV	1.43671	0.0491446
PIK3C3	1.90625	0.0123965
PILRB	1.45738	0.00302825
PIN4P1	1.85606	0.0388825
PKD1	0.995113	0.0249195
PKIB	-0.32677	0.0273242
PLCB1	0.473807	0.0184064
PLCE1	0.500948	0.0483494
PLPP5	1.77403	0.0114876
PLPPR2	-0.368334	0.0329595
PLSCR4	1.73701	0.0073967
PLXNB1	1.05707	0.0178509
PMEL	-0.25212	0.0314237
PMP22	1.08827	0.0148025
PNMA6A	-0.493051	0.0326504
PNPLA8	1.56913	0.00104328
POC1B	0.969808	0.0325291
POLA2	-1.451	0.0203071
POLR2G	0.475817	0.0208761
POLR2M	1.9959	0.0175065
POSTN	2.99113	0.00631416
POU5F1	12.2237	0.0032746
POU5F1P3	10.8785	0.00104702
POU5F1P4	10.4996	2.92629e-07
PPA2	2.59589	0.0265226
PPDPF	-0.936594	0.0129731
PPIL3	1.36789	0.0268384
PPP1R12B	0.742255	0.0384912
PPP1R14C	-0.350191	0.0287141
PRDM16	-0.464234	0.0323284
PRELID3A	0.918638	0.0124614
PRKAB2	2.04889	0.0356467
PRKCI	1.74028	0.0226414
PRMT2	2.17767	0.000115815
PRPS1	0.755045	0.0100291
PRR16	-0.98778	0.000519614
PRRG2	-0.385854	0.0111365
PRRX2	-0.743921	0.0338004
PRSS23	0.646792	0.049358
PSD	-0.54441	0.0398981
PSMD10	0.8634	0.0459038
PTENP1	1.73356	0.0371317
PTH1R	-0.551851	0.042386
PTOV1-AS1	1.39389	0.0475427
PTP4A3	-0.403096	0.0238786
PTPN12	1.9577	0.0132746
PTPN9	-0.520103	0.0072826
PTPRG	0.868398	0.0404579
PTPRG-AS1	-0.498676	0.0272985
PTTG1IP	-0.376197	0.0402858
PUM2	1.06397	0.0495888
PUM3	2.85714	0.0425216
PVT1	1.25343	0.00914444
PWWP2A	0.858498	0.0432289
PYGB	0.615106	0.0369672
PYY2	-0.165176	0.0254918
RAB11B-AS1	1.02499	0.0337302
RAB11FIP5	-1.27465	0.0107346
RAB13	3.54783	0.0196338
RAB29	1.06988	0.0163465
RABGEF1	-0.615372	0.0455844
RABL2B	0.749951	0.00576993
RALGDS	1.42024	0.0115788
RASSF3	1.93065	0.0484504
RASSF5	-0.435684	0.0395634
RBAK	0.442164	0.0384649
RBBP5	1.39228	0.0257025
RBBP6	1.48342	0.0142133
RBFA	0.508397	0.0350704
RBM46	-0.541275	0.0354228
RBMS1	0.985007	0.0228196
RCCD1	1.16748	0.00733232
RDH13	0.487277	0.0412896
RDX	2.1642	0.0188127
REST	1.29085	0.0137288
REXO2	0.600006	0.0119885
RFESD	-0.323997	0.0176686
RHBDL1	1.27078	0.0153353
RHCE	-0.328555	0.0488821
RHOA	-1.22294	0.0362134
RHOBTB3	1.88181	0.0110718
RHOJ	2.54415	0.0363832
RIBC2	-0.381957	0.00934264
RIC1	1.26958	0.00527848
RNA45S5	-1.24208	0.0318804
RNASEL	0.480666	0.0290989
RNF113A	1.95763	0.0434527
RNF2	0.901192	0.0147712
RNF20	1.72535	0.00705854
RNF6	2.12587	0.0183456
RP1L1	-0.493371	0.048562
RP9P	1.91003	0.0336997
RPAIN	1.79319	0.0499124
RPL13AP3	1.63281	0.00294062
RPL13AP6	0.566688	0.019518
RPL14	0.382003	0.00909176
RPL17	1.75356	0.0160723
RPL19P12	0.211447	0.0432673
RPL23A	0.269952	0.0461876
RPL23AP7	2.26738	0.0277606
RPL23AP82	2.4557	0.0158028
RPL23P8	1.63699	0.029397
RPL27A	0.473898	0.0448792
RPL31	0.827028	0.00976568
RPL36A	2.79333	0.0222351
RPL36AL	0.705078	0.0241491
RPL37	0.421126	0.0158814
RPP14	1.41229	0.0467761
RPS12	0.55751	0.03362
RPS13	0.45399	0.036324
RPS18	0.736293	0.0197966
RPS18P9	1.00971	0.0255779
RPS21	1.44441	0.0267288
RPS25	0.552909	0.00878385
RPS27	1.92899	0.0342872
RPS29	1.36805	0.0186719
RPS3	0.462085	0.0104084
RPS5	0.455043	0.0402804
RPS6KB2	2.76119	0.0271296
RRP9	-0.876318	0.0216764
RSPH3	0.96851	0.0473185
RSRC1	1.28998	0.0412874
RSRC2	2.78592	0.00769214
RYBP	1.81738	0.022001
RYR2	-0.471156	0.043657
S100A13	1.88063	0.0483504
S1PR4	-0.493371	0.048562
SAFB	-0.9925	0.0150511
SAMD9L	1.4925	0.0290126
SARAF	1.39634	0.0492604
SARNP	0.741184	0.0177617
SARS	0.698612	0.00373162
SCIN	-0.595397	0.0452646
SCN11A	-0.464234	0.0323284
SCN3B	-0.493021	0.0451483
SCO1	2.6494	0.0295618
SCPEP1	2.6727	0.0190471
SCRN3	1.43916	0.0370108
SCYL2	2.46297	0.0382507
SDE2	1.45471	0.0493032
SEC16B	0.862247	0.0170047
SEC61G	1.40102	0.013272
SEC63	2.17898	0.0134202
SECISBP2L	1.43885	0.0192454
SERF1B	1.94636	0.00406536
SERPINI1	1.01472	0.00587591
SETD7	0.809194	0.0463777
SF3B1	1.61167	0.0292397
SFXN5	1.00002	0.0180663
SGCE	0.60198	0.030622
SGK494	0.30504	0.0301444
SGOL2	0.81406	0.0338181
SH3BP5	1.10778	0.0045598
SH3GL1P2	-0.519491	0.0311426
SH3PXD2A	2.39285	0.0185323
SH3YL1	0.736114	0.0314297
SHC1	0.497082	0.0332885
SHROOM4	-0.324299	0.024398
SIGLEC15	-0.421414	0.0311466
SIPA1L2	-0.366102	0.0334438
SKIL	1.9117	0.0265789
SKP2	-0.737613	0.00429377
SLC11A2	1.71904	0.0127769
SLC16A1	1.45043	0.0100595
SLC16A4	2.17679	0.0455489
SLC1A3	1.36833	0.0108112
SLC25A32	1.57202	0.0121644
SLC25A36	1.74038	0.0393539
SLC2A12	0.213844	0.0176544
SLC2A9	-0.559572	0.0360043
SLC34A3	-0.57092	0.0433052
SLC37A2	-0.285977	0.0489478
SLC37A3	1.67833	0.0243935
SLC4A1AP	-0.472139	0.0174156
SLC5A1	-0.541275	0.0354228
SLC5A12	-0.493371	0.048562
SLC7A5P2	0.681793	0.0255768
SLCO4A1	-0.485299	0.0266108
SLFN5	1.50942	0.0297774
SLITRK1	-0.523036	0.0363337
SLK	1.28672	0.0388929
SLX1A-SULT1A3	1.9027	0.000125982
SMAD5	1.30845	0.0231946
SMIM4	3.43978	0.0390422
SMPD1	-1.54319	0.0286934
SNCAIP	-0.474723	0.048562
SNHG6	3.79875	0.0139949
SNHG8	1.26742	0.025084
SNORA10	1.34317	0.0466424
SNORA13	0.649817	0.0466181
SNORA21	0.758481	0.0133501
SNORA40	2.05452	0.0132649
SNORA41	1.07104	0.0131472
SNORA52	1.0045	0.00422325
SNORA63	1.78967	0.0189949
SNORD10	2.45767	0.0488969
SNORD104	2.00728	0.0454632
SNORD110	0.975748	0.0499875
SNORD2	1.4462	0.0395596
SNORD28	0.985457	0.00721552
SNORD32A	1.27408	0.0400223
SNORD50B	1.40461	0.00358408
SNORD58A	1.49209	0.00368042
SNORD84	1.00167	0.00659915
SNRK-AS1	0.813258	0.0252635
SNUPN	-0.325503	0.0285043
SNX14	2.04357	0.0318793
SNX2	2.14542	0.00839529
SOCS4	1.79369	0.034724
SOS1	1.32036	0.0409847
SOX2	11.1845	0.00309398
SPAG7	1.88792	0.0217891
SPG20	2.64755	0.0365406
SPIN4	1.014	0.00188674
SPPL2A	2.2832	0.00819994
SPTY2D1-AS1	1.03729	0.0486619
SREK1IP1	1.42883	0.0131989
SRI	1.32683	0.0214078
SRP14	0.886511	0.0259331
SRSF11	1.64253	0.0179466
SRSF3	0.529748	0.0127943
SRSF5	3.26114	0.0181824
SSB	1.31398	0.000534253
SSBP1	0.761994	0.000809507
SSH3	1.33191	0.0181593
SSUH2	-0.464234	0.0323284
ST3GAL4-AS1	0.888659	0.0470765
STARD4	1.86239	0.0346374
STK11IP	1.12847	0.0319878
STYX	1.03334	0.00743279
STYXL1	0.420683	0.0271213
SUGCT	2.56339	0.0347787
SUMO1P3	1.92893	0.0256416
SURF4	-0.447316	0.0329951
SUSD4	-0.493021	0.0451483
SV2A	1.12323	0.0228084
SVBP	1.33687	0.0424645
SYNJ2BP	0.955766	0.0459952
SYNJ2BP-COX16	2.24461	0.00478736
SYTL2	2.04607	0.0385718
TACSTD2	-0.504259	0.0354228
TAF1D	2.67738	0.000330923
TAF2	1.34792	0.0468907
TAGLN	-2.24599	0.0141854
TAPT1-AS1	2.20637	0.0320599
TARBP2	0.882488	0.00405915
TAX1BP1	1.11919	0.0368211
TBC1D15	1.5819	0.0492722
TBC1D23	1.70648	0.0305793
TBC1D24	1.26733	0.00529624
TBX15	2.48124	0.0062201
TCEAL1	2.09388	0.00498179
TCEAL6	0.783089	0.0302138
TCF12	1.64367	0.00550743
TCF4	2.17266	0.00705676
TCF7L2	1.01625	0.0380733
TERF1	1.38947	0.0401463
TERF2	-0.660543	0.0278325
TET2	0.782802	0.0254043
TFB2M	1.74544	0.0442584
TFE3	-0.4253	0.0199124
THAP6	0.979253	0.0242871
THYN1	1.86444	0.032361
TIAF1	1.78406	0.00657232
TIGD4	-0.564147	0.0447617
TIMP2	-0.781915	0.0465485
TIPRL	-0.645505	0.024103
TIRAP	0.850058	0.0141361
TJP1	2.06258	0.0119277
TLE6	-0.541275	0.0354228
TLK1	1.33948	0.0162647
TM2D1	0.824424	0.0341139
TMA7	2.23833	0.0151026
TMED8	0.936037	0.0255077
TMEM161B	1.32558	0.0177969
TMEM164	0.523118	0.0383497
TMEM165	0.319999	0.0108555
TMEM185A	1.17184	0.0226523
TMEM218	2.4086	0.00722478
TMEM39A	1.74457	0.0492798
TMEM45A	2.54612	0.0490712
TMEM65	0.399829	0.00863326
TMEM74	-0.559572	0.0360043
TMEM80	1.57439	0.0432891
TMLHE	0.618699	0.0134903
TMOD2	0.688074	0.0284208
TMOD3	1.35686	0.0281704
TMPPE	-0.445755	0.0432017
TNFAIP1	0.539586	0.019384
TNFAIP6	0.809078	0.0147645
TNFRSF1A	-0.72612	0.013541
TNRC6A	1.21102	0.0448466
TOLLIP-AS1	-0.2822	0.0169323
TP53I3	4.0064	0.016893
TP73-AS1	1.44027	0.000994133
TPM3	-1.10439	0.0241877
TPST1	2.08862	0.0382233
TRAF1	0.613739	0.0333952
TRAK2	2.00055	0.0348209
TRAM2-AS1	1.0451	0.0326053
TRHDE	-0.28922	0.0451699
TRIM2	0.806629	0.040551
TRIM46	0.847632	0.00542397
TRIM58	-0.559572	0.0360043
TRMT5	1.41018	0.0358777
TRMT6	0.335674	0.03406
TRPS1	0.648597	0.0339194
TRRAP	0.663208	0.0171822
TSC1	0.911879	0.00984433
TSC22D3	1.23409	0.00906814
TSPAN1	-0.321286	0.0462091
TSPYL4	1.39015	0.0126463
TSSC2	1.28893	0.00488497
TTC37	0.88615	0.0482996
TTC3P1	3.60238	0.000946081
TTC9C	3.08937	0.0383424
TTYH2	-0.37245	0.0292718
TXNL4B	1.81198	0.0382123
TYMSOS	0.634336	0.0131812
UACA	3.46066	0.0178935
UBA6-AS1	1.53641	0.00268163
UBALD1	0.276717	0.0470192
UBB	-0.227021	0.042151
UBE2D1	0.531619	0.030891
UHRF1BP1	0.793682	0.0316178
UNC13B	1.14399	0.0106649
UNC45A	-0.826513	0.0470739
UPK2	-0.397294	0.0238786
UQCRBP1	2.04602	0.020458
UQCRHL	1.46561	0.00260983
UQCRQ	0.66079	0.00549742
URGCP-MRPS24	0.266182	0.0285505
UROC1	-0.559572	0.0360043
USF1	0.40754	0.0264112
USP28	1.13457	0.00420471
USP30	0.838011	0.00607005
USP40	0.89913	0.0231357
VARS	-1.00043	0.0449656
VPS51	-0.656321	0.00951897
VRK2	1.3187	0.0359993
WBP1L	2.73442	0.0157874
WDR19	1.12309	0.0272896
WDR59	1.12339	0.00428482
WDR81	0.725832	0.0196252
WDR90	0.951127	0.00771947
WNT10B	-0.500257	0.0378683
WNT7B	-0.397023	0.0323284
WNT9A	0.204623	0.0402424
WRB-SH3BGR	2.33069	0.0222411
WWC2-AS2	-0.377093	0.0475078
WWTR1-AS1	-0.541275	0.0354228
XBP1	1.07018	0.0314401
XPO1	1.30565	0.040635
YAE1D1	2.13437	0.0435451
YBX1	2.17998	0.0166683
YIPF1	0.641907	0.0112564
YME1L1	2.88782	0.0238116
ZBTB1	2.34378	0.0195838
ZC3H11A	2.22112	0.0292004
ZC3H13	2.47413	0.00122374
ZCCHC10	0.526376	0.0154964
ZCCHC8	2.31389	0.0484058
ZFAND1	2.01855	0.00824368
ZFAND5	0.60287	0.000493215
ZFAND6	-0.143677	0.0389521
ZFC3H1	1.30634	0.00687909
ZFP3	0.577122	0.00533204
ZFP41	0.592969	0.0016203
ZFR	0.933333	0.00191323
ZGLP1	0.493047	0.0198117
ZHX1	1.51153	0.0222029
ZMYM2	1.35754	0.00165742
ZMYM6	0.921409	0.0152504
ZNF117	0.757865	0.0285946
ZNF12	1.38552	0.0332775
ZNF142	0.497096	0.0498218
ZNF148	0.920417	0.00702485
ZNF207	0.762643	0.0364859
ZNF214	-0.305934	0.0367401
ZNF222	0.834813	0.0325776
ZNF229	1.30697	0.0460198
ZNF236	0.304432	0.00576549
ZNF252P	1.19319	0.00987007
ZNF264	0.524176	0.0314032
ZNF271P	1.72011	0.0151618
ZNF280D	1.21997	0.0112335
ZNF302	2.1738	0.00204154
ZNF341-AS1	-0.477887	0.0381839
ZNF354A	0.964889	0.00158936
ZNF358	-0.927591	0.0175595
ZNF365	1.17131	0.0268227
ZNF404	1.4428	0.0298537
ZNF420	0.620756	0.0307409
ZNF440	0.709082	0.046895
ZNF484	0.551704	0.0218076
ZNF548	1.18433	0.0258479
ZNF611	0.582124	0.0375707
ZNF614	0.800972	0.0430923
ZNF638	1.44594	0.000265763
ZNF649	1.02603	0.00933282
ZNF658B	-0.348588	0.0472139
ZNF667-AS1	2.16992	0.0105623
ZNF771	1.33923	0.0204678
ZNF791	1.52728	0.0171107
ZNF808	0.349198	0.0361484
ZNF823	0.558027	0.0106759
ZNF845	0.585272	0.00512394
ZNF876P	-0.498676	0.0272985
ZNRF3	-0.254154	0.0147438
ZSCAN16-AS1	2.60076	0.00332925
ZSCAN18	-0.866368	0.0189789
ZSCAN26	1.26266	0.00744541
