## Supplementary material for "Transient non-integrative nuclear reprogramming promotes multifaceted reversal of aging in human cells": TA vs UA gene signature endothelial cells.

### Sheet: Sheet1
Treated vs Aged Gene Signature in Endothelial cells
Gene	T/O	p-value
2.EIF3CL	1.33399	0.0400661
2.H3F3AP4	-0.333776	0.046534
2.LOC388242	-0.543183	0.0378238
2.NOMO2	2.00651	0.0433003
2.NPIPA1	-1.41847	0.0203743
2.RPL21	-0.920607	0.0321309
2.SMIM11B	-0.884106	0.0243673
2.SULT1A4	-0.838259	0.00194294
2.TBC1D3G	-0.667726	0.000414557
2.TBC1D3I	-0.418139	0.0439227
2.ZBED1	0.716311	0.0484678
3.RGPD8	-0.367812	0.0369206
ABCA6	-0.820056	0.0306253
ABHD16B	-1.08061	0.036837
ABHD4	1.27059	0.0332701
ABTB1	-1.49251	0.0428218
ACAD11	1.56985	0.0039697
ACLY	2.66291	0.0189687
ACOT4	-0.986206	0.0353847
ACTN1	1.88569	0.0342101
ACTR3	1.4759	0.0217252
ADA	-0.333441	0.0271863
ADAL	-0.631514	0.0129219
ADAMTS9	0.80105	0.00235121
AGRN	2.13006	0.0096804
AHSA1	0.621221	0.00441091
AIF1L	-0.786157	0.0285802
AIFM2	-1.51506	0.0192145
AIMP2	-0.623551	0.0358176
AK2	-0.654798	0.0282859
AK6	-1.71892	0.0382817
AKAP11	1.11272	0.0276195
AKR7L	-1.2876	0.0319249
ALAD	2.25178	0.0208475
ALDOC	-0.761398	0.0456284
ALG5	-0.494985	0.0377856
ANGEL2	-1.03513	0.0340171
ANGPTL2	0.58126	0.0161134
ANGPTL6	-0.841647	0.0203925
ANK3	0.314711	0.00972643
ANKLE1	0.342599	0.0342761
ANKRD52	1.68451	0.0175727
ANXA11	1.20121	0.0101704
AP2M1	1.00107	0.0394999
AP2S1	-0.266408	0.0446975
AP3B1	1.73527	0.0386762
AP3S1	-0.479882	0.0134508
AP5Z1	0.813272	0.0410214
APOL6	0.758263	0.00332544
ARHGAP18	1.28771	0.0121068
ARHGAP22	-1.1829	0.0421966
ARHGAP23	1.21275	0.0359264
ARHGDIA	0.824997	0.0154354
ARHGDIB	0.617841	0.0187313
ARHGEF28	1.2656	0.0324673
ARID1A	1.35358	0.0110338
ARID5A	-1.08749	0.0366132
ARL2	-1.01657	0.0366443
ARMC10	-1.12467	0.00097763
ARNT	-0.923953	0.00144225
ARPC4-TTLL3	-0.971471	0.00450359
ASCC1	-0.468884	0.0315801
ASCC2	-1.00111	0.00924386
ASF1B	-1.25651	0.0177379
ASL	-0.600975	0.00721017
ASTN2	0.540076	0.00462442
ASUN	1.73057	0.0198916
ATG5	-1.00692	0.00990727
ATP1A1	1.01438	0.0145319
ATP1A1-AS1	2.51941	0.00580941
ATP5G1	-1.1824	0.0371088
ATP5L	-0.423411	0.0345367
ATP5O	-0.646257	0.042744
ATPAF2	-0.700433	0.0267185
ATXN1	-0.378974	0.029125
AURKB	-1.44682	0.0191118
B3GLCT	1.0222	0.0341062
B3GNT5	1.49146	0.00869176
B4GALT5	0.941253	0.00246272
BANF1	-0.521803	0.0235428
BAP1	0.651184	0.0307486
BASP1	1.47923	0.0303014
BAZ1A	1.16023	0.0292031
BBS7	0.55182	0.0103965
BCAR1	0.808901	0.0286802
BCL10	0.570443	0.0421761
BCL2L11	0.462267	0.0449966
BCL2L12	-1.27548	0.0373658
BCR	0.808538	0.0368118
BDNF	1.09706	0.0230201
BID	-1.65238	0.0115864
BIN3	-1.10353	0.0316668
BLM	-0.943521	0.0377205
BNIP1	-1.14908	0.00400109
BRD2	0.803151	0.0251026
BSCL2	-1.10854	0.0471551
BSDC1	0.543535	0.0479687
BTF3P11	-1.61158	0.0376599
BTN3A2	-0.646962	0.0160453
C11orf84	0.846008	0.0290576
C12orf10	-0.946977	0.0314919
C18orf54	0.437069	0.0380414
C1orf115	0.620993	0.0218835
C21orf33	-0.960564	0.0249008
C2orf68	-0.758952	0.000846569
C4orf32	1.52387	0.0349881
C5orf45	-0.858216	0.0267329
C6orf203	-1.14542	0.0295138
C9orf16	-0.861504	0.0367635
C9orf40	-0.450207	0.0177947
CACNG8	-0.541785	0.036891
CALCOCO1	1.19987	0.0321967
CALM2	0.975167	0.0444257
CALR	1.00159	0.0466348
CAMK4	-1.00905	0.00288686
CAP1	1.0674	0.0297844
CAPN3	0.271102	0.0244562
CARKD	0.590718	0.00504498
CBWD2	-1.0371	0.0299737
CBWD5	-0.539736	0.0380414
CBX1	0.886427	0.0412732
CBY1	-0.596568	0.00990602
CCDC106	-1.78279	0.0175338
CCDC157	-1.23848	0.0166658
CCDC53	-0.836543	0.0435935
CCDC71	-1.05097	0.0477972
CCNB1IP1	-0.84996	0.00090905
CCNB2	-0.669333	0.0221449
CCNE2	-1.5451	0.00830406
CCNF	-0.688843	0.00619838
CCNG1	1.22488	0.0425595
CD109	1.50029	0.0132506
CD164	1.25431	0.0218029
CD320	-0.642272	0.0167861
CD74	0.91061	0.0236444
CDC25C	-1.10327	0.00245857
CDC27	0.731387	0.0268539
CDH13	1.45575	0.0453561
CDH5	2.20598	0.020697
CDK13	1.3973	0.0108705
CDK2AP1	0.336786	0.00699454
CENPA	-1.27383	0.00594493
CEP295	-1.76089	0.0163629
CETN2	-0.418384	0.0131567
CFAP73	-1.54883	0.00280659
CFHR3	-0.742788	0.0190602
CFL1	0.605797	0.022921
CHD4	1.09141	0.0412187
CHMP2B	-1.11434	0.00671446
CHP1	1.07938	0.0180194
CHTOP	-0.995401	0.0161517
CIC	0.543465	0.0147642
CINP	-0.848241	0.00639706
CISD3	-1.12526	0.0337877
CIZ1	0.72298	0.0437173
CKAP4	1.66101	0.0339913
CKLF-CMTM1	-0.892474	0.0319951
CKS2	-1.55009	0.0166508
CLUAP1	-1.3025	0.00199746
CMBL	1.30777	0.000666849
CMC2	-0.804907	0.00479678
CNKSR3	0.893311	0.0419152
CNNM3	-0.70748	0.0114663
CNOT4	1.58288	0.000549912
CNP	1.31418	0.00178373
CNTD1	-0.633402	0.0213273
COA3	-0.844139	0.0116229
COA6	-0.321526	0.0117261
COG1	1.73651	0.0276813
COG4	-0.342396	0.0104058
COMMD1	-1.18157	0.00867597
COMMD2	0.896126	0.0218713
COMMD3-BMI1	1.03658	0.0238119
COMT	0.233746	0.00639238
COPG1	0.961613	0.0435075
COPS8	-0.668026	0.0477217
COQ10A	-0.629152	0.0133498
COQ7	-0.809474	0.0414706
COX20	-0.743261	0.0166413
COX8A	-0.551527	0.00258181
CPEB2	0.546309	0.0212507
CPNE7	-1.16402	0.0398793
CREB3L1	0.427361	0.0167592
CREBZF	-0.772824	0.0332267
CSRNP2	1.0436	0.0136298
CTBP2	-0.997012	0.0436438
CTSL	0.402137	0.028568
CTXN1	-1.70627	0.0442178
CUL4A	0.847575	0.00152967
CYB5B	1.14865	0.0242384
CYFIP1	1.21201	0.00874483
DAGLA	0.559318	0.0280268
DAPK2	0.261858	0.0249524
DBI	-0.565105	0.0137885
DCAF17	0.610019	0.0282905
DCTN1	0.698576	0.0440034
DCTN5	-0.161639	0.0165407
DCTN6	-0.442253	0.0320397
DDAH2	-0.639342	0.0228521
DDIT4	-0.831312	0.0129001
DDX39A	-0.169033	0.0114298
DDX58	1.16496	0.0241423
DEAF1	-1.13882	0.0203838
DEK	1.61267	0.0477114
DFFA	-0.909713	0.0157267
DHODH	-0.903691	0.040788
DHX33	0.729743	0.0131146
DHX36	1.70858	0.0278008
DHX9	0.819406	0.0155596
DIO1	-0.698279	0.0317819
DISC1	0.878271	0.0492738
DMAP1	-1.32891	0.0163432
DNAJA1	0.925993	0.00619213
DNAJC1	-0.800572	0.0249294
DNAJC13	0.910508	0.0439862
DNAJC14	0.721686	0.02565
DNAJC25	-1.48614	0.0421783
DNASE2	1.16866	0.0146571
DNM2	1.03283	0.0154689
DNMBP	1.58734	0.046606
DNPH1	-1.013	0.0332914
DNTTIP2	1.17025	0.0362649
DOCK6	0.991594	0.0403498
DPF3	-1.28032	0.0112227
DPH1	-0.590281	0.0365703
DPYD	0.317846	0.00422215
DSTNP2	-1.89441	0.0429687
DTD1	-0.481798	0.0172424
DTNB	-0.971569	0.0387682
DTX4	0.282805	0.0175774
DUS3L	-1.49822	0.0269577
DYNC1I2	0.957274	0.013153
DYRK4	-0.64244	0.000926136
E4F1	-0.571757	0.0450106
EAF2	-0.60458	0.000362103
EBPL	-0.932017	0.00155908
ECE1	1.40956	0.0478796
ECE2	-1.16383	0.0267866
EEF1AKMT1	-0.948913	0.0227019
EEFSEC	-0.865034	0.00585374
EFNA4	-0.999185	0.0165477
EFNB1	0.565671	0.00244319
EGLN2	0.884603	0.00716737
EIF1B	-1.17519	0.0142529
EIF4A2	0.325073	0.0432805
EIF4EBP1	-0.719343	0.0359246
EIF4G1	1.2868	0.0290139
EIF4G3	1.6155	0.0236501
EIF5A2	-0.351301	0.00359004
ELF4	2.11265	0.0165919
ELK3	1.20738	0.0491807
EMC6	-1.21153	0.0496934
EMC9	-1.23656	0.0342625
EMP1	2.5212	0.0362754
EMP2	-0.692298	0.0144542
ENDOV	-1.02745	0.0385663
ENG	1.859	0.0420209
ENGASE	-0.255483	0.0295693
ENKD1	-0.914805	0.0482498
EPB41L4A-AS1	-0.948563	0.0415466
EPHB4	1.48054	0.0164681
EPRS	1.68887	0.0463481
ERLIN2	-1.11349	0.0317115
ESAM	1.16916	0.0193328
ETS1	1.0735	0.00421609
EXD3	-0.244239	0.020601
EXOC3-AS1	-1.06937	0.00882337
EXT1	0.827529	0.016055
F11R	0.885561	0.0386849
F8A1	-1.07497	0.0321872
FADS2	1.81241	0.0345
FAM127C	-0.767765	0.0255208
FAM129A	-0.770323	0.0340458
FAM134C	0.993346	0.0299137
FAM151B	-0.895513	0.0114709
FAM177A1	-1.67295	0.0184433
FAM193A	0.666748	0.0382028
FAM200B	-0.752874	0.00719978
FAM212A	-0.542077	0.0186483
FAM219A	1.2678	0.0263496
FAM21A	1.32794	0.0150197
FAM69B	0.87818	0.0387589
FAM72B	-1.08242	0.0262242
FAM78A	-1.07027	0.00806648
FAM83G	0.628394	0.00636659
FAM86DP	-0.460143	0.0464503
FAM96B	-0.691996	0.036097
FAM98B	-0.758261	0.0126389
FBL	-1.1901	0.0118168
FBXW4	-0.846131	0.0403217
FBXW7	0.633877	0.00892569
FGD5P1	1.43634	0.046154
FGFR1OP2	-0.850475	0.00758743
FGGY	-0.662782	0.00121289
FKBP1AP1	0.519016	0.00355002
FKBP9	1.73411	0.0439031
FLJ44635	-0.703296	0.0272455
FN3KRP	-0.190207	0.0184544
FNDC4	-0.95909	0.00809608
FNIP1	0.585359	0.036059
FNTB	1.26452	0.0348385
FSD1	-0.448699	0.0103408
FTSJ2	-1.03692	0.00787258
FTX	-1.61056	0.0131464
GABARAPL2	-0.846124	0.0230134
GABPB1-AS1	-0.2708	0.0356282
GALNT1	1.05178	0.0232085
GALNT6	1.05705	0.0298745
GCLC	1.03623	0.0290816
GCN1	1.80043	0.0388738
GDE1	1.23485	0.0366321
GFER	-0.950109	0.0137671
GHRLOS	-1.29124	0.0107943
GID4	-1.07708	0.0237662
GIMAP8	1.45603	0.0153717
GINS2	-1.42367	0.0417224
GLB1	1.01584	0.00109549
GLYATL2	-0.699414	0.0404791
GLYR1	0.673065	0.0271831
GMFG	2.2133	0.0364478
GNA12	1.2799	0.0281415
GNAI3	0.658403	0.0307898
GNB2	-0.565535	0.0244213
GNG11	1.43117	0.00126301
GNG5	-0.235383	0.0168622
GOLPH3	1.40627	0.0267316
GPANK1	-1.50707	0.00838936
GPAT4	-0.973251	0.0463687
GPR173	0.544777	0.0432297
GPR39	-1.65325	0.00303951
GPR75	0.436472	0.0130829
GRB10	0.595921	0.0424526
GSDMD	-0.795081	0.0423798
GSN	1.30178	0.0120843
GSN-AS1	0.588034	0.039295
GSPT1	-1.46126	0.0190271
GSR	0.530409	0.00269852
GSTCD	0.464678	0.0167829
GSTZ1	-1.23134	0.0123909
GUCD1	0.695492	0.0404075
GUSBP1	-0.937414	0.0339576
H3F3B	-0.977996	0.0433717
H3F3C	-0.744316	0.017951
HAUS8	-0.682127	0.0368803
HCG4B	1.47683	0.0198083
HDHD3	-2.00013	0.00679315
HERC1	0.650536	0.0374908
HES2	-0.69569	0.0253104
HIBCH	-1.0949	0.011808
HIGD2A	-0.879767	0.0474375
HIST1H2AE	-1.46094	0.0456021
HIST1H2BO	-2.11267	0.0457268
HIST2H2AC	-1.67218	0.0166095
HK1	0.821842	0.00700307
HLA-G	0.41106	0.0283958
HLA-L	0.956863	0.0282103
HMG20B	-0.667227	0.0469953
HMGB2	-1.04306	0.00879304
HMGN3-AS1	-0.451645	0.039956
HMGXB3	0.94233	0.0082881
HN1	-1.17046	0.0466207
HNRNPA3	-0.828114	0.00291396
HNRNPCL1	1.53397	0.0265769
HNRNPH1	0.598469	0.027345
HNRNPL	0.630727	0.0250487
HNRNPU	1.60676	0.000524615
HOXB2	-0.658916	0.00140706
HSD17B4	2.41054	0.0454466
HSDL2	0.538014	0.0126171
HSP90AB4P	1.54405	0.0028286
HSPA4	0.710391	0.00970811
HSPA9	0.966145	0.0444154
HSPG2	1.91921	0.0026425
HSPH1	1.41836	0.0449544
HTRA2	-1.37576	0.00408689
HUWE1	1.38795	0.0342854
HYAL2	0.977029	0.0379878
HYLS1	-0.735302	0.0207299
HYOU1	1.57794	0.0265963
ICE1	1.08325	0.0281499
ID2-AS1	-1.57713	0.0410856
ID3	0.855976	0.00790206
IDH1	2.09636	0.0363403
IDH2	-0.364323	0.0208534
IFIT2	1.80883	0.0235937
IGF2BP2	1.41559	0.00649289
IGFBP4	1.15858	0.0416067
IKBIP	0.213156	0.0404699
IL13RA1	1.40886	0.0283923
IL15	-1.84271	0.0175394
ILKAP	-0.779547	0.00252143
IMPA2	-0.772828	0.0408276
ING3	-1.06887	0.0458622
INO80B	-0.546241	0.0389401
IP6K1	0.391265	0.0407306
IPO8	0.98861	0.0187824
IPPK	0.789864	0.0281332
ISG20L2	0.27039	0.0090651
ITGB1BP2	-0.909763	0.0314215
ITPA	-1.19783	0.0266495
ITSN2	1.01248	0.0479599
IWS1	0.808025	0.0251475
JAG2	1.67099	0.0250955
JMJD4	-0.574002	0.0494314
JUN	1.00448	0.028905
KANK2	0.642989	0.00304838
KAT8	-1.76268	0.00877269
KDELR1	0.662695	0.0387127
KDELR2	0.867426	0.0121048
KDM2A	1.34055	0.0143106
KDR	3.58913	0.0168121
KHNYN	0.73008	0.00790434
KIAA1033	1.44953	0.00173452
KIAA1586	-1.38551	0.0312784
KIF16B	0.45504	0.00427238
KIF1C	1.10888	0.0479784
KIF27	0.411781	0.0345259
KIFC2	-1.56359	0.0404981
KIRREL	1.44248	0.00417487
KLF3	0.543151	0.0106095
KLF7	1.16231	0.0149639
KLHL5	1.57011	0.0300076
KPTN	-0.42915	0.0417083
KRT10	-0.785263	0.0164599
KRT8	-1.94057	0.0266273
LANCL2	-1.14913	0.0435774
LETM2	-1.1008	0.0487239
LGALS3	-0.282683	0.0343193
LIME1	-0.879168	0.0395726
LINC00211	0.576641	0.0374175
LINC00339	-0.660408	0.0160092
LINC00472	-0.814801	0.0429189
LINC00482	-1.11659	0.0118221
LINC00493	-0.987113	0.0294013
LINC00854	-0.835565	0.0329013
LINC00926	-0.626877	0.0109911
LOC100128494	1.70385	0.0454748
LOC100419583	1.08256	0.0440556
LOC100506691	-1.01745	0.0361211
LOC100506860	-1.35083	0.0376104
LOC100507156	1.0966	0.00875333
LOC100507424	-0.902158	0.037209
LOC101243545	-1.18445	0.0425289
LOC101927179	0.634909	0.0187467
LOC101927267	-1.12451	0.0380146
LOC101927377	-1.56918	0.0442979
LOC102723672	-1.16406	0.0117045
LOC105369340	-1.38541	0.0301624
LOC105370333	-1.45019	0.0101172
LOC105372419	-0.518685	0.0458668
LOC105376575	-1.2488	0.0460231
LOC107133515	-0.871702	0.0360406
LOC254896	-1.19035	0.0279205
LOC284454	-0.935927	0.0295441
LOC644936	-1.0076	0.00817858
LOC653602	1.12463	0.0445901
LRP12	0.907511	0.00690236
LRPAP1	0.838619	0.0286483
LRRC70	-1.64212	0.0413113
LSM14B	1.1612	0.00509026
LSM2	-0.950709	0.0397218
LSM8	-1.15189	0.0229167
LTBP2	1.75108	0.0251351
LTBR	1.25093	0.0413052
LYAR	-0.432806	0.0425427
LYRM4	-1.58343	0.0437642
MAGED2	1.45188	0.0320105
MALL	0.521638	0.00275879
MAMSTR	-1.22511	0.0409084
MAN2B2	1.55007	0.00386338
MANF	-1.02121	0.0355816
MAP1LC3B2	1.30151	0.00129991
MAP3K3	0.525682	0.0423533
0×0 char	-0.697179	0.0343692
MAST4	0.970074	0.0206241
MBD1	0.576697	0.0149676
MCAT	-0.737567	0.00541614
MDFI	-1.11239	0.0243323
MDH1	-0.785601	0.0303051
MDK	1.00039	0.0341421
MED19	-0.692265	0.0381389
MED22	-0.543368	0.0224289
MED27	-0.887074	0.00998168
MED31	-1.1505	0.00419943
MEF2B	-1.45911	0.0138106
MESDC2	-0.716916	0.0285762
MET	1.90557	0.0496807
METRNL	-0.609555	0.00195128
METTL13	-1.06774	0.0175396
METTL18	-0.555192	0.0437913
METTL2A	-0.303086	0.0280078
METTL6	-1.55697	0.0355069
METTL8	-0.94901	0.0364029
MGAT2	1.53179	0.00379879
MGAT5	1.11287	0.0224042
MGC72080	-2.16945	0.00361768
MICAL1	1.27389	0.0258926
MICALL2	0.261359	0.0285896
MIF-AS1	-0.552353	0.0376228
MINK1	1.008	0.024493
MINOS1	-0.698601	0.0244431
MIS12	-0.501402	0.0415873
MLLT4	1.85194	0.023397
MMP28	-0.845041	0.0324897
MMRN2	1.74992	0.0481853
MORF4L1	-1.11255	0.0134749
MORN3	-0.686914	0.0374312
MOSPD3	-1.1503	0.0306841
MPHOSPH6	-1.04876	0.0165836
MPRIP	0.725372	0.00147899
MROH8	1.70769	0.0249925
MRPL13	-0.667475	0.0085943
MRPL20	-0.812036	0.0423346
MRPL27	-1.67244	0.0215837
MRPL28	-0.825407	0.0437781
MRPL33	-0.86864	0.0205678
MRPL40	-0.865812	0.0199141
MRPS11	-0.924655	0.0101808
MRPS14	-0.830073	0.0310362
MRPS25	-1.20641	0.0143365
MRPS33	-0.837857	0.0251956
MSANTD3	0.380714	0.0410855
MSL1	0.699339	0.0367615
MTERF4	-1.74363	0.012456
MTFMT	-1.18623	0.0278305
MTHFS	-1.56057	0.00364807
MTHFSD	-0.681559	0.0243377
MTIF2	-0.284615	0.0257045
MTRNR2L1	-0.779804	0.0126497
MVP	0.755789	0.0495715
MXD3	-1.92666	0.0291908
MXI1	1.06398	0.00562536
MYEOV	-0.756023	0.0356023
MYH9	1.68493	0.00888635
MYL4	-0.985156	0.0215834
MYL9	1.72684	0.018129
N6AMT1	-1.20392	0.00693605
NAA35	0.662766	0.0236981
NABP2	-0.700244	9.31704e-05
NADK	0.327507	0.0351858
NAPRT	-1.30133	0.0169338
NARFL	-1.10623	0.0124383
NASP	-0.514253	0.0335471
NAT6	-1.18839	0.0154798
NCDN	0.544728	0.0394694
NCL	1.99335	0.00735178
NCSTN	1.67239	0.0191396
NDUFB9	-0.808288	0.00135732
NDUFV2	-0.201483	0.0170091
NDUFV3	-0.460714	0.00929651
NEK6	-0.663906	0.0255581
NEK9	1.63799	0.0378767
NELFE	-0.823819	0.0280211
NFATC2IP	-1.02411	0.00177839
NFE2L1	1.42475	0.0352468
NFRKB	0.723122	0.0325628
NGDN	-1.26213	0.0113943
NHP2	-0.416182	0.0284195
NIF3L1	-1.26515	0.0204737
NIFK	-0.99841	0.0155962
NIP7	-0.454275	0.0222295
NLK	0.83956	0.0155488
NLRC5	-0.494714	0.0123621
NMD3	0.757886	0.0131766
NME3	-1.23764	0.0251907
NMNAT1	-1.44735	0.0375801
NOL3	-1.34103	0.00829729
NOTCH1	1.55138	0.0110998
NPC1	1.35914	0.0190227
NPFF	-1.66078	0.0458467
NPM3	-1.25312	0.0105574
NPRL2	-0.834166	0.0461094
NRBP2	1.63844	0.0235902
NSF	1.05092	0.0165614
NSFL1C	-1.00141	0.0287631
NSMCE1	-0.870973	0.000754413
NSMCE4A	-0.870916	0.00172762
NSUN2	1.08083	0.0100224
NT5DC2	-0.900913	0.00660206
NUAK2	1.17449	0.0430913
NUBP1	-1.57829	0.0377968
NUBP2	-0.392173	0.00326649
NUCB1	1.33078	0.010461
NUMA1	1.18294	0.0251276
NUMBL	0.484924	0.0178864
NUSAP1	-1.12381	0.0428146
OSBPL6	-0.491445	0.0276764
OTUB1	-0.865472	0.0262372
P3H3	1.19078	0.00983815
P4HA2-AS1	-1.15321	0.00475297
PA2G4	0.384154	0.00100522
PAM16	-2.43144	0.0260172
PAQR4	-1.13411	0.00703103
PARD6G	0.175028	0.0339519
PATJ	0.156657	0.0415768
PBXIP1	1.4263	0.0153999
PCDH1	1.72005	0.0222394
PCDH12	2.72444	0.0461445
PCNX4	1.06189	0.00237898
PCOLCE	-1.63775	0.0307945
PDCD10	-0.783983	0.03503
PDCD11	1.56159	0.0127695
PDCD2L	-0.941445	0.0169389
PDCD4	2.11435	0.0407975
PDCD7	1.39888	0.025621
PDE2A	1.19942	0.0281867
PDGFA	-1.01149	0.0324918
PDGFB	2.41819	0.010008
PDIA3	2.29878	0.0142005
PDIA6	0.683615	0.0141191
PEX7	-0.919297	0.0211955
PFAS	1.2745	0.0391616
PFDN5	-0.625719	0.0256946
PFN2	1.6791	0.00960116
PGAM2	1.08555	0.038738
PGP	-1.61862	0.015666
PHEX	-0.239033	0.00589173
PHF8	1.11295	0.0206337
PIAS2	-1.04493	0.0322827
PICALM	1.67165	0.0199227
PIEZO1	1.02193	0.034041
PIGF	-0.454166	0.014117
PIGP	-1.31901	0.00272465
PIGT	0.345052	0.0018974
PIGZ	-0.985102	0.0233783
PIK3CA	0.878904	0.0254917
PIK3IP1	0.720797	0.0377468
PIK3R4	0.709423	0.0467502
PIPSL	-0.390689	0.0157608
PITHD1	-0.925185	0.0190526
PJA2	1.02248	0.0166317
PKD1L1	0.821137	0.0233635
PKNOX1	-0.960557	0.00137321
PKP4	0.206708	0.000396118
PLAU	1.11332	0.000213311
PLCG1	0.976069	0.028702
PLCG1-AS1	0.849097	0.0181149
PLEC	1.02743	0.0466921
PLEKHA8P1	-0.317494	0.010001
PLEKHG4	0.791226	0.0246606
PLEKHJ1	-0.346198	0.000478771
PLIN2	1.3778	0.0153692
PLOD1	1.77415	0.00683377
PLPP1	-0.708816	0.0110481
PLRG1	-0.297256	0.0123899
PLS3	0.921133	0.0380502
PLXND1	2.13798	0.00416094
PMAIP1	1.33096	0.01387
PMCH	-2.2069	0.0106649
PMF1	-1.02306	0.0439221
PMS2P1	-0.451336	0.0450623
PNKD	-1.34355	0.00311031
PNN	1.29836	0.0163304
POC1A	-1.67268	0.00588631
POLI	0.984147	0.0288109
POLR2J4	-1.06813	0.0356282
POP4	0.101488	0.0160888
POSTN	0.832442	0.0284213
PPAN-P2RY11	-1.40287	0.00417676
PPHLN1	0.603528	0.00576418
PPIA	-0.571557	0.0155418
PPIAL4A	-0.364403	0.00557709
PPIF	-0.515603	0.026649
PPIH	-1.44561	0.0110467
PPIL3	-1.40407	0.0254782
PPIP5K1	-0.26486	0.0410834
PPP1R16A	-0.636671	0.0468944
PPP1R18	0.892452	0.00647784
PPP1R37	-0.556536	0.00446756
PPP1R9B	1.00703	0.0422208
PPP2CA	1.71281	0.038515
PPP2R2D	-0.851272	0.00843326
PQLC2	0.504119	0.014534
PRICKLE2	0.282541	0.0251387
PRKAB1	-0.608251	0.0429239
PRKCI	1.11451	0.0346013
PRKCSH	0.965988	0.0157563
PROS1	2.02927	0.0165375
PROSER1	0.722056	0.0092324
PRPF8	1.11396	0.0180901
PRPH	-1.35724	0.00147441
PRR22	-1.15903	0.0435304
PRR3	-0.874082	0.0227171
PRR7	-2.33203	0.0450598
PSEN1	-0.826553	0.0455533
PSMD8	-0.419887	0.0434458
PSME4	-0.370326	0.0279478
PSMF1	-0.956481	0.00149639
PTDSS1	1.11628	0.0425748
PTPDC1	0.636661	0.0206386
PTPMT1	-1.30536	0.00162819
PTPN14	1.01056	0.0441771
PTPN18	-0.732666	0.0457284
PTPRA	0.73833	0.00580248
PTPRE	1.24507	0.0213968
PTTG1	-0.877722	0.0155968
PUM1	0.735352	0.0488337
PUS7	-0.475295	0.0144817
PXMP4	-0.809741	0.0442117
PYCR2	-0.569448	0.0373633
PYM1	-0.966283	0.00144403
QPCT	1.77739	0.0497916
RAB3GAP2	0.803588	0.00103936
RAB4B	-1.01335	0.049569
RAB5C	0.82655	0.023884
RAC1	0.455259	0.028417
RAC3	-1.71257	0.049417
RAD51AP1	0.976542	0.0288129
RAD52	-0.438159	0.00915743
RAI1	1.18732	0.0279209
RALB	1.32246	0.0376085
RANGRF	-0.93948	0.0176778
RASGRP3	1.61593	0.0172665
RBM12	1.51145	0.023115
RBM14-RBM4	-0.426882	0.00539292
RBM15B	-0.977141	0.0222867
RBM19	-0.885085	0.0257212
RBM4	-0.492435	0.0360563
RBM45	-0.646366	0.0153867
RDH13	-0.706164	0.0342406
RECQL5	-0.0786383	0.022601
REST	1.03247	0.0257368
REXO2	0.775883	0.0027103
RHBDD3	-0.814987	0.0297349
RHEBL1	-1.01957	0.00896153
RIC8A	1.18888	0.0465922
RMDN3	1.23879	0.000467191
RNASEK	-0.682624	0.0175488
RNF14	0.855655	0.0290671
RNF2	-1.18917	0.0303892
RNPEPL1	0.295565	0.0272392
RPE	-1.00098	0.0104196
RPL13A	-0.700801	0.027857
RPL22	-0.605693	0.0235739
RPL23A	-0.597157	0.0361611
RPL27A	-0.879817	0.00636246
RPL38	-1.4244	0.0145033
RPL7	-0.625315	0.0266945
RPL9	-0.729565	0.0302456
RPP14	-0.479615	0.03508
RPP21	-1.37515	0.0278672
RPP30	-1.12943	0.0400365
RPS15A	-0.418518	0.0421475
RPS20	-0.329134	0.0044137
RPS27A	-0.51694	0.0483785
RPS6KA5	-1.04749	0.0142681
RPS6KC1	1.51837	0.000314832
RRN3P3	-0.346534	0.0457716
RRP1	-0.44339	0.00752979
RRP9	-0.822949	0.0154806
RSG1	-0.767354	0.0421927
RUFY1	0.477705	0.0200627
RUNX1T1	-1.05284	0.0392724
RWDD1	-0.633372	0.0111634
SAAL1	-1.18357	0.0328736
SAE1	0.47432	0.0351172
SAP130	1.03957	0.0358805
SAP30BP	-1.035	0.0122556
SARAF	1.20436	0.0103379
SARS	1.05396	0.0139132
SBF1	1.51012	0.0163455
SBF2-AS1	-0.883828	0.024054
SCAPER	0.359519	0.0409122
SCD5	0.810374	0.0355738
SCYL3	-1.41046	0.0362739
SDF2L1	-0.793507	0.0438526
SDF4	0.826725	0.0303815
SDHAP1	-0.80924	0.0316331
SDR39U1	-0.927288	0.0365627
SEC31B	1.46567	0.00551698
SEL1L	1.85644	0.0377787
SELENBP1	-1.53763	0.0132818
SELO	-0.588371	0.0180403
SEMA6B	1.45525	0.0203426
SENP2	0.793246	0.0304171
SEPN1	1.16936	0.0464744
0×0 char	0.991447	0.041488
0×0 char	-0.549401	0.0417361
SERBP1	-0.8108	0.0400644
SETD5	1.52634	0.0150572
SETD6	-0.663334	0.0184349
SFPQ	0.456367	0.0096277
SFSWAP	-0.35727	0.0391589
SFT2D2	-1.21859	0.0371264
SH3BP4	1.76181	0.00470498
SH3BP5L	0.704389	0.0333352
SIGIRR	-0.843642	0.000599515
SIN3A	0.604756	0.00850012
SLC12A2	1.35664	0.0443913
SLC1A5	0.743038	0.0445709
SLC35A1	1.36368	0.0241403
SLC35G2	0.853723	0.0175501
SLC38A10	0.73975	0.0299701
SLC39A1	0.45876	0.0305509
SLC5A10	-1.47106	0.0317
SLC9A3R1	-1.39462	0.0499877
SLFN11	-0.700121	0.0360794
SMARCD2	1.17353	0.0486871
SMG8	1.39493	0.0109252
SMIM12	-0.45914	0.0111384
SMIM7	-0.636955	0.0101127
SMPD4	-0.239703	0.00848728
SNAP29	-0.518719	0.0391401
SNAPC5	1.7501	0.0401101
SNHG10	-1.17249	0.0384786
SNHG8	-0.763234	0.0171229
SNORA33	-2.33247	0.0271436
SNORA70	-1.13503	0.00230819
SNORD33	0.711835	0.0249806
SNORD50B	-1.54273	0.0178095
SNORD65	-1.20857	0.0136224
SNORD68	-0.728874	0.0481946
SNRNP27	-0.553943	0.0486952
SNRPC	-0.708788	0.0263241
SNRPG	-0.981389	0.0452356
SNRPN	0.29209	0.00191207
SNX6	0.948549	0.00190997
SNX9	2.04507	0.0452017
SPAG7	-0.598689	0.032795
SPATS2L	1.73679	0.045983
SPIN1	1.54873	0.016383
SPNS1	0.428246	0.0454354
SPPL3	-0.731607	0.0202075
SPRY1	1.85574	0.0263707
SPSB2	-1.35262	0.0077321
SPSB3	-1.04941	0.0134065
SPTAN1	1.14451	0.00491897
SPTBN5	0.836608	0.0173841
SRP72	0.45356	0.00207846
SSBP3	-0.471958	0.0211438
STAG3L3	-0.733806	0.0332013
STAG3L4	-0.701455	0.000424899
STAM2	0.722301	0.0329688
STARD10	-1.28108	0.0256858
STARD3	-0.694596	0.009139
STAT6	1.44301	0.0128387
STAU1	0.764615	0.00159372
STK16	-0.955686	0.0374696
STK25	0.467863	0.0103121
STRA13	-0.725405	0.0420824
STX12	1.23548	0.0112399
STX16	1.04347	0.0113944
STX4	-0.580721	0.0269474
SULF2	2.51943	0.0414337
SULT1A1	-1.54469	0.0296487
SULT1A2	-1.15133	0.0326721
SUMF2	1.30081	0.0289181
SUMO2	-0.390322	0.0329381
SUMO3	-0.546372	0.00216223
SUPT4H1	-0.679694	0.0458894
SURF1	-0.949556	0.0123099
SUSD6	1.05121	0.0138783
SVIL-AS1	0.982667	0.0254006
SWAP70	1.20772	0.0387285
TAF1A	0.114018	0.0444669
TAPT1-AS1	-2.12583	0.0304268
TATDN2	0.980752	0.00337407
TBC1D22B	0.843815	0.0106204
TBC1D31	-0.589685	0.0232503
TBC1D4	2.10735	0.000119473
TBC1D9B	0.892582	0.0429958
TCAF2P1	0.595718	0.0386354
TCEAL9	0.837969	0.0425422
TCTA	0.336456	0.0240197
TECPR2	0.805382	0.0363583
TEN1	-1.56984	0.0348482
TERF1	-0.65684	0.0196338
TERF2IP	0.792346	0.00322612
TESK1	-0.679759	0.0262951
TEX264	-1.18501	0.0342407
TFDP1	1.31449	0.0209865
TGFB3	0.353414	0.0129781
THOC5	-0.828302	0.0146824
TIGD6	1.14027	0.0288974
TIMELESS	-0.609988	0.0437823
TIMM21	-0.827811	0.0307186
TJAP1	1.39867	0.0189258
TJP1	1.91411	0.0293211
TMED1	-1.06239	0.0277338
TMEM101	-1.46412	0.0249556
TMEM141	-1.22973	0.00405215
TMEM143	-0.698396	0.0425512
TMEM167B	-0.485885	0.0223473
TMEM178A	0.564769	0.0395245
TMEM243	-0.407678	0.0200579
TMEM246	1.06275	0.0424985
TMEM50B	-0.464743	0.0449078
TMEM59	-1.1297	0.0210003
TMEM81	-0.876022	0.00417337
TMUB1	-0.820766	0.011671
TNFSF10	0.879781	0.00251902
TNK2	0.856583	0.0185807
TOB2	1.21401	0.00413868
TOMM6	-0.701469	0.0361671
TOMM70	-0.487545	0.0285475
TP53I13	-0.247349	0.00722189
TPMT	-0.987552	0.00647759
TPR	1.13109	0.046784
TRAF6	-1.02368	0.0212836
TRAPPC8	1.15242	0.0238167
TRIM24	0.956799	0.0355312
TRIM44	0.977644	0.0307682
TRIT1	-1.26339	0.0350475
TROAP	-1.35206	0.0390842
TRPC4AP	0.960127	0.0269181
TSHZ1	1.18603	0.0495068
TSLP	-0.740517	0.0471773
TSSK4	0.503897	0.0406524
TSTA3	-0.324671	0.0469074
TTC17	1.24872	0.021429
TTC19	0.461498	0.0194599
TTC31	1.09934	0.014549
TTI2	-1.23675	0.0208994
TUBA8	-0.617277	0.00442191
TUBD1	-1.3909	0.0429369
TUBGCP3	0.6775	0.0228153
TVP23C	0.610052	0.00600584
TXNDC11	1.67395	0.0211405
TYK2	2.13468	0.0168842
UBD	1.45667	0.0447908
UBE2C	-1.32612	0.0438736
UBE2M	-0.932649	0.0410314
UBE2MP1	-0.460673	0.0386845
UBE2Q2	1.16175	0.00736444
UBE2T	-0.912679	0.00469969
UBL7-AS1	-0.675444	0.0356176
UBN1	0.748352	0.0373841
UBR7	0.935988	0.0257337
UBXN6	-0.782177	0.0134036
UHMK1	0.917038	0.0445567
ULBP1	1.29095	0.0352614
UNC119	-0.802384	0.0379512
USO1	0.387386	0.0410004
USP14	1.53307	0.0219784
USP15	0.267791	0.043898
USP20	0.347635	0.0316671
USP22	-0.255997	0.0236372
USP5	0.780144	0.0323895
UTP18	1.02506	0.0425559
VAC14	-1.30337	0.00436788
VAT1	1.24833	0.029652
VDAC2	-0.456929	0.00714701
VKORC1L1	0.372537	0.00404844
VPS13C	1.57746	0.00091169
VPS25	-1.17443	0.0446256
VPS36	-0.657665	0.0451929
VPS41	0.993233	0.0165985
VPS50	0.82833	0.0403301
VTA1	-1.21248	0.00842109
WBP1	-1.05901	0.0369329
WDR20	-1.02753	0.00262373
WDR27	-0.490885	0.0240272
WDR33	-0.469438	0.0427826
WDR41	-0.887861	0.000766916
WDR70	0.660881	0.0234141
WIPF2	0.624435	0.000271347
XPO7	0.701283	0.00709343
XRCC2	0.549764	0.0157764
ZBED5-AS1	0.954662	0.0192486
ZBTB1	1.17607	0.0417607
ZC2HC1C	-0.78324	0.00934162
ZC3H10	-1.40793	0.0362066
ZC3H15	1.55827	0.0387848
ZC3HC1	-0.437139	0.030007
ZDHHC2	-1.42417	0.02565
ZDHHC24	-0.904579	0.0391443
ZDHHC5	0.593065	0.00397922
ZFAND2A	0.271729	0.0427265
ZFP36L1	1.20424	0.0198525
ZFYVE28	0.335778	0.00422688
ZNF106	0.384849	0.045328
ZNF112	-1.01385	0.0483981
ZNF140	0.478549	0.0335598
ZNF174	-0.458197	0.0398145
ZNF180	-0.719223	0.0277516
ZNF184	1.14773	0.0402084
ZNF195	-0.344132	0.0086227
ZNF277	-0.730692	0.047469
ZNF416	0.891268	0.0397436
ZNF446	-0.575293	0.0328097
ZNF500	-0.547715	0.0401814
ZNF511	-1.6335	0.0433554
ZNF521	0.351402	0.00961037
ZNF548	0.71348	0.039249
ZNF584	-0.834677	0.0337378
ZNF691	-1.53436	0.0365335
ZNF710	1.15987	0.0442971
ZNF749	0.79863	0.0271505
ZNF75A	0.86628	0.0169849
ZSCAN22	-1.61962	0.0291926
ZWINT	-1.23068	0.0032208
ZYX	0.867866	0.0288599
