## Supplementary material for "Transient non-integrative nuclear reprogramming promotes multifaceted reversal of aging in human cells": MSigDB UA vs TA endothelial cells

### Sheet: Sheet1
MSigDB A vs T Endothelial Cells
HALLMARK_G2M_CHECKPOINT [200]	Genes involved in the G2/M checkpoint, as in progression through the cell division cycle.	24		7.34 e-13	3.67 e-11
HALLMARK_MTORC1_SIGNALING [200]	Genes up-regulated through activation of mTORC1 complex.	23		5.38 e-12	1.34 e-10
HALLMARK_E2F_TARGETS [200]	Genes encoding cell cycle related targets of E2F transcription factors.	22		3.75 e-11	6.25 e-10
HALLMARK_APOPTOSIS [161]	Genes mediating programmed cell death (apoptosis) by activation of caspases.	18		1.71 e-9	2.14 e-8
HALLMARK_UNFOLDED_PROTEIN_RESPONSE [113]	Genes up-regulated during unfolded protein response, a cellular stress response related to the endoplasmic reticulum.	15		3.6 e-9	3.6 e-8
HALLMARK_GLYCOLYSIS [200]	Genes encoding proteins involved in glycolysis and gluconeogenesis.	18		5.24 e-8	3.74 e-7
HALLMARK_MYC_TARGETS_V1 [200]	A subgroup of genes regulated by MYC - version 1 (v1).	18		5.24 e-8	3.74 e-7
HALLMARK_P53_PATHWAY [200]	Genes involved in p53 pathways and networks.	16		1.39 e-6	8.66 e-6
HALLMARK_MITOTIC_SPINDLE [200]	Genes important for mitotic spindle assembly.	15		6.47 e-6	3.6 e-5
HALLMARK_HEME_METABOLISM [200]	Genes involved in metabolism of heme (a cofactor consisting of iron and porphyrin) and erythroblast differentiation.	14		2.82 e-5	1.28 e-4
HALLMARK_HYPOXIA [200]	Genes up-regulated in response to low oxygen levels (hypoxia).	14		2.82 e-5	1.28 e-4
HALLMARK_UV_RESPONSE_UP [158]	Genes up-regulated in response to ultraviolet (UV) radiation.	12		4.71 e-5	1.96 e-4
HALLMARK_OXIDATIVE_PHOSPHORYLATION [200]	Genes encoding proteins involved in oxidative phosphorylation.	13		1.14 e-4	4.4 e-4
HALLMARK_DNA_REPAIR [150]	Genes involved in DNA repair.	11		1.32 e-4	4.71 e-4
HALLMARK_PI3K_AKT_MTOR_SIGNALING [105]	Genes up-regulated by activation of the PI3K/AKT/mTOR pathway.	9		1.65 e-4	5.5 e-4
HALLMARK_BILE_ACID_METABOLISM [112]	Genes involve in metabolism of bile acids and salts.	9		2.69 e-4	8.4 e-4
HALLMARK_COMPLEMENT [200]	Genes encoding components of the complement system, which is part of the innate immune system.	12		4.3 e-4	1.19 e-3
HALLMARK_IL2_STAT5_SIGNALING [200]	Genes up-regulated by STAT5 in response to IL2 stimulation.	12		4.3 e-4	1.19 e-3
HALLMARK_PROTEIN_SECRETION [96]	Genes involved in protein secretion pathway.	8		4.57 e-4	1.2 e-3
HALLMARK_ADIPOGENESIS [200]	Genes up-regulated during adipocyte differentiation (adipogenesis).	11		1.49 e-3	3.1 e-3
HALLMARK_APICAL_JUNCTION [200]	Genes encoding components of apical junction complex.	11		1.49 e-3	3.1 e-3
HALLMARK_ESTROGEN_RESPONSE_LATE [200]	Genes defining late response to estrogen.	11		1.49 e-3	3.1 e-3
HALLMARK_MYOGENESIS [200]	Genes involved in development of skeletal muscle (myogenesis).	11		1.49 e-3	3.1 e-3
HALLMARK_XENOBIOTIC_METABOLISM [200]	Genes encoding proteins involved in processing of drugs and other xenobiotics.	11		1.49 e-3	3.1 e-3
HALLMARK_PEROXISOME [104]	Genes encoding components of peroxisome.	7		3.5 e-3	6.99 e-3
HALLMARK_ANGIOGENESIS [36]	Genes up-regulated during formation of blood vessels (angiogenesis).	4		4.48 e-3	8.14 e-3
HALLMARK_ALLOGRAFT_REJECTION [200]	Genes up-regulated during transplant rejection.	10		4.72 e-3	8.14 e-3
HALLMARK_EPITHELIAL_MESENCHYMAL_TRANSI	Genes defining epithelial-mesenchymal transition, as in wound healing, fibrosis and metastasis.	10		4.72 e-3	8.14 e-3
NSITION [200]
HALLMARK_KRAS_SIGNALING_UP [200]	Genes up-regulated by KRAS activation.	10		4.72 e-3	8.14 e-3
HALLMARK_FATTY_ACID_METABOLISM [158]	Genes encoding proteins involved in metabolism of fatty acids.	8		1.02 e-2	1.69 e-2
HALLMARK_ANDROGEN_RESPONSE [101]	Genes defining response to androgens.	6		1.2 e-2	1.94 e-2
HALLMARK_CHOLESTEROL_HOMEOSTASIS [74]	Genes involved in cholesterol homeostasis.	5		1.27 e-2	1.99 e-2
HALLMARK_REACTIVE_OXIGEN_SPECIES_PATHW	Genes up-regulated by reactive oxigen species (ROS).	4		1.33 e-2	2.01 e-2
THWAY [49]
HALLMARK_INTERFERON_GAMMA_RESPONSE [200]	Genes up-regulated in response to IFNG [GeneID=3458].	9		1.36 e-2	2.01 e-2
HALLMARK_COAGULATION [138]	Genes encoding components of blood coagulation system; also up-regulated in platelets.	7		1.56 e-2	2.22 e-2
HALLMARK_TGF_BETA_SIGNALING [54]	Genes up-regulated in response to TGFB1 [GeneID=7040].	4		1.85 e-2	2.57 e-2
HALLMARK_MYC_TARGETS_V2 [58]	A subgroup of genes regulated by MYC - version 2 (v2).	4		2.34 e-2	3.15 e-2
HALLMARK_IL6_JAK_STAT3_SIGNALING [87]	Genes up-regulated by IL6 [GeneID=3569] via STAT3 [GeneID=6774], e.g., during acute phase response.	5		2.4 e-2	3.15 e-2
HALLMARK_ESTROGEN_RESPONSE_EARLY [200]	Genes defining early response to estrogen.	8		3.57 e-2	4.57 e-2
