## Supplementary material for "Transient non-integrative nuclear reprogramming promotes multifaceted reversal of aging in human cells": MSigDB UA vs TA fibroblasts

### Sheet: Sheet1
MSigDB A vs T Fibroblasts
Gene Set Name [# Genes (K)]	Description	# Genes in Overlap (k)	k/K	p-value	FDR q-value
HALLMARK_MTORC1_SIGNALING [200]	Genes up-regulated through activation of mTORC1 complex.	17		6.24 e-7	1.56 e-5
HALLMARK_MYC_TARGETS_V1 [200]	A subgroup of genes regulated by MYC - version 1 (v1).	17		6.24 e-7	1.56 e-5
HALLMARK_UV_RESPONSE_DN [144]	Genes down-regulated in response to ultraviolet (UV) radiation.	13		6.65 e-6	1.11 e-4
HALLMARK_OXIDATIVE_PHOSPHORYLATION [200]	Genes encoding proteins involved in oxidative phosphorylation.	15		1.29 e-5	1.61 e-4
HALLMARK_ADIPOGENESIS [200]	Genes up-regulated during adipocyte differentiation (adipogenesis).	13		2.03 e-4	1.21 e-3
HALLMARK_GLYCOLYSIS [200]	Genes encoding proteins involved in glycolysis and gluconeogenesis.	13		2.03 e-4	1.21 e-3
HALLMARK_HEME_METABOLISM [200]	Genes involved in metabolism of heme (a cofactor consisting of iron and porphyrin) and erythroblast differentiation.	13		2.03 e-4	1.21 e-3
HALLMARK_P53_PATHWAY [200]	Genes involved in p53 pathways and networks.	13		2.03 e-4	1.21 e-3
HALLMARK_DNA_REPAIR [150]	Genes involved in DNA repair.	11		2.19 e-4	1.21 e-3
HALLMARK_BILE_ACID_METABOLISM [112]	Genes involve in metabolism of bile acids and salts.	9		4.12 e-4	2.06 e-3
HALLMARK_APICAL_JUNCTION [200]	Genes encoding components of apical junction complex.	12		7.18 e-4	2.99 e-3
HALLMARK_EPITHELIAL_MESENCHYMAL_TRANSI	Genes defining epithelial-mesenchymal transition, as in wound healing, fibrosis and metastasis.	12		7.18 e-4	2.99 e-3
NSITION [200]
HALLMARK_COMPLEMENT [200]	Genes encoding components of the complement system, which is part of the innate immune system.	11		2.35 e-3	8.38 e-3
HALLMARK_MITOTIC_SPINDLE [200]	Genes important for mitotic spindle assembly.	11		2.35 e-3	8.38 e-3
HALLMARK_TGF_BETA_SIGNALING [54]	Genes up-regulated in response to TGFB1 [GeneID=7040].	5		4.33 e-3	1.44 e-2
HALLMARK_APOPTOSIS [161]	Genes mediating programmed cell death (apoptosis) by activation of caspases.	9		5.09 e-3	1.53 e-2
HALLMARK_SPERMATOGENESIS [135]	Genes up-regulated during production of male gametes (sperm), as in spermatogenesis.	8		5.72 e-3	1.53 e-2
HALLMARK_MYC_TARGETS_V2 [58]	A subgroup of genes regulated by MYC - version 2 (v2).	5		5.89 e-3	1.53 e-2
HALLMARK_COAGULATION [138]	Genes encoding components of blood coagulation system; also up-regulated in platelets.	8		6.51 e-3	1.53 e-2
HALLMARK_ESTROGEN_RESPONSE_EARLY [200]	Genes defining early response to estrogen.	10		7.02 e-3	1.53 e-2
HALLMARK_ESTROGEN_RESPONSE_LATE [200]	Genes defining late response to estrogen.	10		7.02 e-3	1.53 e-2
HALLMARK_G2M_CHECKPOINT [200]	Genes involved in the G2/M checkpoint, as in progression through the cell division cycle.	10		7.02 e-3	1.53 e-2
HALLMARK_HYPOXIA [200]	Genes up-regulated in response to low oxygen levels (hypoxia).	10		7.02 e-3	1.53 e-2
HALLMARK_UNFOLDED_PROTEIN_RESPONSE [113]	Genes up-regulated during unfolded protein response, a cellular stress response related to the endoplasmic reticulum.	7		7.5 e-3	1.56 e-2
HALLMARK_CHOLESTEROL_HOMEOSTASIS [74]	Genes involved in cholesterol homeostasis.	5		1.6 e-2	3.2 e-2
HALLMARK_PI3K_AKT_MTOR_SIGNALING [105]	Genes up-regulated by activation of the PI3K/AKT/mTOR pathway.	6		1.86 e-2	3.31 e-2
HALLMARK_ALLOGRAFT_REJECTION [200]	Genes up-regulated during transplant rejection.	9		1.92 e-2	3.31 e-2
HALLMARK_E2F_TARGETS [200]	Genes encoding cell cycle related targets of E2F transcription factors.	9		1.92 e-2	3.31 e-2
HALLMARK_TNFA_SIGNALING_VIA_NFKB [200]	Genes regulated by NF-kB in response to TNF [GeneID=7124].	9		1.92 e-2	3.31 e-2
