## Supplementary material for "Transient non-integrative nuclear reprogramming promotes multifaceted reversal of aging in human cells": overlap signatures fibroblasts

### Sheet: Sheet1
Overla of Y vs A and A vs T gene signatures in fibroblasts
Gene Name	Ratio Y vs A	Ratio T vs A	p (Y/A)	p(T/A)
HSPE1	1.91666	3.45204	0.00514007	0.0402341
NDUFS3	1.61741	3.48681	0.0162812	0.0363475
ICA1L	2.25145	2.6906	0.00197255	0.041299
HNRNPH2	1.61614	3.3047	0.0311099	0.0290721
C6orf203	1.84961	2.99561	0.0202516	0.0343868
CCDC28B	2.50219	2.32053	0.0180448	0.0313544
SNORD10	2.3552	2.45767	0.00102872	0.0488969
FAM126A	1.56234	3.11291	0.0367923	0.0228162
C11orf74	2.09793	2.42278	0.00450006	0.0183698
RSRC2	1.70203	2.78592	0.0368248	0.00769214
HMGN3-AS1	1.88852	2.50719	0.00428817	0.00652262
WBP1L	1.65515	2.73442	0.019253	0.0157874
RPL36A	1.58541	2.79333	0.0129994	0.0222351
TMEM218	1.94989	2.4086	0.0117657	0.00722478
SCPEP1	1.65804	2.6727	0.0220088	0.0190471
CENPV	2.45578	1.80714	0.0204748	0.0454322
PUM3	1.39765	2.85714	0.0398311	0.0425216
PABPC1L	1.502	2.72171	0.024229	0.0201083
MDP1	2.00883	2.02928	0.00503264	0.018113
CEP57	1.92746	2.07484	0.00648838	0.0382923
ACSL3	1.61929	2.3718	0.02255	0.0441427
TAGLN	-1.70363	-2.24599	0.0029475	0.0141854
ZCCHC8	1.63313	2.31389	0.0206815	0.0484058
FNTB	1.74595	2.19991	0.00102304	0.0371235
ZC3H13	1.42933	2.47413	0.0105176	0.00122374
SNORA40	1.82894	2.05452	0.00725147	0.0132649
S100A13	1.99404	1.88063	0.0159934	0.0483504
SNORD104	1.84866	2.00728	0.00831949	0.0454632
THYN1	1.96702	1.86444	0.0392113	0.032361
PDCD2	1.65103	2.15341	0.0213334	0.0235598
TMA7	1.52085	2.23833	0.0123978	0.0151026
SNORA63	1.96611	1.78967	0.035206	0.0189949
C7orf55	1.47731	2.23525	0.0481912	0.04111
BBS7	1.31937	2.38175	0.00310455	0.0243233
C8orf76	1.4142	2.28074	0.00719302	0.0108474
KRCC1	1.34699	2.32783	0.0469915	0.035375
TXNL4B	1.80847	1.81198	0.00648076	0.0382123
MFAP1	1.31803	2.30152	0.027154	0.0129264
SLX1A-SULT1A3	1.71152	1.9027	0.00393925	0.000125982
FBXL8	1.87878	1.72403	4.02305e-05	0.010269
PET100	1.21119	2.38165	0.0436707	0.00832449
ZC3H11A	1.36506	2.22112	0.0430119	0.0292004
NOA1	1.3712	2.18246	0.0474353	0.000704483
ZFAND1	1.48586	2.01855	0.0137755	0.00824368
SCYL2	1.03275	2.46297	0.0266829	0.0382507
NDUFB1	1.39336	2.08276	0.0246162	0.00329357
FAM111A	1.96305	1.46789	0.00353826	0.00344511
ZNF302	1.23947	2.1738	0.0429363	0.00204154
ERMARD	1.59922	1.81279	0.0195618	0.0147306
PCCB	1.56469	1.80626	0.0296442	0.0482238
UQCRBP1	1.3192	2.04602	0.0252006	0.020458
ERCC5	1.14745	2.19597	0.0440608	0.0275657
CHKB	1.43803	1.90127	0.0499664	0.0215081
ANAPC10	1.59981	1.70866	0.00734268	0.0343698
GTF2I	1.71749	1.55267	2.30359e-05	0.0343924
MCCC1	1.72886	1.53616	0.0109551	0.000586675
CENPH	2.05201	1.20263	0.0145504	0.0391419
ARMCX5-GPRASP2	1.4034	1.80908	0.00321653	0.00395316
FMNL2	1.13539	2.04851	0.00965427	0.0444638
TFB2M	1.42181	1.74544	0.0108803	0.0442584
DYNC2LI1	1.36455	1.70277	0.0118436	0.0108123
PHF3	1.30928	1.75579	0.00761434	0.0448617
FAM35A	1.04162	1.98763	0.0334561	0.0166787
SNORD2	1.58107	1.4462	0.0266269	0.0395596
RBBP6	1.5434	1.48342	0.000444258	0.0142133
EPM2AIP1	1.26005	1.75382	0.00907727	0.0227513
ARHGAP11B	1.7618	1.20477	0.041795	0.0245486
RPL23P8	1.31201	1.63699	0.0452598	0.029397
PLPP5	1.14915	1.77403	0.0483804	0.0114876
CELF1	1.32451	1.58699	0.0152087	0.004287
RALGDS	1.46587	1.42024	0.0423855	0.0115788
DLGAP1-AS1	1.45775	1.41734	0.0224764	0.0176666
RCCD1	1.68976	1.16748	0.000623694	0.00733232
2.SMN1	1.2742	1.57923	0.0461714	0.000390654
INTS7	1.34971	1.4943	0.019815	0.0420662
APBB3	1.34065	1.50322	0.00337946	0.0201082
AGA	1.20302	1.63142	0.0431693	0.0263523
SV2A	1.70239	1.12323	0.00408556	0.0228084
PIBF1	1.02462	1.79067	0.0463468	0.00780513
ETAA1	1.64914	1.15956	0.000288743	0.0108782
ZNF771	1.4674	1.33923	0.0294027	0.0204678
FANCL	1.40553	1.38373	0.0402476	0.0131798
TP73-AS1	1.31963	1.44027	0.0149351	0.000994133
NFYB	1.34555	1.4107	0.0286528	0.00103864
ATPIF1	1.02782	1.62931	0.00493964	0.037312
SNORA10	1.30004	1.34317	0.00077403	0.0466424
LOC642852	0.888743	1.6932	0.00901502	0.0425412
ANKZF1	1.03469	1.54357	0.0296376	0.0421356
CCNT1	1.02184	1.55123	0.0483801	0.0182504
FRA10AC1	1.03267	1.51521	0.045967	0.0364136
CCDC117	1.29326	1.25334	0.0360038	0.0251034
RBBP5	1.14618	1.39228	0.0470111	0.0257025
CARNMT1	1.09695	1.42486	0.0127105	0.0459083
HDHD3	1.66724	0.837938	0.00189987	0.0225472
RPS21	1.01195	1.44441	0.0488195	0.0267288
CCDC106	-0.797143	-1.63948	0.00416383	0.0111728
VRK2	1.10933	1.3187	0.0374705	0.0359993
DCAF13	1.01596	1.39745	0.0261215	0.0438355
SEC61G	1.01229	1.40102	0.0091112	0.013272
USP28	1.27312	1.13457	0.0359662	0.00420471
SCRN3	0.959713	1.43916	0.0255974	0.0370108
DNAJC25	1.26552	1.12492	0.00431019	0.0410229
TMEM185A	1.1886	1.17184	0.00111653	0.0226523
RPS29	0.98531	1.36805	0.0484777	0.0186719
CPSF6	-0.843303	-1.50569	0.0159855	0.0103069
RAB29	1.22684	1.06988	0.00477338	0.0163465
SNORD58A	0.803347	1.49209	0.0444113	0.00368042
TLK1	0.939495	1.33948	0.0352339	0.0162647
ZNF548	1.08334	1.18433	0.0333317	0.0258479
SNORD50B	0.848739	1.40461	0.0245426	0.00358408
RSRC1	0.961753	1.28998	0.0357269	0.0412874
CHCHD1	0.958337	1.2726	0.030841	0.0424725
BMP2K	1.11255	1.116	0.000382822	0.0228278
ARID3A	0.891784	1.33242	0.0112191	0.0478685
RAB11FIP5	-0.93645	-1.27465	0.00301702	0.0107346
TSSC2	0.848538	1.28893	0.0490312	0.00488497
SOS1	0.811275	1.32036	0.00373746	0.0409847
WDR19	1.00774	1.12309	0.0346265	0.0272896
SSB	0.767678	1.31398	0.0189728	0.000534253
FMNL3	1.02042	1.0374	0.000693259	0.0131851
SREK1IP1	0.590587	1.42883	0.0403907	0.0131989
SGOL2	1.13456	0.81406	0.001003	0.0338181
TPM3	-0.84065	-1.10439	0.00234053	0.0241877
TCF7L2	0.920813	1.01625	0.00244844	0.0380733
ZNF12	0.546542	1.38552	0.0138295	0.0332775
WDR81	1.18755	0.725832	0.0325327	0.0196252
RNF2	1.00891	0.901192	0.0186036	0.0147712
MYCBP2	0.644669	1.26172	0.0195599	0.0137039
RHOA	-0.680788	-1.22294	0.0409576	0.0362134
C8orf48	0.837117	1.03767	0.0308711	0.0424148
CLPB	0.984106	0.839655	0.0495481	0.0392376
HIPK3	0.61092	1.20998	0.0306775	0.000730785
B3GAT2	1.08143	0.727964	0.0215649	0.0428148
MGA	0.804717	1.00166	0.0112659	0.040839
ARHGEF19	1.13216	0.669005	0.0398106	0.0404554
MDM4	0.978877	0.816689	0.0269612	0.0287579
NMRK1	1.04367	0.748751	0.0313676	0.0159378
KLHDC3	0.874882	0.915784	0.00934054	0.0176277
USP30	0.905202	0.838011	0.0245856	0.00607005
RSPH3	0.766447	0.96851	0.0320014	0.0473185
NDUFA9	0.868246	0.846128	0.0078739	0.00613107
NOL4L	0.743819	0.953504	0.0292148	0.0495223
SPTY2D1-AS1	0.624408	1.03729	0.0272546	0.0486619
ZSCAN18	-0.792208	-0.866368	0.0407054	0.0189789
TIRAP	0.774543	0.850058	0.00807502	0.0141361
ARHGAP23	-0.754492	-0.868799	0.012748	0.0225088
NAT14	1.03146	0.556761	0.0443088	0.00796092
ATF4	0.902948	0.679902	0.0399248	0.0486336
TIPRL	-0.925211	-0.645505	0.0119105	0.024103
GPHN	1.11519	0.438534	0.0330189	0.0393292
TARBP2	0.663457	0.882488	0.000570698	0.00405915
OTUD7B	0.866249	0.676934	0.0285501	0.00319578
PAXIP1-AS2	0.771309	0.721666	0.011017	0.0150011
EZR	-0.613367	-0.875218	0.0438663	0.034764
CAPN10	-0.689961	-0.793815	0.00471138	0.0192584
APOM	0.710658	0.763695	0.00638908	0.0371774
DFFA	-0.625106	-0.839371	0.0399914	0.0135521
UQCRQ	0.76139	0.66079	0.00741591	0.00549742
MED12	0.564188	0.846756	0.0497158	0.039374
KRBA1	0.810495	0.578629	0.0224297	0.00807137
KPNA6	-0.708723	-0.654363	0.0446421	0.0419675
AMPD3	0.707962	0.586457	0.0256017	0.0330483
NKX2-2	-0.710761	-0.559686	0.0347189	0.0484735
NBPF7	-0.710761	-0.556147	0.0347189	0.0473706
ZNF264	0.731352	0.524176	0.0280004	0.0314032
EFEMP2	-0.503553	-0.749483	0.047611	0.0348788
SRSF3	0.716862	0.529748	0.0202937	0.0127943
NTSR1	-0.684071	-0.556702	0.0261734	0.0442655
GORASP2	-0.631418	-0.58648	0.0382837	0.0342256
B4GALNT3	-0.644625	-0.562916	0.016009	0.0415101
TIGD4	-0.613532	-0.564147	0.0105039	0.0447617
PTTG1IP	-0.793619	-0.376197	0.0225502	0.0402858
MAL2	-0.59136	-0.576715	0.00802537	0.0391671
MEI4	-0.59136	-0.576715	0.00802537	0.0391671
ZFP41	0.571157	0.592969	0.00444592	0.0016203
RPL37	0.726831	0.421126	0.0171642	0.0158814
GOLGA6C	-0.581795	-0.555271	0.0100543	0.0484428
AADACL3	-0.572081	-0.559572	0.00685392	0.0360043
CCNI2	-0.572081	-0.559572	0.00685392	0.0360043
CNGB1	-0.572081	-0.559572	0.00685392	0.0360043
EYA1	-0.572081	-0.559572	0.00685392	0.0360043
FGF12	-0.572081	-0.559572	0.00685392	0.0360043
GDA	-0.572081	-0.559572	0.00685392	0.0360043
LRRTM4	-0.572081	-0.559572	0.00685392	0.0360043
OLFM3	-0.572081	-0.559572	0.00685392	0.0360043
TMEM74	-0.572081	-0.559572	0.00685392	0.0360043
TRIM58	-0.572081	-0.559572	0.00685392	0.0360043
UROC1	-0.572081	-0.559572	0.00685392	0.0360043
POLR2G	0.643257	0.475817	0.0106378	0.0208761
DEGS1	-0.720679	-0.384451	0.00276529	0.0484476
EPHA8	-0.644625	-0.458185	0.016009	0.0390123
PARS2	0.5947	0.505154	0.0163132	0.0303232
LOC101929227	-0.552541	-0.541275	0.00664731	0.0354228
LOC730100	-0.552541	-0.541275	0.00664731	0.0354228
LRRTM3	-0.552541	-0.541275	0.00664731	0.0354228
RBM46	-0.552541	-0.541275	0.00664731	0.0354228
SLC5A1	-0.552541	-0.541275	0.00664731	0.0354228
RPS3	0.630025	0.462085	0.0270301	0.0104084
RYR2	-0.613532	-0.471156	0.0105039	0.043657
NPM2	-0.572081	-0.505718	0.00685392	0.0381839
DHH	-0.552541	-0.511164	0.00664731	0.0261309
DNAAF1	-0.501692	-0.559572	0.0152233	0.0360043
KIAA1211	-0.532733	-0.521702	0.00765266	0.0381839
RBFA	0.544429	0.508397	0.0130941	0.0350704
FGFR2	-0.558773	-0.490042	0.0190333	0.0374561
CNTNAP3B	-0.552972	-0.495005	0.00782894	0.0269027
EPHA1	-0.538805	-0.502466	0.00903813	0.0261309
CFAP54	-0.519265	-0.511164	0.00893095	0.0261309
SCN3B	-0.532733	-0.493021	0.00765266	0.0451483
HCG4	-0.562344	-0.461509	0.00662022	0.0235937
NOS1AP	-0.572081	-0.445755	0.00685392	0.0432017
FBXL16	-0.534113	-0.481462	0.00955207	0.0213312
ZNF341-AS1	-0.536968	-0.477887	0.0355783	0.0381839
GNG12-AS1	-0.506461	-0.505933	0.0263446	0.0282221
MS4A1	-0.532733	-0.47114	0.00765266	0.0184881
ANKRD63	-0.505891	-0.493371	0.0119597	0.048562
CACNA1S	-0.505891	-0.493371	0.0119597	0.048562
CFAP74	-0.505891	-0.493371	0.0119597	0.048562
CSMD1	-0.505891	-0.493371	0.0119597	0.048562
FAM163A	-0.505891	-0.493371	0.0119597	0.048562
GPRIN3	-0.505891	-0.493371	0.0119597	0.048562
GRIK5	-0.505891	-0.493371	0.0119597	0.048562
LPL	-0.505891	-0.493371	0.0119597	0.048562
MLC1	-0.505891	-0.493371	0.0119597	0.048562
NOD2	-0.505891	-0.493371	0.0119597	0.048562
RP1L1	-0.505891	-0.493371	0.0119597	0.048562
S1PR4	-0.505891	-0.493371	0.0119597	0.048562
SLC5A12	-0.505891	-0.493371	0.0119597	0.048562
SCN11A	-0.505891	-0.464234	0.0119597	0.0323284
SSUH2	-0.505891	-0.464234	0.0119597	0.0323284
GADD45G	-0.553392	-0.412665	0.0108408	0.0107112
CYP46A1	-0.532733	-0.416256	0.00765266	0.027196
CACNA1I	-0.505891	-0.431639	0.0119597	0.015925
MGAT3	-0.505891	-0.407667	0.0119597	0.00673408
CTSS	-0.514573	-0.376648	0.00947814	0.046664
CCDC13	-0.505891	-0.352048	0.0119597	0.024398
GP5	-0.505891	-0.315575	0.0119597	0.0416047
