## Supplementary material for "Transient non-integrative nuclear reprogramming promotes multifaceted reversal of aging in human cells": overlap signatures endothelial cells

### Sheet: Sheet1
Overla of Y vs A and A vs T gene signatures in endothelial cells
Gene Name	Ratio Y vs A	Ratio T vs A	p (Y/A)	p(T/A)
PMCH	-2.04424	-2.2069	0.00110235	0.0106649
AGRN	1.83471	2.13006	0.0337088	0.0096804
HDHD3	-1.95381	-2.00013	0.00995131	0.00679315
NPFF	-2.21993	-1.66078	0.00302657	0.0458467
SNORA33	-1.51079	-2.33247	0.035621	0.0271436
MGC72080	-1.613	-2.16945	0.0119434	0.00361768
ASUN	2.01522	1.73057	0.0129752	0.0198916
HIST1H2BO	-1.60386	-2.11267	0.0214226	0.0457268
HSD17B4	1.30389	2.41054	0.044624	0.0454466
HIST2H2AC	-1.95493	-1.67218	5.96566e-05	0.0166095
CFAP73	-1.98079	-1.54883	0.0213231	0.00280659
EMC9	-2.2457	-1.23656	0.0159468	0.0342625
EPRS	1.78056	1.68887	0.00357939	0.0463481
IDH1	1.30992	2.09636	0.0498545	0.0363403
ACTR3	1.89269	1.4759	0.039952	0.0217252
CNOT4	1.66297	1.58288	0.0470317	0.000549912
STX16	2.20144	1.04347	0.0302688	0.0113944
LOC100506860	-1.83582	-1.35083	0.00897012	0.0376104
BCL2L12	-1.89379	-1.27548	0.0109582	0.0373658
C5orf45	-2.29071	-0.858216	0.0138686	0.0267329
FTX	-1.49057	-1.61056	0.0256847	0.0131464
ENDOV	-2.03521	-1.02745	0.0214419	0.0385663
HIST1H2AE	-1.56875	-1.46094	0.0402936	0.0456021
KLHL5	1.45567	1.57011	0.0415208	0.0300076
SPSB2	-1.63952	-1.35262	0.0279686	0.0077321
MTERF4	-1.20306	-1.74363	0.0444935	0.012456
SLC5A10	-1.47464	-1.47106	0.0314522	0.0317
STRA13	-2.21159	-0.725405	0.00238544	0.0420824
MEF2B	-1.45089	-1.45911	0.0115148	0.0138106
ZSCAN22	-1.28297	-1.61962	0.0143294	0.0291926
ARHGAP18	1.60975	1.28771	0.0240917	0.0121068
LOC101927377	-1.30131	-1.56918	0.0269107	0.0442979
NAT6	-1.65455	-1.18839	0.0369599	0.0154798
SCYL3	-1.4237	-1.41046	0.0208761	0.0362739
PCOLCE	-1.19281	-1.63775	0.00486203	0.0307945
USP14	1.28132	1.53307	0.0228396	0.0219784
SLC9A3R1	-1.40076	-1.39462	0.0134857	0.0499877
EPHB4	1.31187	1.48054	0.0359782	0.0164681
TMED1	-1.71745	-1.06239	0.0369043	0.0277338
MRPS25	-1.56781	-1.20641	0.0262093	0.0143365
HN1	-1.59877	-1.17046	0.0200157	0.0466207
CCNE2	-1.21339	-1.5451	0.0025464	0.00830406
AIFM2	-1.22743	-1.51506	0.00152253	0.0192145
BIN3	-1.63501	-1.10353	0.0180361	0.0316668
PNKD	-1.3692	-1.34355	0.0232091	0.00311031
EIF1B	-1.52066	-1.17519	0.0265627	0.0142529
SULT1A2	-1.54218	-1.15133	0.0238925	0.0326721
BASP1	1.19771	1.47923	0.00664746	0.0303014
ID2-AS1	-1.08295	-1.57713	0.0306872	0.0410856
CLUAP1	-1.32838	-1.3025	0.0143114	0.00199746
NME3	-1.37311	-1.23764	0.018218	0.0251907
EEF1AKMT1	-1.6562	-0.948913	0.0313916	0.0227019
STAT6	1.12923	1.44301	0.0120189	0.0128387
DPF3	-1.26467	-1.28032	0.0361036	0.0112227
MICAL1	1.25203	1.27389	0.0189517	0.0258926
TPMT	-1.51479	-0.987552	0.0116378	0.00647759
FGD5P1	1.05392	1.43634	4.59429e-05	0.046154
FBL	-1.28487	-1.1901	0.036119	0.0118168
KIAA1586	-1.08081	-1.38551	0.0140656	0.0312784
2.SULT1A4	-1.60324	-0.838259	0.00744721	0.00194294
SNORD65	-1.21732	-1.20857	0.0454036	0.0136224
DDIT4	-1.58265	-0.831312	3.09719e-05	0.0129001
HIBCH	-1.3152	-1.0949	0.0413376	0.011808
SIGIRR	-1.54482	-0.843642	0.0334523	0.000599515
SDF2L1	-1.5589	-0.793507	0.0273496	0.0438526
RHBDD3	-1.52708	-0.814987	0.0345609	0.0297349
SELENBP1	-0.792309	-1.53763	0.0471175	0.0132818
P4HA2-AS1	-1.17363	-1.15321	0.0303018	0.00475297
MED27	-1.43439	-0.887074	0.0312083	0.00998168
MXI1	1.25028	1.06398	0.0315339	0.00562536
SELO	-1.72254	-0.588371	0.0072778	0.0180403
LOC254896	-1.10956	-1.19035	0.0407791	0.0279205
ARPC4-TTLL3	-1.30704	-0.971471	0.0110236	0.00450359
PKNOX1	-1.30445	-0.960557	0.00134426	0.00137321
SURF1	-1.31199	-0.949556	0.0467913	0.0123099
WDR20	-1.22179	-1.02753	0.00579448	0.00262373
C21orf33	-1.28442	-0.960564	0.0496713	0.0249008
FNDC4	-1.27116	-0.95909	0.0240122	0.00809608
C9orf16	-1.36452	-0.861504	0.0195701	0.0367635
EIF4G1	0.930451	1.2868	0.0285661	0.0290139
MRPS11	-1.26952	-0.924655	0.043537	0.0101808
PPIAL4A	-1.8236	-0.364403	0.00413023	0.00557709
ZDHHC24	-1.25093	-0.904579	0.0340412	0.0391443
COQ10A	-1.51642	-0.629152	0.00377612	0.0133498
LETM2	-1.04433	-1.1008	0.000210299	0.0487239
MYL4	-1.14666	-0.985156	0.0464083	0.0215834
ILKAP	-1.34294	-0.779547	0.0247432	0.00252143
FLJ44635	-1.39552	-0.703296	0.0479394	0.0272455
PXMP4	-1.27916	-0.809741	0.0415097	0.0442117
SLC1A5	1.32296	0.743038	0.00513811	0.0445709
RBM19	-1.16953	-0.885085	0.0111871	0.0257212
PHF8	0.922989	1.11295	0.032512	0.0206337
TMUB1	-1.19504	-0.820766	0.00888946	0.011671
GHRLOS	-0.686428	-1.29124	0.0229226	0.0107943
TMEM81	-1.08158	-0.876022	0.0187575	0.00417337
KDELR2	1.08704	0.867426	0.045216	0.0121048
LOC107133515	-1.07364	-0.871702	0.0193478	0.0360406
MORF4L1	-0.816562	-1.11255	0.0275106	0.0134749
ULBP1	0.637725	1.29095	0.0319696	0.0352614
ATPAF2	-1.19601	-0.700433	0.0406791	0.0267185
LOC102723672	-0.716501	-1.16406	0.044607	0.0117045
CCDC157	-0.631325	-1.23848	0.0383557	0.0166658
PPIF	-1.33669	-0.515603	0.0490339	0.026649
HOXB2	-1.1872	-0.658916	0.0351968	0.00140706
ZNF446	-1.24242	-0.575293	0.00496445	0.0328097
EEFSEC	-0.923593	-0.865034	0.0398014	0.00585374
CINP	-0.928853	-0.848241	0.00969563	0.00639706
C2orf68	-0.986952	-0.758952	0.0186193	0.000846569
VPS36	-1.07445	-0.657665	0.0289832	0.0451929
PITHD1	-0.770028	-0.925185	0.0216622	0.0190526
NSMCE1	-0.799753	-0.870973	0.0272451	0.000754413
PLCG1-AS1	0.808634	0.849097	0.019531	0.0181149
SPPL3	-0.921301	-0.731607	0.0150969	0.0202075
ANGEL2	-0.593221	-1.03513	0.0422182	0.0340171
SRP72	1.12829	0.45356	0.0115621	0.00207846
STAG3L3	-0.837895	-0.733806	0.0453047	0.0332013
PDCD10	-0.781653	-0.783983	0.0199084	0.03503
KPTN	-0.990123	-0.42915	0.042284	0.0417083
FAM129A	-0.631318	-0.770323	0.0158427	0.0340458
LOC101927179	0.737721	0.634909	0.0124518	0.0187467
MRPS33	-0.510683	-0.837857	0.024313	0.0251956
ZNF749	0.521698	0.79863	0.0347688	0.0271505
PIPSL	-0.898397	-0.390689	0.0469374	0.0157608
GSTCD	0.746527	0.464678	0.0217638	0.0167829
RAD52	-0.580509	-0.438159	0.00967529	0.00915743
